# Genome-scale CRISPRi profiling reveals metabolic vulnerabilities of uropathogenic *Escherichia coli* in human urine

**DOI:** 10.1101/2025.10.31.685768

**Authors:** Monica Ortelli, Ruta Prakapaité, Antonia Müller, Solange Miele, Cinzia Fino, Steffi Klimke, Sarah Tschudin-Sutter, Urs Jenal, Carlos Flores, David Bikard, Christoph Dehio

## Abstract

Urinary tract infections (UTIs) are among the most common infectious diseases, causing over 400 million cases and 260,000 deaths annually. Women are disproportionately affected, with ∼50% experiencing at least one UTI during their lifetime and 20–30% suffering from recurrent infections. Uropathogenic *Escherichia coli* (UPEC), which accounts for ∼75% of cases, employs diverse virulence factors to persist and evade host immunity. Rising antibiotic resistance, driven by widespread antimicrobial misuse, is eroding treatment efficacy and highlights the urgent need for alternative therapeutic strategies. To uncover novel vulnerabilities under physiologically relevant conditions, we constructed a genome-wide CRISPR interference (CRISPRi) library in the UPEC reference strain *E. coli* CFT073 and systematically profiled gene fitness in rich media versus human urine. The screen revealed multiple pathways that are conditionally essential for UPEC growth in urine, including iron uptake, envelope maintenance, and the biosynthesis of arginine, methionine, and branched-chain amino acids. Notably, we identified acetolactate synthase (ALS) II as the sole active isoform supporting branched-chain amino acid synthesis in urine. Functional validation further demonstrated its druggability: introducing a re-sensitizing mutation overcame the protein’s intrinsic resistance to the ALS-targeting herbicide sulfometuron methyl, restoring sensitivity. These findings establish ALS II as a promising therapeutic target against UPEC.
