## Supplementary table 4 for "Genome-scale CRISPRi profiling reveals metabolic vulnerabilities of uropathogenic *Escherichia coli* in human urine"

### Sheet: Foglio1
locus_tag	median log2FC MHB	median log2FC U	gene	product	core/ add on	previously_identified	Gene Ontology (biological process)
HGG68_RS03245	0.260426	-3.00596	ybeD	DUF493 family protein YbeD	core	FALSE	cellular response to heat [GO:0034605]
HGG68_RS03510	-1.54541	-3.96076	fldA	flavodoxin FldA	core	FALSE
HGG68_RS07685	-1.85599	-3.06629	galU	UTP--glucose-1-phosphate uridylyltransferase GalU	core	TRUE [22-24]	colanic acid biosynthetic process [GO:0009242]; galactose catabolic process via UDP-galactose, Leloir pathway [GO:0033499]; lipopolysaccharide core region biosynthetic process [GO:0009244]; osmoregulated periplasmic glucan biosynthetic process [GO:1900727]; UDP-alpha-D-glucose metabolic process [GO:0006011]
HGG68_RS08010	0.475726	-2.02061	sapB	peptide ABC transporter ATP-binding protein SapD	core	FALSE	peptide transport [GO:0015833]; putrescine transport [GO:0015847]
HGG68_RS09685	-1.97134	-3.28139	rpmI	50S ribosomal protein L35	core	FALSE	cytoplasmic translation [GO:0002181]
HGG68_RS18155	0.65092	-3.41798	rplU	50S ribosomal protein L21	core	FALSE	cytoplasmic translation [GO:0002181]
HGG68_RS18240	-0.920905	-4.25038	hpf	ribosome hibernation promoting factor	core	TRUE [23]	dormancy process [GO:0022611]; negative regulation of translation [GO:0017148]; negative regulation of translational elongation [GO:0045900]
HGG68_RS18335	-1.67809	-2.83436	rpsI	30S ribosomal protein S9	core	TRUE [22-24]	cytoplasmic translation [GO:0002181]
HGG68_RS18340	-1.28715	-3.80739	rplM	50S ribosomal protein L13	core	FALSE	cytoplasmic translation [GO:0002181]; negative regulation of translation [GO:0017148]
HGG68_RS18415	-1.80645	-2.00663	rng	ribonuclease G	core	FALSE	cell division [GO:0051301]; maturation of SSU-rRNA [GO:0030490]; rRNA processing [GO:0006364]; tRNA processing [GO:0008033]
HGG68_RS18715	-0.98173	-6.74712	rpmJ	50S ribosomal protein L36	core	FALSE	cytoplasmic translation [GO:0002181]; translation [GO:0006412]
HGG68_RS18760	-0.770917	-2.43121	rplE	50S ribosomal protein L5	core	FALSE	cytoplasmic translation [GO:0002181]; ribosomal large subunit assembly [GO:0000027]; translation [GO:0006412]
HGG68_RS21735	0.230637	-2.10281	corA	magnesium/cobalt transporter CorA	core	TRUE [22-24]	cobalt ion transport [GO:0006824]; magnesium ion transport [GO:0015693]; nickel cation transmembrane transport [GO:0035444]
HGG68_RS22310	-1.83681	-5.12822	pfkA	6-phosphofructokinase	core	FALSE	canonical glycolysis [GO:0061621]; fructose 1,6-bisphosphate metabolic process [GO:0030388]; fructose 6-phosphate metabolic process [GO:0006002]; glucose catabolic process [GO:0006007]; glycolytic process [GO:0006096]; protein homotetramerization [GO:0051289]
HGG68_RS22690	-0.799965	-2.41081	rplJ	50S ribosomal protein L10	core	FALSE	cytoplasmic translation [GO:0002181]; negative regulation of translation [GO:0017148]; translation [GO:0006412]
HGG68_RS07765	0.288427	-8.9782	tonB	TonB system transport protein TonB	core	TRUE [24]	cobalamin transport [GO:0015889]; colicin transport [GO:0042914]; intracellular iron ion homeostasis [GO:0006879]; intracellular monoatomic cation homeostasis [GO:0030003]; protein transport [GO:0015031]; receptor-mediated bacteriophage irreversible attachment to host cell [GO:0098002]; siderophore transport [GO:0015891]; transmembrane transport [GO:0055085]
HGG68_RS14050	-1.68074	-5.57235	iscR	Fe-S cluster assembly transcriptional regulator IscR	core	FALSE	regulation of DNA-templated transcription [GO:0006355]
HGG68_RS00075	-0.141312	-3.2834	dnaJ	molecular chaperone DnaJ	core	FALSE	chaperone cofactor-dependent protein refolding [GO:0051085]; DNA replication [GO:0006260]; protein folding [GO:0006457]; protein refolding [GO:0042026]; protein unfolding [GO:0043335]; protein-containing complex assembly [GO:0065003]; response to heat [GO:0009408]; viral process [GO:0016032]
HGG68_RS03355	-0.444071	-2.23341	ybeZ	PhoH family protein	core	FALSE
HGG68_RS02355	-0.567189	-8.33749	pgpA		core	FALSE	glycerophospholipid biosynthetic process [GO:0046474]; phosphatidylglycerol biosynthetic process [GO:0006655]; phospholipid catabolic process [GO:0009395]; phospholipid dephosphorylation [GO:0046839]; response to magnesium ion [GO:0032026]
HGG68_RS18075	0.983697	-5.02376	rimP	ribosome maturation factor RimP	core	TRUE [22-24]	ribosomal small subunit assembly [GO:0000028]; ribosomal small subunit biogenesis [GO:0042274]; translation [GO:0006412]
HGG68_RS21495	-0.115582	-2.9629	ilvM	acetolactate synthase 2 small subunit	core	FALSE	amino acid biosynthetic process [GO:0008652]; branched-chain amino acid biosynthetic process [GO:0009082]; isoleucine biosynthetic process [GO:0009097]; L-valine biosynthetic process [GO:0009099]
HGG68_RS24045	-1.23911	-9.73472	tsaE	tRNA threonylcarbamoyladenosine biosynthesis protein TsaE	core	FALSE	maintenance of translational fidelity [GO:1990145]; tRNA threonylcarbamoyladenosine modification [GO:0002949]
HGG68_RS14460	-1.64153	-2.42186	ratA	type II toxin-antitoxin system toxin RatA	core	FALSE	cellular respiration [GO:0045333]; negative regulation of translational initiation [GO:0045947]
HGG68_RS09690	-0.619752	-3.13317	infC	translation initiation factor IF-3	core	FALSE	response to cold [GO:0009409]; ribosome disassembly [GO:0032790]
HGG68_RS06195	-1.71662	-2.59302	fabF	beta-ketoacyl-ACP synthase II	core	FALSE	fatty acid biosynthetic process [GO:0006633]; fatty acid elongation, saturated fatty acid [GO:0019367]; monounsaturated fatty acid biosynthetic process [GO:1903966]; response to cold [GO:0009409]
HGG68_RS20340	-0.537741	-2.25347	grxC	glutaredoxin 3	core	FALSE	cell redox homeostasis [GO:0045454]; cellular response to oxidative stress [GO:0034599]; deoxyribonucleotide biosynthetic process [GO:0009263]
HGG68_RS24040	1.18572	-4.03657	nnr	bifunctional ADP-dependent NAD(PH-hydrate dehydratase/NAD(PH-hydrate epimerase	core	FALSE	metabolite repair [GO:0110051]; nicotinamide nucleotide metabolic process [GO:0046496]
HGG68_RS03715	0.0032386	-5.1498	tolQ	Tol-Pal system protein TolQ	core	TRUE [22-24]	bacteriocin transport [GO:0043213]; cell division [GO:0051301]; cell septum assembly [GO:0090529]; protein import [GO:0017038]; regulation of membrane invagination [GO:1905153]
HGG68_RS03735	0.547921	-4.97904	pal	peptidoglycan-associated lipoprotein Pal	core	TRUE [24]	cell division [GO:0051301]; cell septum assembly [GO:0090529]; regulation of membrane invagination [GO:1905153]
HGG68_RS18745	-1.44697	-4.73174	rplF	50S ribosomal protein L6	core	FALSE	cytoplasmic translation [GO:0002181]; response to antibiotic [GO:0046677]; ribosomal large subunit assembly [GO:0000027]
HGG68_RS07690	-1.9597	-7.63377	hns	DNA-binding transcriptional regulator H-NS	core	FALSE	bacterial nucleoid packaging [GO:0036386]; negative regulation of DNA-templated transcription [GO:0045892]; negative regulation of single-species biofilm formation on inanimate substrate [GO:1900232]; regulation of DNA-templated transcription [GO:0006355]; regulation of translation [GO:0006417]
HGG68_RS22640	-1.58496	-3.76112	coaA	type I pantothenate kinase	core	FALSE	coenzyme A biosynthetic process [GO:0015937]
HGG68_RS24095	-1.15641	-4.91463	nsrR	nitric oxide-sensing transcriptional repressor NsrR	core	FALSE	negative regulation of DNA-templated transcription [GO:0045892]; regulation of DNA-templated transcription [GO:0006355]
HGG68_RS00265	-0.85867	-3.59879	rsmA	16S rRNA (adenine(1518-N(6/adenine(1519-N(6- dimethyltransferase RsmA	core	FALSE	maturation of SSU-rRNA [GO:0030490]; response to antibiotic [GO:0046677]; ribosomal small subunit assembly [GO:0000028]; rRNA base methylation [GO:0070475]; rRNA methylation [GO:0031167]; rRNA processing [GO:0006364]
HGG68_RS01075	-1.67251	-5.53798	gmhB	D-glycero-beta-D-manno-heptose 1,7-bisphosphate 7-phosphatase	core	TRUE [24]	ADP-L-glycero-beta-D-manno-heptose biosynthetic process [GO:0097171]; lipopolysaccharide core region biosynthetic process [GO:0009244]
HGG68_RS11895	0.312872	-2.92094	asmA	outer membrane assembly protein AsmA	core	FALSE	regulation of protein targeting to membrane [GO:0090313]
HGG68_RS03130	-0.979295	-9.01307	ahpC	alkyl hydroperoxide reductase subunit C	core	FALSE	cell redox homeostasis [GO:0045454]; cellular response to sulfate starvation [GO:0009970]; hydrogen peroxide catabolic process [GO:0042744]; response to alkyl hydroperoxide [GO:0033195]; response to hydroperoxide [GO:0033194]; response to oxidative stress [GO:0006979]; siderophore biosynthetic process [GO:0019290]
HGG68_RS07380	-0.0407865	-2.02286	fadR	fatty acid metabolism transcriptional regulator FadR	core	FALSE	fatty acid metabolic process [GO:0006631]; negative regulation of DNA-templated transcription [GO:0045892]; positive regulation of DNA-templated transcription [GO:0045893]; positive regulation of fatty acid biosynthetic process [GO:0045723]; regulation of fatty acid metabolic process [GO:0019217]
HGG68_RS03670	-0.516386	-3.44873	odhB	2-oxoglutarate dehydrogenase complex dihydrolipoyllysine-residue succinyltransferase	core	FALSE
HGG68_RS00850	0.4351	-4.07244	erpA	iron-sulfur cluster insertion protein ErpA	core	TRUE [24]	aerobic respiration [GO:0009060]; anaerobic respiration [GO:0009061]; iron-sulfur cluster assembly [GO:0016226]; protein maturation [GO:0051604]
HGG68_RS18920	-1.33909	-7.31778	fusA	elongation factor G	core	TRUE [23]	ribosome disassembly [GO:0032790]; translational elongation [GO:0006414]
HGG68_RS00390	0.0117582	-3.20739	leuB	3-isopropylmalate dehydrogenase	core	TRUE [23]	cellular response to amino acid starvation [GO:0034198]; L-leucine biosynthetic process [GO:0009098]
HGG68_RS03720	-0.153024	-8.12518	tolR	colicin uptake protein TolR	core	TRUE [22-24]	bacteriocin transport [GO:0043213]; cell division [GO:0051301]; cell septum assembly [GO:0090529]; protein transport [GO:0015031]; regulation of membrane invagination [GO:1905153]
HGG68_RS09475	0.303313	-3.18506	pykF	pyruvate kinase PykF	core	FALSE	glycolytic process [GO:0006096]; response to heat [GO:0009408]
HGG68_RS19555	0.604144	-5.78938	rpoH	RNA polymerase sigma factor RpoH	core	FALSE	DNA recombination [GO:0006310]; DNA-templated transcription [GO:0006351]; DNA-templated transcription initiation [GO:0006352]; regulation of DNA-templated transcription [GO:0006355]; regulation of DNA-templated transcription initiation [GO:2000142]; regulation of gene expression [GO:0010468]; response to heat [GO:0009408]
HGG68_RS03215	-0.584376	-3.70948	crcB	fluoride efflux transporter CrcB	core	TRUE [23]	cellular detoxification of fluoride [GO:0140114]; fluoride transmembrane transport [GO:1903424]
HGG68_RS14950	-0.484524	-2.01084	emrB	multidrug efflux MFS transporter permease subunit EmrB	core	FALSE	bile acid and bile salt transport [GO:0015721]; response to antibiotic [GO:0046677]; response to steroid hormone [GO:0048545]; response to toxic substance [GO:0009636]; transmembrane transport [GO:0055085]; xenobiotic detoxification by transmembrane export across the cell outer membrane [GO:0140330]; xenobiotic detoxification by transmembrane export across the plasma membrane [GO:1990961]
HGG68_RS13135	0.735595	-6.35238	usg	aspartate-semialdehyde dehydrogenase	core	TRUE [23]	fatty acid biosynthetic process [GO:0006633]; long-chain fatty acid biosynthetic process [GO:0042759]; malonyl-CoA biosynthetic process [GO:2001295]; negative regulation of translation [GO:0017148]
HGG68_RS17225	-0.347346	-6.28768	exbB	tol-pal system-associated acyl-CoA thioesterase	core	FALSE	bacteriocin transport [GO:0043213]; cobalamin transport [GO:0015889]; ferrichrome import into cell [GO:0042928]; intracellular iron ion homeostasis [GO:0006879]; intracellular monoatomic cation homeostasis [GO:0030003]; protein import [GO:0017038]; protein stabilization [GO:0050821]
HGG68_RS00380	0.0625841	-4.46952	leuD	3-isopropylmalate dehydratase small subunit	core	FALSE	L-leucine biosynthetic process [GO:0009098]
HGG68_RS05020	0.72476	-2.55691	ompA	porin OmpA	core	TRUE [22]	detection of virus [GO:0009597]; DNA damage response [GO:0006974]; monoatomic ion transport [GO:0006811]; symbiont entry into host cell [GO:0046718]
HGG68_RS17420	-1.26095	-11.0554	tolC	outer membrane channel protein TolC	core	TRUE [23]	bile acid and bile salt transport [GO:0015721]; enterobactin transport [GO:0042930]; monoatomic ion transmembrane transport [GO:0034220]; response to antibiotic [GO:0046677]; response to toxic substance [GO:0009636]; response to xenobiotic stimulus [GO:0009410]; xenobiotic detoxification by transmembrane export across the cell outer membrane [GO:0140330]; xenobiotic detoxification by transmembran…
HGG68_RS19720	-1.65922	-3.05909	pitA	inorganic phosphate transporter PitA	core	FALSE	arsenate ion transmembrane transport [GO:1901684]; magnesium ion homeostasis [GO:0010960]; phosphate ion transmembrane transport [GO:0035435]; tellurite transport [GO:0015710]
HGG68_RS12725	-1.70184	-3.56192	ubiG	bifunctional 3-demethylubiquinone 3-O-methyltransferase/2-octaprenyl-6-hydroxy phenol methylase	core	TRUE [23]	hyperosmotic salinity response [GO:0042538]; methylation [GO:0032259]; ubiquinone biosynthetic process [GO:0006744]
HGG68_RS09480	0.834789	-2.99484	lpp	murein lipoprotein Lpp	core	TRUE [24]	lipid modification [GO:0030258]; periplasmic space organization [GO:0043580]
HGG68_RS19145	-0.310749	-7.32168	aroK	shikimate kinase AroK	core	FALSE	amino acid biosynthetic process [GO:0008652]; aromatic amino acid family biosynthetic process [GO:0009073]; chorismate biosynthetic process [GO:0009423]; response to antibiotic [GO:0046677]
HGG68_RS22935	0.536967	-2.44022	pgi	glucose-6-phosphate isomerase	core	FALSE	cellular response to oxidative stress [GO:0034599]; gluconeogenesis [GO:0006094]; glucose 6-phosphate metabolic process [GO:0051156]; glycolytic process [GO:0006096]
HGG68_RS18805	-1.84279	-6.66356	rplB	50S ribosomal protein L2	core	FALSE	cytoplasmic translation [GO:0002181]; negative regulation of DNA-templated DNA replication initiation [GO:0032297]; ribosomal large subunit assembly [GO:0000027]
HGG68_RS04040	-0.276853	-4.30894	cecR	DNA-binding transcriptional regulator CecR	core	FALSE	DNA-templated transcription [GO:0006351]; negative regulation of DNA-templated transcription initiation [GO:2000143]; positive regulation of DNA-templated transcription initiation [GO:2000144]; regulation of DNA-templated transcription [GO:0006355]
HGG68_RS24090	-1.54266	-8.33892	purA	adenylosuccinate synthase	core	TRUE [22-23, 25]	'de novo' AMP biosynthetic process [GO:0044208]; adenosine biosynthetic process [GO:0046086]; DNA damage response [GO:0006974]; IMP metabolic process [GO:0046040]; nucleobase-containing small molecule interconversion [GO:0015949]; purine nucleotide biosynthetic process [GO:0006164]
HGG68_RS22545	0.638441	-8.8428	argB	acetylglutamate kinase	core	FALSE	arginine biosynthetic process via ornithine [GO:0042450]; DNA damage response [GO:0006974]; L-arginine biosynthetic process [GO:0006526]
HGG68_RS02625	-0.252595	-2.17805	ybaB	YbaB/EbfC family nucleoid-associated protein	core	FALSE	response to radiation [GO:0009314]; response to stress [GO:0006950]
HGG68_RS18935	-0.488549	-4.10614	tusB	sulfurtransferase complex subunit TusB	core	TRUE [24]	tRNA wobble position uridine thiolation [GO:0002143]
HGG68_RS21500	0.211575	-4.31641	ilvE	branched-chain-amino-acid transaminase	core	TRUE [23, 25]	aspartate biosynthetic process [GO:0006532]; isoleucine biosynthetic process [GO:0009097]; L-leucine biosynthetic process [GO:0009098]; L-valine biosynthetic process [GO:0009099]
HGG68_RS04035	-0.960183	-3.59336	hlyD	secretion protein HlyD	core	FALSE
HGG68_RS17555	-0.593838	-10.6755	folB	bifunctional dihydroneopterin aldolase/7,8-dihydroneopterin epimerase	core	FALSE	folic acid biosynthetic process [GO:0046656]; tetrahydrofolate biosynthetic process [GO:0046654]
HGG68_RS23015	-0.771009	-3.14415	dgkA	diacylglycerol kinase	core	FALSE	phosphatidic acid biosynthetic process [GO:0006654]; response to UV [GO:0009411]
HGG68_RS03710	-0.160557	-3.79062	ybgC	tol-pal system-associated acyl-CoA thioesterase	core	FALSE	lipid metabolic process [GO:0006629]
HGG68_RS21970	0.590674	-5.07574	fre	NAD(PH-flavin reductase	core	FALSE	iron ion transport [GO:0006826]; protein repair [GO:0030091]; response to oxidative stress [GO:0006979]
HGG68_RS18085	0.187131	-9.89211	argG	argininosuccinate synthase	core	TRUE [23]	argininosuccinate metabolic process [GO:0000053]; L-arginine biosynthetic process [GO:0006526]; urea cycle [GO:0000050]
HGG68_RS22540	0.143703	-8.19722	argC	N-acetyl-gamma-glutamyl-phosphate reductase	core	TRUE [23]	L-arginine biosynthetic process [GO:0006526]
HGG68_RS14235	-0.430725	-9.22777	rpoE	RNA polymerase sigma factor RpoE	core	TRUE [22]	cellular response to cell envelope stress [GO:0036460]; DNA-templated transcription initiation [GO:0006352]; negative regulation of DNA-templated transcription [GO:0045892]; regulation of DNA-templated transcription [GO:0006355]; regulation of DNA-templated transcription initiation [GO:2000142]; response to osmotic stress [GO:0006970]; response to temperature stimulus [GO:0009266]; submerged biof…
HGG68_RS22700	-1.84258	-8.19059	rpoB	DNA-directed RNA polymerase subunit beta	core	FALSE	bacterial-type flagellum assembly [GO:0044780]; bacterial-type flagellum-dependent cell motility [GO:0071973]; cell motility [GO:0048870]; cellular response to cell envelope stress [GO:0036460]; DNA-templated transcription initiation [GO:0006352]; intracellular iron ion homeostasis [GO:0006879]; nitrate assimilation [GO:0042128]; regulation of DNA-templated transcription elongation [GO:0032784]; …
HGG68_RS04925	-0.96948	-3.80879	pncB	nicotinate phosphoribosyltransferase	core	FALSE	NAD biosynthetic process [GO:0009435]; NAD biosynthetic process via the salvage pathway [GO:0034355]; response to heat [GO:0009408]
HGG68_RS00865	-1.47652	-2.57958	mtnN	5'-methylthioadenosine/S-adenosylhomocysteine nucleosidase	core	TRUE [23]	L-methionine salvage from methylthioadenosine [GO:0019509]; L-methionine salvage from S-adenosylmethionine [GO:0019284]; purine deoxyribonucleoside catabolic process [GO:0046124]; toxic metabolite repair [GO:0110052]
HGG68_RS21330	-0.731398	-2.47619	atpH	F0F1 ATP synthase subunit delta	core	TRUE [22-24]	proton motive force-driven ATP synthesis [GO:0015986]; proton motive force-driven plasma membrane ATP synthesis [GO:0042777]
HGG68_RS19125	-1.7939	-6.31162	rpe	ribulose-phosphate 3-epimerase	core	FALSE	carbohydrate metabolic process [GO:0005975]; pentose catabolic process [GO:0019323]; pentose-phosphate shunt, non-oxidative branch [GO:0009052]
HGG68_RS00875	-0.489125	-8.39946	degP	serine endoprotease DegP	core	FALSE	chaperone-mediated protein folding [GO:0061077]; protein folding [GO:0006457]; protein quality control for misfolded or incompletely synthesized proteins [GO:0006515]; proteolysis [GO:0006508]; response to heat [GO:0009408]; response to oxidative stress [GO:0006979]; response to temperature stimulus [GO:0009266]
HGG68_RS16135	0.0115906	-6.82568	serA	phosphoglycerate dehydrogenase	core	FALSE	L-serine biosynthetic process [GO:0006564]
HGG68_RS16185	-0.432759	-7.42283	pgk	phosphoglycerate kinase	core	FALSE	gluconeogenesis [GO:0006094]; glycolytic process [GO:0006096]
HGG68_RS21490	-0.175147	-2.25121	ilvG	acetolactate synthase 2 catalytic subunit	core	FALSE	branched-chain amino acid biosynthetic process [GO:0009082]; isoleucine biosynthetic process [GO:0009097]; L-valine biosynthetic process [GO:0009099]
HGG68_RS00385	-0.517672	-5.07965	leuC	3-isopropylmalate dehydratase large subunit	core	TRUE [23]	L-leucine biosynthetic process [GO:0009098]
HGG68_RS04910	-0.0805402	-8.59752	aspC	aspartate transaminase	core	FALSE	L-phenylalanine biosynthetic process [GO:0009094]; L-phenylalanine biosynthetic process from chorismate via phenylpyruvate [GO:0033585]
HGG68_RS21275	-0.856747	-5.18438	phoU	phosphate signaling complex protein PhoU	core	TRUE [24]	cellular response to antibiotic [GO:0071236]; cellular response to heat [GO:0034605]; cellular response to pH [GO:0071467]; cellular response to phosphate starvation [GO:0016036]; cellular response to starvation [GO:0009267]; intracellular phosphate ion homeostasis [GO:0030643]; negative regulation of gene expression [GO:0010629]; negative regulation of phosphate metabolic process [GO:0045936]; n…
HGG68_RS22550	-0.166796	-7.6403	argH	argininosuccinate lyase	core	TRUE [23]	arginine biosynthetic process via ornithine [GO:0042450]; L-arginine biosynthetic process [GO:0006526]
HGG68_RS03300	-1.91813	-5.21854	leuS	leucine--tRNA ligase	core	FALSE	leucyl-tRNA aminoacylation [GO:0006429]
HGG68_RS15275	-1.04393	-2.99303	surE	5'/3'-nucleotidase SurE	core	FALSE	UMP catabolic process [GO:0046050]
HGG68_RS18360	-0.673245	-9.82251	degS	outer membrane-stress sensor serine endopeptidase DegS	core	TRUE [22-24]	cellular response to misfolded protein [GO:0071218]; proteolysis [GO:0006508]
HGG68_RS20275	-0.182996	-7.37508	mtlD	mannitol-1-phosphate 5-dehydrogenase	core	TRUE [23]	mannitol catabolic process [GO:0019592]
HGG68_RS07490	-0.66791	-2.14276	pth	aminoacyl-tRNA hydrolase	core	FALSE	protein quality control for misfolded or incompletely synthesized proteins [GO:0006515]; rescue of stalled ribosome [GO:0072344]
HGG68_RS17220	0.202381	-7.44462	exbD	TonB system transport protein ExbD	core	FALSE	bacteriocin transport [GO:0043213]; cobalamin transport [GO:0015889]; intracellular iron ion homeostasis [GO:0006879]; intracellular monoatomic cation homeostasis [GO:0030003]; protein stabilization [GO:0050821]; protein transport [GO:0015031]
HGG68_RS14345	0.936856	-2.66306	rluD	23S rRNA pseudouridine(1911/1915/1917 synthase RluD	core	FALSE	enzyme-directed rRNA pseudouridine synthesis [GO:0000455]; ribosomal large subunit assembly [GO:0000027]
HGG68_RS18110	-1.19217	-10.1734	folP	dihydropteroate synthase	core	FALSE	folic acid biosynthetic process [GO:0046656]; response to xenobiotic stimulus [GO:0009410]; tetrahydrofolate biosynthetic process [GO:0046654]
HGG68_RS09360	0.239156	-2.88386	grxD	monothiol glutaredoxin 4	core	FALSE	cell redox homeostasis [GO:0045454]; intracellular iron ion homeostasis [GO:0006879]; iron-sulfur cluster assembly [GO:0016226]
HGG68_RS20390	-0.731402	-10.9639	rfaC	lipopolysaccharide heptosyltransferase RfaC	core	TRUE [22-24]	lipopolysaccharide core region biosynthetic process [GO:0009244]
HGG68_RS02540	-1.64081	-2.32726		MGMT family protein	core	FALSE
HGG68_RS04020	0.267736	-3.25632	ybhR	ABC transporter permease	core	FALSE	DNA damage response [GO:0006974]; lithium ion transmembrane transport [GO:0090452]; sodium ion transmembrane transport [GO:0035725]; tetracycline transmembrane transport [GO:0015904]; xenobiotic detoxification by transmembrane export across the plasma membrane [GO:1990961]; xenobiotic transmembrane transport [GO:0006855]
HGG68_RS09370	0.539876	-3.16431	sodB	superoxide dismutase Fe	core	FALSE	removal of superoxide radicals [GO:0019430]; response to superoxide [GO:0000303]; superoxide metabolic process [GO:0006801]
HGG68_RS03050	0.433785	-3.27749	fepD	Fe(3+-siderophore ABC transporter permease	core	FALSE	ferric-enterobactin import into cell [GO:0015685]; iron import into cell [GO:0033212]; siderophore-dependent iron import into cell [GO:0033214]
HGG68_RS20430	-0.0642467	-7.13071	waaG	glycosyltransferase family 4 protein	core	TRUE [24]	lipopolysaccharide core region biosynthetic process [GO:0009244]
HGG68_RS18245	-1.16072	-3.25477	ptsN	PTS IIA-like nitrogen regulatory protein PtsN	core	FALSE	phosphoenolpyruvate-dependent sugar phosphotransferase system [GO:0009401]
HGG68_RS15440	-0.786181	-4.85145	relA	GTP pyrophosphokinase	core	TRUE [22-23]	guanosine tetraphosphate biosynthetic process [GO:0015970]; guanosine tetraphosphate metabolic process [GO:0015969]; nucleobase-containing small molecule interconversion [GO:0015949]; response to starvation [GO:0042594]
HGG68_RS04030	-0.352488	-3.43302	ybhF	ATP-binding cassette domain-containing protein	core	FALSE	lithium ion transmembrane transport [GO:0090452]; sodium ion transmembrane transport [GO:0035725]; tetracycline transmembrane transport [GO:0015904]; xenobiotic detoxification by transmembrane export across the plasma membrane [GO:1990961]; xenobiotic transmembrane transport [GO:0006855]
HGG68_RS22430	0.910867	-5.41089	metL	bifunctional aspartate kinase/homoserine dehydrogenase II	core	FALSE	homoserine biosynthetic process [GO:0009090]; lysine biosynthetic process via diaminopimelate [GO:0009089]; methionine biosynthetic process [GO:0009086]; threonine biosynthetic process [GO:0009088]
HGG68_RS25035	0.192933	-4.73988	serB	phosphoserine phosphatase	core	FALSE	amino acid biosynthetic process [GO:0008652]; L-serine biosynthetic process [GO:0006564]
HGG68_RS21360	2.00906	-2.3299	mnmG	tRNA uridine(34 5-carboxymethylaminomethyl synthesis enzyme MnmG	core	TRUE [23-24]	regulation of cytoplasmic translational fidelity [GO:0140018]; response to UV [GO:0009411]; tRNA methylation [GO:0030488]; tRNA wobble base 5-methoxycarbonylmethyl-2-thiouridinylation [GO:0002926]; tRNA wobble uridine modification [GO:0002098]
HGG68_RS02350	-0.609989	-7.97923	thiL	thiamine-phosphate kinase	core	FALSE	thiamine biosynthetic process [GO:0009228]; thiamine diphosphate biosynthetic process [GO:0009229]
HGG68_RS15445	-0.0645964	-2.06241	rlmD	23S rRNA (uracil(1939-C(5-methyltransferase RlmD	core	FALSE	rRNA base methylation [GO:0070475]
HGG68_RS21190	1.95328	-3.58886	mnmE	tRNA uridine-5-carboxymethylaminomethyl(34 synthesis GTPase MnmE	core	TRUE [23]	chaperone-mediated protein folding [GO:0061077]; regulation of cytoplasmic translational fidelity [GO:0140018]; response to pH [GO:0009268]; tRNA methylation [GO:0030488]; tRNA wobble base 5-methoxycarbonylmethyl-2-thiouridinylation [GO:0002926]; tRNA wobble uridine modification [GO:0002098]
HGG68_RS07530	0.682041	-4.97905	prmC	peptide chain release factor N(5-glutamine methyltransferase	core	FALSE	peptidyl-glutamine methylation [GO:0018364]; protein methylation [GO:0006479]; regulation of gene expression [GO:0010468]; translational termination [GO:0006415]
HGG68_RS03730	0.447341	-3.5258	tolB	Tol-Pal system beta propeller repeat protein TolB	core	TRUE [22-24]	bacteriocin transport [GO:0043213]; cell division [GO:0051301]; cell septum assembly [GO:0090529]; cellular response to bacteriocin [GO:0071237]; protein import [GO:0017038]; protein transport [GO:0015031]; regulation of membrane invagination [GO:1905153]
HGG68_RS03045	0.156985	-5.33122	fepG	iron-enterobactin ABC transporter permease	core	FALSE	ferric-enterobactin import into cell [GO:0015685]; iron import into cell [GO:0033212]; siderophore-dependent iron import into cell [GO:0033214]
HGG68_RS21335	-1.12044	-3.10239	atpF	F0F1 ATP synthase subunit B	core	TRUE [22-24]	proton motive force-driven plasma membrane ATP synthesis [GO:0042777]
HGG68_RS21665	-0.84178	-7.37154	hemD	uroporphyrinogen-III synthase	core	TRUE [24]	protoporphyrinogen IX biosynthetic process [GO:0006782]; uroporphyrinogen III biosynthetic process [GO:0006780]
HGG68_RS20385	-1.76091	-7.96463	rfaF	ADP-heptose--LPS heptosyltransferase RfaF	core	TRUE [22-23]	lipopolysaccharide core region biosynthetic process [GO:0009244]
HGG68_RS18785	0.736793	-4.04981	rplP	50S ribosomal protein L16	core	FALSE	cytoplasmic translation [GO:0002181]; ribosomal large subunit assembly [GO:0000027]
HGG68_RS18665	-0.000628787	-2.12066	trkA	Trk system potassium transporter TrkA	core	FALSE	potassium ion transmembrane transport [GO:0071805]; potassium ion transport [GO:0006813]
HGG68_RS18655	-1.53638	-3.99645	fmt	methionyl-tRNA formyltransferase	core	FALSE	charged-tRNA amino acid modification [GO:0019988]; conversion of methionyl-tRNA to N-formyl-methionyl-tRNA [GO:0071951]
HGG68_RS16095	-1.65194	-4.92669	ubiI	FAD-dependent 2-octaprenylphenol hydroxylase	core	TRUE [23]	ubiquinone biosynthetic process [GO:0006744]
HGG68_RS09405	-0.405214	-3.59952	ribE	riboflavin synthase	core	FALSE	riboflavin biosynthetic process [GO:0009231]
HGG68_RS00895	-1.56228	-4.1203	dapD	2,3,4,5-tetrahydropyridine-2,6-dicarboxylate N-succinyltransferase	core	FALSE	diaminopimelate biosynthetic process [GO:0019877]; lysine biosynthetic process [GO:0009085]; lysine biosynthetic process via diaminopimelate [GO:0009089]
HGG68_RS21620	0.241513	-2.76271	yifK	amino acid permease	core	FALSE	L-serine transport [GO:0015825]; threonine transport [GO:0015826]
HGG68_RS17600	-1.97113	-5.18652	rpoD	RNA polymerase sigma factor RpoD	core	FALSE	DNA-templated transcription initiation [GO:0006352]; negative regulation of DNA-templated transcription [GO:0045892]; regulation of DNA-templated transcription initiation [GO:2000142]; response to heat [GO:0009408]
HGG68_RS23930	-1.31001	-3.20292	epmB	EF-P beta-lysylation protein EpmB	core	FALSE
HGG68_RS22425	1.80388	-10.555	metB	cystathionine gamma-synthase	core	TRUE [25]	cysteine biosynthetic process via cystathionine [GO:0019343]; methionine biosynthetic process [GO:0009086]; transsulfuration [GO:0019346]
HGG68_RS16255	-1.8033	-3.97647	tkt	transketolase	core	FALSE	pentose-phosphate shunt [GO:0006098]; pentose-phosphate shunt, non-oxidative branch [GO:0009052]
HGG68_RS00790	2.25216	-5.10969	dksA	RNA polymerase-binding protein DksA	core	TRUE [23-24	double-strand break repair [GO:0006302]; regulation of DNA-templated transcription [GO:0006355]
HGG68_RS14215	-0.390459	-3.90036	lepA	translation elongation factor 4	core	FALSE	positive regulation of translation [GO:0045727]; response to cold [GO:0009409]; response to pH [GO:0009268]; response to salt stress [GO:0009651]; ribosomal small subunit biogenesis [GO:0042274]
HGG68_RS03135	-0.470664	-3.16412	ahpF	alkyl hydroperoxide reductase subunit F	core	FALSE	cell redox homeostasis [GO:0045454]; hydrogen peroxide catabolic process [GO:0042744]; response to oxidative stress [GO:0006979]; response to reactive oxygen species [GO:0000302]
HGG68_RS14465	0.753621	-3.61508	smpB	SsrA-binding protein SmpB	core	FALSE	trans-translation [GO:0070929]
HGG68_RS21325	-0.829493	-2.77279	atpA	F0F1 ATP synthase subunit alpha	core	TRUE [22-24]	proton motive force-driven ATP synthesis [GO:0015986]; proton motive force-driven plasma membrane ATP synthesis [GO:0042777]
HGG68_RS22460	1.21151	-6.08299	metF	methylenetetrahydrofolate reductase	core	TRUE [23]	methionine biosynthetic process [GO:0009086]; tetrahydrofolate interconversion [GO:0035999]
HGG68_RS18635	-0.498178	-6.01331	yrdD	topoisomerase DNA-binding C4 zinc finger domain-containing protein	core	FALSE	DNA topological change [GO:0006265]
HGG68_RS18625	0.00736073	-2.36258	aroE	shikimate dehydrogenase	core	FALSE	amino acid biosynthetic process [GO:0008652]; aromatic amino acid family biosynthetic process [GO:0009073]; chorismate biosynthetic process [GO:0009423]; shikimate metabolic process [GO:0019632]
HGG68_RS17545	-1.90401	-7.47696	cca	fused tRNA nucleotidyltransferase/2',3'-cyclic phosphodiesterase/2' nucleotidase/phosphatase Cca	core	TRUE [22]	RNA repair [GO:0042245]; tRNA 3'-terminal CCA addition [GO:0001680]; tRNA surveillance [GO:0106354]
HGG68_RS17230	0.271772	-2.29082	metC	cystathionine beta-lyase	core	FALSE	L-cysteine catabolic process to pyruvate [GO:0019450]; methionine biosynthetic process [GO:0009086]; protein homotetramerization [GO:0051289]; transsulfuration [GO:0019346]
HGG68_RS16055	-0.483634	-6.17693	ygfZ	tRNA-modifying protein YgfZ	core	TRUE [24]	iron-sulfur cluster assembly [GO:0016226]; RNA modification [GO:0009451]; tRNA processing [GO:0008033]
HGG68_RS13190	-0.886219	-6.40701	prmB	50S ribosomal protein L3 N(5-glutamine methyltransferase	core	FALSE	protein methylation [GO:0006479]
HGG68_RS10375	-0.445004	-2.60259	lpxM	lauroyl-Kdo(2-lipid IV(A myristoyltransferase	core	TRUE [23]	glycolipid biosynthetic process [GO:0009247]; Kdo2-lipid A biosynthetic process [GO:0036104]; lipopolysaccharide biosynthetic process [GO:0009103]
HGG68_RS08020	-0.0686535	-2.23312	sapB	putrescine ABC transporter permease SapB	core	FALSE
HGG68_RS03725	0.23696	-4.61168	tolA	cell envelope integrity protein TolA	core	TRUE [22-24]	bacteriocin transport [GO:0043213]; cell division [GO:0051301]; cell septum assembly [GO:0090529]; cellular response to bacteriocin [GO:0071237]; protein import [GO:0017038]; regulation of membrane invagination [GO:1905153]; symbiont entry into host cell [GO:0046718]
HGG68_RS03665	1.40358	-5.00805	sucA	2-oxoglutarate dehydrogenase E1 component	core	FALSE	tricarboxylic acid cycle [GO:0006099]
HGG68_RS00395	-0.401964	-2.96433	leuA	2-isopropylmalate synthase	core	TRUE [23]	L-leucine biosynthetic process [GO:0009098]
HGG68_RS15740	-1.81443	-3.49625	recB	exodeoxyribonuclease V subunit beta	core	TRUE [22]	clearance of foreign intracellular DNA [GO:0044355]; DNA recombination [GO:0006310]; double-strand break repair via homologous recombination [GO:0000724]; recombinational repair [GO:0000725]; response to radiation [GO:0009314]
HGG68_RS20425	-0.076464	-7.71929	rfaP	lipopolysaccharide core heptose(I kinase RfaP	core	FALSE	carbohydrate phosphorylation [GO:0046835]; lipopolysaccharide core region biosynthetic process [GO:0009244]
HGG68_RS24570	-1.10483	-9.95045	trmL		core	FALSE	wobble position cytosine ribose methylation [GO:0002131]; wobble position uridine ribose methylation [GO:0002132]
HGG68_RS10640	-1.67647	-2.67112	dtd		core	FALSE	aminoacyl-tRNA metabolism involved in translational fidelity [GO:0106074]; D-amino acid catabolic process [GO:0019478]; response to heat [GO:0009408]; tRNA metabolic process [GO:0006399]
HGG68_RS22655	-1.92977	-4.11208	ybaK		core	FALSE	aminoacyl-tRNA metabolism involved in translational fidelity [GO:0106074]; response to X-ray [GO:0010165]; translation [GO:0006412]
HGG68_RS25020	-0.165266	-2.40085	yjjJ	type II toxin-antitoxin system HipA family toxin YjjJ	add on	FALSE
HGG68_RS24600	-1.02892	-2.14264		SNF2-related protein	add on	FALSE
HGG68_RS23695	0.0380077	-2.30425	ireA	TonB-dependent siderophore receptor IreA	add on	FALSE
HGG68_RS21580	0.35151	-2.91186	rffG	dTDP-glucose 4,6-dehydratase	add on	FALSE	enterobacterial common antigen biosynthetic process [GO:0009246]; lipopolysaccharide biosynthetic process [GO:0009103]; nucleotide-sugar metabolic process [GO:0009225]; polysaccharide biosynthetic process [GO:0000271]
HGG68_RS20925	-0.281785	-5.0426	radC	RadC family protein	add on	FALSE	DNA recombination [GO:0006310]; DNA repair [GO:0006281]; replication fork reversal [GO:0071932]; response to radiation [GO:0009314]
HGG68_RS20435	-0.532262	-10.3048	rfaQ	lipopolysaccharide core heptosyltransferase RfaQ	add on	FALSE	lipopolysaccharide core region biosynthetic process [GO:0009244]
HGG68_RS14755	-0.657701	-5.93527	lexA	LexA family transcriptional regulator	add on	FALSE	DNA damage response [GO:0006974]; DNA repair [GO:0006281]; DNA replication [GO:0006260]; DNA-templated transcription [GO:0006351]; negative regulation of DNA-templated transcription [GO:0045892]; proteolysis [GO:0006508]; SOS response [GO:0009432]
HGG68_RS14470	0.788748	-3.86506	ssrA		add on	FALSE
HGG68_RS14240	-0.297273	-12.8539	rseD	rpoE leader peptide RseD	add on	FALSE	regulation of translation [GO:0006417]
HGG68_RS08820	-1.55965	-2.61083	hipB	type II toxin-antitoxin system antitoxin HipB	add on	FALSE	DNA-templated transcription [GO:0006351]; negative regulation of DNA-templated transcription [GO:0045892]; regulation of DNA-templated transcription [GO:0006355]; regulation of growth [GO:0040008]
HGG68_RS05700	0.488827	-2.83055	iroC	salmochelin/enterobactin export ABC transporter IroC	add on	FALSE
HGG68_RS00845	0.279323	-2.21999	yadW	protein YadW	add on	FALSE
HGG68_RS00400	0.518793	-2.49192	leuL	leu operon leader peptide	add on	FALSE	L-leucine biosynthetic process [GO:0009098]
