## Supplementary table 5 for "Genome-scale CRISPRi profiling reveals metabolic vulnerabilities of uropathogenic *Escherichia coli* in human urine"

### Sheet: Foglio1
locus_tag	MHB	Urine	gene	product	core/ add on	Gene Ontology (biological process)
HGG68_RS09680	-2.5749	-1.72141	rplT	50S ribosomal protein L20	core	cytoplasmic translation [GO:0002181]; ribosomal large subunit assembly [GO:0000027]
HGG68_RS13815	-9.76763	-0.277486	purC	phosphoribosylaminoimidazolesuccinocarboxamide synthase	core	'de novo' IMP biosynthetic process [GO:0006189]; cobalamin biosynthetic process [GO:0009236]
HGG68_RS17310	-3.91414	-1.93001	plsC	1-acylglycerol-3-phosphate O-acyltransferase	core	CDP-diacylglycerol biosynthetic process [GO:0016024]; phosphatidic acid biosynthetic process [GO:0006654]
HGG68_RS20455	-3.3923	-1.59255	rpmG	50S ribosomal protein L33	core	cytoplasmic translation [GO:0002181]; response to antibiotic [GO:0046677]; ribosomal large subunit assembly [GO:0000027]
HGG68_RS16190	-3.94088	-1.33053	epd	erythrose-4-phosphate dehydrogenase	core	glucose metabolic process [GO:0006006]; pyridoxal phosphate biosynthetic process [GO:0042823]; pyridoxine biosynthetic process [GO:0008615]
HGG68_RS25230	-4.64239	-0.0581348	HGG68_RS25230	hypothetical protein	core
HGG68_RS06035	-2.60127	0.0435981	pyrC	dihydroorotase	core	'de novo' pyrimidine nucleobase biosynthetic process [GO:0006207]; 'de novo' UMP biosynthetic process [GO:0044205]; pyrimidine nucleotide biosynthetic process [GO:0006221]
HGG68_RS02570	-3.69905	-1.47468	hha	hemolysin expression modulator Hha	core	regulation of DNA-templated transcription [GO:0006355]; regulation of gene expression [GO:0010468]
HGG68_RS15265	-2.03737	-1.22366	nlpD	murein hydrolase activator NlpD	core	cell division [GO:0051301]; response to xenobiotic stimulus [GO:0009410]
HGG68_RS18235	-2.63565	-1.96914	rpoN	RNA polymerase factor sigma-54	core	arginine metabolic process [GO:0006525]; cell motility [GO:0048870]; DNA-templated transcription initiation [GO:0006352]; nitrate assimilation [GO:0042128]; positive regulation of DNA-templated transcription [GO:0045893]; regulation of DNA-templated transcription [GO:0006355]; regulation of DNA-templated transcription initiation [GO:2000142]; submerged biofilm formation [GO:0090605]
HGG68_RS16125	-2.49961	-0.302886	fau	5-formyltetrahydrofolate cyclo-ligase	core
HGG68_RS10360	-2.761	-0.703241	zwf	glucose-6-phosphate dehydrogenase	core	glucose metabolic process [GO:0006006]; pentose-phosphate shunt [GO:0006098]; pentose-phosphate shunt, oxidative branch [GO:0009051]; quorum sensing [GO:0009372]
HGG68_RS14130	-2.12657	-0.429315	glnB	nitrogen regulatory protein P-II	core	regulation of fatty acid biosynthetic process [GO:0042304]; regulation of nitrogen utilization [GO:0006808]
HGG68_RS14150	-10.0773	0.0769791	purL	phosphoribosylformylglycinamidine synthase	core	'de novo' IMP biosynthetic process [GO:0006189]; glutamine metabolic process [GO:0006541]; purine nucleotide biosynthetic process [GO:0006164]
HGG68_RS22570	-5.34324	-0.110713	sthA	Si-specific NAD(P(+ transhydrogenase	core	2-oxoglutarate metabolic process [GO:0006103]; cell redox homeostasis [GO:0045454]; NADP metabolic process [GO:0006739]; pyruvate metabolic process [GO:0006090]
HGG68_RS18065	-5.07541	-0.867813	infB	translation initiation factor IF-2	core	chaperone-mediated protein folding [GO:0061077]; response to cold [GO:0009409]; translational initiation [GO:0006413]
HGG68_RS22090	-4.89267	-1.61697	glnL	nitrogen regulation protein NR(II	core	nitrogen fixation [GO:0009399]; regulation of DNA-templated transcription [GO:0006355]; signal transduction involved in regulation of gene expression [GO:0023019]
HGG68_RS13570	-2.07262	-1.00474	crr	PTS glucose transporter subunit IIA	core	negative regulation of carbohydrate metabolic process [GO:0045912]; negative regulation of maltose transport [GO:1902344]; negative regulation of transmembrane transport [GO:0034763]; phosphoenolpyruvate-dependent sugar phosphotransferase system [GO:0009401]; regulation of carbohydrate utilization [GO:0043610]
HGG68_RS22790	-4.76226	0.178447	purD	phosphoribosylamine--glycine ligase	core	'de novo' IMP biosynthetic process [GO:0006189]; DNA damage response [GO:0006974]; purine nucleobase biosynthetic process [GO:0009113]; purine nucleotide biosynthetic process [GO:0006164]
HGG68_RS04830	-5.63763	-1.87411	ihfB	integration host factor subunit beta	core	DNA recombination [GO:0006310]; DNA replication [GO:0006260]; DNA-templated transcription [GO:0006351]; regulation of DNA-templated transcription [GO:0006355]; regulation of translation [GO:0006417]
HGG68_RS11730	-3.49431	-1.20322	gndA	NADP-dependent phosphogluconate dehydrogenase	core	cellular response to heat [GO:0034605]
HGG68_RS14860	-5.01678	-0.432883	stpA	DNA-binding protein StpA	core
HGG68_RS02890	-5.63974	0.138982	ybcJ	ribosome-associated protein YbcJ	core	translation [GO:0006412]
HGG68_RS00430	-2.08855	-0.0835016	cra	catabolite repressor/activator	core	regulation of DNA-templated transcription [GO:0006355]; regulation of DNA-templated transcription initiation [GO:2000142]; response to fructose [GO:0009750]
HGG68_RS14410	-4.3342	0.838781	rimM	ribosome maturation factor RimM	core	maturation of SSU-rRNA [GO:0030490]; ribosomal small subunit assembly [GO:0000028]
HGG68_RS09565	-7.16822	-0.212812	aroD	type I 3-dehydroquinate dehydratase	core	3,4-dihydroxybenzoate biosynthetic process [GO:0046279]; amino acid biosynthetic process [GO:0008652]; aromatic amino acid family biosynthetic process [GO:0009073]; chorismate biosynthetic process [GO:0009423]
HGG68_RS09705	-2.09186	0.51313	HGG68_RS09705	hypothetical protein	core
HGG68_RS24515	-4.4159	-1.76252	holC	DNA polymerase III subunit chi	core	DNA replication [GO:0006260]; DNA-templated DNA replication [GO:0006261]; positive regulation of DNA-templated DNA replication initiation [GO:0032298]; response to radiation [GO:0009314]
HGG68_RS12745	-2.07662	-0.234547	yfaE	ferredoxin-like diferric-tyrosyl radical cofactor maintenance protein YfaE	core	ferredoxin metabolic process [GO:0006124]; protein repair [GO:0030091]
HGG68_RS13870	-6.26344	0.0382051	purM	phosphoribosylformylglycinamidine cyclo-ligase	core	'de novo' IMP biosynthetic process [GO:0006189]; adenine biosynthetic process [GO:0046084]; purine nucleotide biosynthetic process [GO:0006164]
HGG68_RS18145	-2.99744	-1.50886	yhbE	DMT family transporter	core
HGG68_RS02855	-6.15547	-0.724096	purK	5-(carboxyaminoimidazole ribonucleotide synthase	core	'de novo' IMP biosynthetic process [GO:0006189]
HGG68_RS14940	-2.31651	5.08801	emrR	multidrug efflux transporter EmrAB transcriptional repressor EmrR	core	DNA-templated transcription [GO:0006351]; negative regulation of DNA-templated transcription [GO:0045892]; regulation of DNA-templated transcription [GO:0006355]; response to antibiotic [GO:0046677]; response to stress [GO:0006950]
HGG68_RS16040	-2.09261	-0.793823	fldB	flavodoxin FldB	core
HGG68_RS19010	-2.81918	-1.01494	crp	cAMP-activated global transcriptional regulator CRP	core	carbon catabolite repression of transcription [GO:0045013]; DNA-templated transcription [GO:0006351]; negative regulation of DNA-templated transcription [GO:0045892]; positive regulation of DNA-templated transcription [GO:0045893]
HGG68_RS16085	-2.76524	-0.12934	gcvT	glycine cleavage system aminomethyltransferase GcvT	core	glycine decarboxylation via glycine cleavage system [GO:0019464]; one-carbon metabolic process [GO:0006730]
HGG68_RS19440	-3.04676	-0.164434	gntR	gluconate operon transcriptional repressor GntR	core	DNA damage response [GO:0006974]; negative regulation of DNA-templated transcription [GO:0045892]; positive regulation of DNA-templated transcription [GO:0045893]; regulation of DNA-templated transcription [GO:0006355]
HGG68_RS15785	-2.41028	-0.0536259	ptsP	phosphoenolpyruvate--protein phosphotransferase	core	N-acetylglucosamine transport [GO:0015764]; phosphoenolpyruvate-dependent sugar phosphotransferase system [GO:0009401]
HGG68_RS22420	-2.69471	-0.887483	metJ	met regulon transcriptional regulator MetJ	core	methionine biosynthetic process [GO:0009086]; negative regulation of DNA-templated transcription [GO:0045892]
HGG68_RS08630	-4.45056	-0.296822	narW	nitrate reductase molybdenum cofactor assembly chaperone	core	chaperone-mediated protein complex assembly [GO:0051131]; nitrate assimilation [GO:0042128]
HGG68_RS13535	-7.13136	0.189656	ypeB	DUF3820 family protein	core
HGG68_RS02605	-2.82945	-0.692136	priC	primosomal replication protein N''	core	DNA replication initiation [GO:0006270]; DNA replication, synthesis of primer [GO:0006269]; DNA-templated DNA replication [GO:0006261]; replication fork processing [GO:0031297]
HGG68_RS09280	-5.83169	-1.3012	pdxH	pyridoxamine 5'-phosphate oxidase	core	'de novo' pyridoxal 5'-phosphate biosynthetic process [GO:0036001]; pyridoxal phosphate biosynthetic process [GO:0042823]; pyridoxine biosynthetic process [GO:0008615]
HGG68_RS13105	-5.53768	-0.307582	cvpA	colicin V production protein	core	toxin biosynthetic process [GO:0009403]
HGG68_RS16075	-2.47567	-0.516409	gcvP	aminomethyl-transferring glycine dehydrogenase	core	glycine decarboxylation via glycine cleavage system [GO:0019464]; one-carbon metabolic process [GO:0006730]
HGG68_RS13100	-10.2495	0.0899361	purF	amidophosphoribosyltransferase	core	'de novo' IMP biosynthetic process [GO:0006189]; glutamine metabolic process [GO:0006541]; purine nucleobase biosynthetic process [GO:0009113]; purine nucleotide biosynthetic process [GO:0006164]
HGG68_RS02860	-5.58878	-0.891432	purE	5-(carboxyaminoimidazole ribonucleotide mutase	core	'de novo' IMP biosynthetic process [GO:0006189]
HGG68_RS03415	-2.71074	-0.580099	nagC	DNA-binding transcriptional regulator NagC	core	regulation of DNA-templated transcription [GO:0006355]
HGG68_RS03210	-3.62492	-0.354577	cspE	transcription antiterminator/RNA stability regulator CspE	core	negative regulation of termination of DNA-templated transcription [GO:0060567]; regulation of gene expression [GO:0010468]; transcription antitermination [GO:0031564]
HGG68_RS00270	-2.81528	-1.14396	pdxA	4-hydroxythreonine-4-phosphate dehydrogenase PdxA	core	pyridoxal phosphate biosynthetic process [GO:0042823]; pyridoxine biosynthetic process [GO:0008615]
HGG68_RS22720	-2.76181	-0.494724	thiS	sulfur carrier protein ThiS	core	thiamine biosynthetic process [GO:0009228]; thiamine diphosphate biosynthetic process [GO:0009229]; thiazole biosynthetic process [GO:0052837]
HGG68_RS10160	-2.06344	-0.925097	nudL	CoA pyrophosphatase	core	nucleoside diphosphate metabolic process [GO:0009132]
HGG68_RS22795	-8.90212	-0.970594	purH	bifunctional phosphoribosylaminoimidazolecarboxamide formyltransferase/IMP cyclohydrolase	core	'de novo' IMP biosynthetic process [GO:0006189]
HGG68_RS16080	-3.40038	-0.2941	gcvH	glycine cleavage system protein GcvH	core	glycine decarboxylation via glycine cleavage system [GO:0019464]; one-carbon metabolic process [GO:0006730]
HGG68_RS13875	-7.40544	-0.171702	purN	phosphoribosylglycinamide formyltransferase	core	'de novo' IMP biosynthetic process [GO:0006189]; DNA damage response [GO:0006974]
HGG68_RS16330	-2.05034	-0.117971	yggR	type IV pilus twitching motility protein PilT	core
HGG68_RS00900	-4.13416	-1.26663	glnD	bifunctional uridylyltransferase/uridylyl-removing protein GlnD	core	regulation of nitrogen utilization [GO:0006808]
HGG68_RS20880	-2.03552	0.148469	HGG68_RS20880	hypothetical protein	add on
HGG68_RS20800	-5.38647	-1.56878	grpL	propanediol utilization system protease GrpL	add on
HGG68_RS19420	-10.3106	-1.97455	dprA	DNA-protecting protein DprA	add on	2,4,6-trinitrotoluene catabolic process [GO:0046256]
HGG68_RS16960	-2.5418	4.04249	kpsE	capsule polysaccharide export inner-membrane protein KpsE	add on
HGG68_RS10410	-2.48835	0.291506	yobI	stress response small protein YobI	add on
HGG68_RS06935	-2.3575	-0.0842359	HGG68_RS06935	DUF2528 family protein	add on
