## Supplementary table 6 for "Genome-scale CRISPRi profiling reveals metabolic vulnerabilities of uropathogenic *Escherichia coli* in human urine"

### Sheet: Sheet1
locus_tag	median log2FC U	gene	product	core/ add on
HGG68_RS16980	2.14954	kpsS	capsular biosynthesis protein	add on
HGG68_RS14935	3.01922	ygaH	L-valine transporter subunit YgaH	core
HGG68_RS14930	3.22081	ygaZ	L-valine exporter subunit YgaZ	core
HGG68_RS16970	3.24458	kdsB	3-deoxy-manno-octulosonate cytidylyltransferase	add on
HGG68_RS16975	3.32461	kpsC	capsular polysaccharide biosynthesis protein	add on
HGG68_RS21960	3.55434	rfaH	transcription/translation regulatory transformer protein RfaH	core
HGG68_RS17010	3.95019	kpsT	ABC transporter ATP-binding protein	add on
HGG68_RS16960	4.04249	kpsE	capsule polysaccharide export inner-membrane protein KpsE	add on
HGG68_RS16965	4.11365	kpsD	polysaccharide biosynthesis/export family protein	add on
HGG68_RS16955	4.36141	kpsF	KpsF/GutQ family sugar-phosphate isomerase	add on
HGG68_RS17015	4.45467	kpsM	ABC transporter permease	add on
HGG68_RS14940	5.08801	emrR	multidrug efflux transporter EmrAB transcriptional repressor EmrR	core
