## Supplementary table 7 for "Genome-scale CRISPRi profiling reveals metabolic vulnerabilities of uropathogenic *Escherichia coli* in human urine"

### Sheet: Sheet1
#term ID	term description	observed gene count	background gene count	strength	signal	false discovery rate	matching proteins in your network (IDs)	matching proteins in your network (labels)
GO:0009098	Leucine biosynthetic process	6	6	1.6	1.37	7.59e-06	199310.c0087,199310.c0089,199310.c0090,199310.c0091,199310.c4692,199310.c5492	leuD,leuC,leuB,leuA,ilvE,leuL
GO:0043213	Bacteriocin transport	3	3	1.6	0.6	0.0068	199310.c0816,199310.c0818,199310.c3740	tolQ,tolA,exbD
GO:0009082	Branched-chain amino acid biosynthetic process	8	18	1.25	1.29	5.67e-06	199310.c0087,199310.c0089,199310.c0090,199310.c0091,199310.c4690,199310.c4691,199310.c4692,199310.c5492	leuD,leuC,leuB,leuA,ilvG,ilvM,ilvE,leuL
GO:0106074	aminoacyl-tRNA metabolism involved in translational fidelity	3	7	1.24	0.41	0.0309	199310.c0601,199310.c0733,199310.c4834	ybaK,leuS,yihZ
GO:2000142	Regulation of DNA-templated transcription, initiation	3	8	1.18	0.39	0.0377	199310.c3097,199310.c3821,199310.c4254	rpoE,rpoD,rpoH
GO:0006352	DNA-templated transcription, initiation	3	9	1.13	0.36	0.0479	199310.c3097,199310.c3821,199310.c4254	rpoE,rpoD,rpoH
GO:0009099	Valine biosynthetic process	3	9	1.13	0.36	0.0479	199310.c4690,199310.c4691,199310.c4692	ilvG,ilvM,ilvE
GO:0015986	Proton motive force-driven ATP synthesis	3	9	1.13	0.36	0.0479	199310.c4660,199310.c4662,199310.c4664	atpA,atpH,atpF
GO:0046653	Tetrahydrofolate metabolic process	3	9	1.13	0.36	0.0479	199310.c3808,199310.c3933,199310.c4899	ygiG,folP,metF
GO:0006526	Arginine biosynthetic process	4	14	1.06	0.45	0.0191	199310.c3929,199310.c4917,199310.c4918,199310.c4919	argG,argC,argB,argH
GO:0046034	ATP metabolic process	7	25	1.05	0.85	0.00033	199310.c2071,199310.c3504,199310.c4660,199310.c4662,199310.c4664,199310.c4867,199310.c4991	pykF,pgk,atpA,atpH,atpF,pfkA,pgi
GO:0006096	Glycolytic process	4	16	1	0.41	0.0281	199310.c2071,199310.c3504,199310.c4867,199310.c4991	pykF,pgk,pfkA,pgi
GO:0043650	Dicarboxylic acid biosynthetic process	6	29	0.92	0.58	0.0044	199310.c0201,199310.c2269,199310.c3808,199310.c3933,199310.c4042,199310.c4160	dapD,msbB,ygiG,folP,aroE,aroK
GO:1901607	Alpha-amino acid biosynthetic process	16	85	0.88	1.32	1.07e-07	199310.c0087,199310.c0089,199310.c0090,199310.c0091,199310.c0201,199310.c3494,199310.c3929,199310.c4690,199310.c4691,199310.c4692,199310.c4893,199310.c4899,199310.c4917,199310.c4918,199310.c4919,199310.c5492	leuD,leuC,leuB,leuA,dapD,serA,argG,ilvG,ilvM,ilvE,metL,metF,argC,argB,argH,leuL
GO:0006351	Transcription, DNA-templated	4	21	0.88	0.34	0.0484	199310.c3097,199310.c3821,199310.c4254,199310.c4944	rpoE,rpoD,rpoH,rpoB
GO:0008652	Cellular amino acid biosynthetic process	19	107	0.85	1.42	7.52e-09	199310.c0087,199310.c0089,199310.c0090,199310.c0091,199310.c0201,199310.c2864,199310.c3494,199310.c3929,199310.c4042,199310.c4160,199310.c4690,199310.c4691,199310.c4692,199310.c4893,199310.c4899,199310.c4917,199310.c4918,199310.c4919,199310.c5492	leuD,leuC,leuB,leuA,dapD,usg,serA,argG,aroE,aroK,ilvG,ilvM,ilvE,metL,metF,argC,argB,argH,leuL
GO:0006417	Regulation of translation	5	29	0.84	0.39	0.0281	199310.c2115,199310.c3093,199310.c3963,199310.c4112,199310.c4941	infC,lepA,yhbH,fusA,rplJ
GO:0006412	Translation	16	102	0.8	1.12	1.03e-06	199310.c0601,199310.c0733,199310.c1662,199310.c2115,199310.c3093,199310.c3142,199310.c3984,199310.c3985,199310.c4048,199310.c4068,199310.c4072,199310.c4079,199310.c4085,199310.c4112,199310.c4941,199310.c5243	ybaK,leuS,pth,infC,lepA,smpB,rpsI,rplM,fmt,rplF,rplE,rplP,rplB,fusA,rplJ,yjeA
GO:0006400	tRNA modification	6	38	0.8	0.45	0.0151	199310.c3815,199310.c4048,199310.c4117,199310.c4428,199310.c4630,199310.c4669	ygjD,fmt,yheL,yibK,thdF,gidA
GO:0006399	tRNA metabolic process	13	85	0.79	0.93	2.35e-05	199310.c0601,199310.c0733,199310.c3479,199310.c3806,199310.c3815,199310.c4001,199310.c4048,199310.c4117,199310.c4428,199310.c4630,199310.c4669,199310.c4834,199310.c5243	ybaK,leuS,ygfZ,cca,ygjD,cafA,fmt,yheL,yibK,thdF,gidA,yihZ,yjeA
GO:0008033	tRNA processing	9	59	0.79	0.67	0.0011	199310.c3479,199310.c3806,199310.c3815,199310.c4001,199310.c4048,199310.c4117,199310.c4428,199310.c4630,199310.c4669	ygfZ,cca,ygjD,cafA,fmt,yheL,yibK,thdF,gidA
GO:0009150	Purine ribonucleotide metabolic process	10	67	0.78	0.72	0.0005	199310.c2071,199310.c3347,199310.c3504,199310.c4660,199310.c4662,199310.c4664,199310.c4867,199310.c4933,199310.c4991,199310.c5261	pykF,relA,pgk,atpA,atpH,atpF,pfkA,coaA,pgi,purA
GO:0046394	Carboxylic acid biosynthetic process	24	164	0.77	1.39	9.44e-10	199310.c0087,199310.c0089,199310.c0090,199310.c0091,199310.c0201,199310.c1365,199310.c2269,199310.c2864,199310.c3494,199310.c3808,199310.c3929,199310.c3933,199310.c4042,199310.c4160,199310.c4690,199310.c4691,199310.c4692,199310.c4723,199310.c4893,199310.c4899,199310.c4917,199310.c4918,199310.c4919,199310.c5492	leuD,leuC,leuB,leuA,dapD,fabF,msbB,usg,serA,ygiG,argG,folP,aroE,aroK,ilvG,ilvM,ilvE,hemD,metL,metF,argC,argB,argH,leuL
GO:1901605	Alpha-amino acid metabolic process	20	136	0.77	1.24	4.34e-08	199310.c0087,199310.c0089,199310.c0090,199310.c0091,199310.c0201,199310.c1070,199310.c3494,199310.c3742,199310.c3929,199310.c4690,199310.c4691,199310.c4692,199310.c4834,199310.c4892,199310.c4893,199310.c4899,199310.c4917,199310.c4918,199310.c4919,199310.c5492	leuD,leuC,leuB,leuA,dapD,aspC,serA,metC,argG,ilvG,ilvM,ilvE,yihZ,metB,metL,metF,argC,argB,argH,leuL
GO:0065008	Regulation of biological quality	6	41	0.77	0.41	0.0208	199310.c0601,199310.c0733,199310.c4433,199310.c4648,199310.c4791,199310.c4834	ybaK,leuS,grxC,phoU,ubiB,yihZ
GO:0009451	RNA modification	10	69	0.76	0.7	0.00061	199310.c0064,199310.c3116,199310.c3348,199310.c3479,199310.c3815,199310.c4048,199310.c4117,199310.c4428,199310.c4630,199310.c4669	ksgA,sfhB,ygcA,ygfZ,ygjD,fmt,yheL,yibK,thdF,gidA
GO:0034660	ncRNA metabolic process	16	115	0.75	1	4.26e-06	199310.c0064,199310.c0601,199310.c0733,199310.c3116,199310.c3348,199310.c3479,199310.c3806,199310.c3815,199310.c4001,199310.c4048,199310.c4117,199310.c4428,199310.c4630,199310.c4669,199310.c4834,199310.c5243	ksgA,ybaK,leuS,sfhB,ygcA,ygfZ,cca,ygjD,cafA,fmt,yheL,yibK,thdF,gidA,yihZ,yjeA
GO:0010467	Gene expression	31	229	0.74	1.49	5.75e-12	199310.c0064,199310.c0601,199310.c0733,199310.c1662,199310.c2115,199310.c3093,199310.c3097,199310.c3116,199310.c3142,199310.c3348,199310.c3479,199310.c3806,199310.c3815,199310.c3821,199310.c3984,199310.c3985,199310.c4001,199310.c4048,199310.c4068,199310.c4072,199310.c4079,199310.c4085,199310.c4112,199310.c4117,199310.c4254,199310.c4428,199310.c4630,199310.c4669,199310.c4941,199310.c4944,199310.c5…	ksgA,ybaK,leuS,pth,infC,lepA,rpoE,sfhB,smpB,ygcA,ygfZ,cca,ygjD,rpoD,rpsI,rplM,cafA,fmt,rplF,rplE,rplP,rplB,fusA,yheL,rpoH,yibK,thdF,gidA,rplJ,rpoB,yjeA
GO:0034470	ncRNA processing	12	89	0.73	0.77	0.0002	199310.c0064,199310.c3116,199310.c3348,199310.c3479,199310.c3806,199310.c3815,199310.c4001,199310.c4048,199310.c4117,199310.c4428,199310.c4630,199310.c4669	ksgA,sfhB,ygcA,ygfZ,cca,ygjD,cafA,fmt,yheL,yibK,thdF,gidA
GO:0009152	Purine ribonucleotide biosynthetic process	6	45	0.73	0.38	0.0295	199310.c3347,199310.c4660,199310.c4662,199310.c4664,199310.c4933,199310.c5261	relA,atpA,atpH,atpF,coaA,purA
GO:0043604	Amide biosynthetic process	18	141	0.71	1	2.18e-06	199310.c0601,199310.c0733,199310.c1662,199310.c2115,199310.c3093,199310.c3142,199310.c3808,199310.c3933,199310.c3984,199310.c3985,199310.c4048,199310.c4068,199310.c4072,199310.c4079,199310.c4085,199310.c4112,199310.c4941,199310.c5243	ybaK,leuS,pth,infC,lepA,smpB,ygiG,folP,rpsI,rplM,fmt,rplF,rplE,rplP,rplB,fusA,rplJ,yjeA
GO:0044283	Small molecule biosynthetic process	30	243	0.7	1.34	1.32e-10	199310.c0087,199310.c0089,199310.c0090,199310.c0091,199310.c0201,199310.c0528,199310.c1365,199310.c2056,199310.c2269,199310.c2774,199310.c2864,199310.c3141,199310.c3494,199310.c3808,199310.c3929,199310.c3933,199310.c4042,199310.c4160,199310.c4690,199310.c4691,199310.c4692,199310.c4723,199310.c4784,199310.c4893,199310.c4899,199310.c4917,199310.c4918,199310.c4919,199310.c4991,199310.c5492	leuD,leuC,leuB,leuA,dapD,thiL,fabF,ribE,msbB,ubiG,usg,yfjG,serA,ygiG,argG,folP,aroE,aroK,ilvG,ilvM,ilvE,hemD,yigR,metL,metF,argC,argB,argH,pgi,leuL
GO:0006520	Cellular amino acid metabolic process	25	199	0.7	1.23	5.9e-09	199310.c0087,199310.c0089,199310.c0090,199310.c0091,199310.c0201,199310.c0733,199310.c1070,199310.c2864,199310.c3494,199310.c3742,199310.c3929,199310.c4042,199310.c4160,199310.c4690,199310.c4691,199310.c4692,199310.c4834,199310.c4892,199310.c4893,199310.c4899,199310.c4917,199310.c4918,199310.c4919,199310.c5243,199310.c5492	leuD,leuC,leuB,leuA,dapD,leuS,aspC,usg,serA,metC,argG,aroE,aroK,ilvG,ilvM,ilvE,yihZ,metB,metL,metF,argC,argB,argH,yjeA,leuL
GO:0016070	RNA metabolic process	20	162	0.7	1.04	6.3e-07	199310.c0064,199310.c0601,199310.c0733,199310.c3097,199310.c3116,199310.c3348,199310.c3479,199310.c3806,199310.c3815,199310.c3821,199310.c4001,199310.c4048,199310.c4117,199310.c4254,199310.c4428,199310.c4630,199310.c4669,199310.c4834,199310.c4944,199310.c5243	ksgA,ybaK,leuS,rpoE,sfhB,ygcA,ygfZ,cca,ygjD,rpoD,cafA,fmt,yheL,rpoH,yibK,thdF,gidA,yihZ,rpoB,yjeA
GO:0043648	Dicarboxylic acid metabolic process	7	57	0.69	0.41	0.0202	199310.c0201,199310.c2269,199310.c3808,199310.c3933,199310.c4042,199310.c4160,199310.c4893	dapD,msbB,ygiG,folP,aroE,aroK,metL
GO:0022613	Ribonucleoprotein complex biogenesis	6	53	0.66	0.32	0.0484	199310.c0064,199310.c2115,199310.c3116,199310.c3348,199310.c3927,199310.c4001	ksgA,infC,sfhB,ygcA,yhbC,cafA
GO:1901566	Organonitrogen compound biosynthetic process	47	430	0.64	1.48	7.89e-16	199310.c0087,199310.c0089,199310.c0090,199310.c0091,199310.c0201,199310.c0528,199310.c0601,199310.c0733,199310.c1073,199310.c1662,199310.c2056,199310.c2115,199310.c2864,199310.c3093,199310.c3142,199310.c3347,199310.c3494,199310.c3808,199310.c3929,199310.c3933,199310.c3984,199310.c3985,199310.c4042,199310.c4048,199310.c4068,199310.c4072,199310.c4079,199310.c4085,199310.c4112,199310.c4160,199310.c4…	leuD,leuC,leuB,leuA,dapD,thiL,ybaK,leuS,pncB,pth,ribE,infC,usg,lepA,smpB,relA,serA,ygiG,argG,folP,rpsI,rplM,aroE,fmt,rplF,rplE,rplP,rplB,fusA,aroK,atpA,atpH,atpF,ilvG,ilvM,ilvE,hemD,metL,metF,argC,argB,argH,coaA,rplJ,yjeA,purA,leuL
GO:0019752	Carboxylic acid metabolic process	35	339	0.62	1.21	1.35e-10	199310.c0087,199310.c0089,199310.c0090,199310.c0091,199310.c0201,199310.c0733,199310.c1070,199310.c1365,199310.c1635,199310.c2071,199310.c2269,199310.c2864,199310.c3494,199310.c3504,199310.c3742,199310.c3808,199310.c3929,199310.c3933,199310.c4042,199310.c4160,199310.c4690,199310.c4691,199310.c4692,199310.c4723,199310.c4834,199310.c4867,199310.c4892,199310.c4893,199310.c4899,199310.c4917,199310.c4…	leuD,leuC,leuB,leuA,dapD,leuS,aspC,fabF,fadR,pykF,msbB,usg,serA,pgk,metC,ygiG,argG,folP,aroE,aroK,ilvG,ilvM,ilvE,hemD,yihZ,pfkA,metB,metL,metF,argC,argB,argH,pgi,yjeA,leuL
GO:0044271	Cellular nitrogen compound biosynthetic process	34	337	0.61	1.17	4.5e-10	199310.c0241,199310.c0528,199310.c0601,199310.c0733,199310.c1073,199310.c1662,199310.c2056,199310.c2115,199310.c3093,199310.c3097,199310.c3142,199310.c3347,199310.c3808,199310.c3821,199310.c3933,199310.c3984,199310.c3985,199310.c4048,199310.c4068,199310.c4072,199310.c4079,199310.c4085,199310.c4112,199310.c4254,199310.c4433,199310.c4660,199310.c4662,199310.c4664,199310.c4723,199310.c4933,199310.c4…	yaeD,thiL,ybaK,leuS,pncB,pth,ribE,infC,lepA,rpoE,smpB,relA,ygiG,rpoD,folP,rpsI,rplM,fmt,rplF,rplE,rplP,rplB,fusA,rpoH,grxC,atpA,atpH,atpF,hemD,coaA,rplJ,rpoB,yjeA,purA
GO:0009117	Nucleotide metabolic process	12	121	0.6	0.55	0.0023	199310.c1073,199310.c2071,199310.c3347,199310.c3504,199310.c4433,199310.c4660,199310.c4662,199310.c4664,199310.c4867,199310.c4933,199310.c4991,199310.c5261	pncB,pykF,relA,pgk,grxC,atpA,atpH,atpF,pfkA,coaA,pgi,purA
GO:0009165	Nucleotide biosynthetic process	8	84	0.58	0.35	0.0323	199310.c1073,199310.c3347,199310.c4433,199310.c4660,199310.c4662,199310.c4664,199310.c4933,199310.c5261	pncB,relA,grxC,atpA,atpH,atpF,coaA,purA
GO:0044249	Cellular biosynthetic process	59	639	0.57	1.36	1.6e-17	199310.c0087,199310.c0089,199310.c0090,199310.c0091,199310.c0201,199310.c0241,199310.c0528,199310.c0601,199310.c0733,199310.c1073,199310.c1365,199310.c1662,199310.c2056,199310.c2115,199310.c2269,199310.c2774,199310.c2864,199310.c3093,199310.c3097,199310.c3141,199310.c3142,199310.c3347,199310.c3494,199310.c3808,199310.c3821,199310.c3929,199310.c3933,199310.c3984,199310.c3985,199310.c4042,199310.c4…	leuD,leuC,leuB,leuA,dapD,yaeD,thiL,ybaK,leuS,pncB,fabF,pth,ribE,infC,msbB,ubiG,usg,lepA,rpoE,yfjG,smpB,relA,serA,ygiG,rpoD,argG,folP,rpsI,rplM,aroE,fmt,rplF,rplE,rplP,rplB,fusA,aroK,rpoH,grxC,atpA,atpH,atpF,ilvG,ilvM,ilvE,hemD,yigR,metL,metF,argC,argB,argH,coaA,rplJ,rpoB,dgkA,yjeA,purA,leuL
GO:0009058	Biosynthetic process	62	692	0.56	1.34	5.05e-18	199310.c0087,199310.c0089,199310.c0090,199310.c0091,199310.c0201,199310.c0241,199310.c0528,199310.c0601,199310.c0733,199310.c1070,199310.c1073,199310.c1365,199310.c1662,199310.c1700,199310.c2056,199310.c2115,199310.c2269,199310.c2774,199310.c2864,199310.c3093,199310.c3097,199310.c3141,199310.c3142,199310.c3347,199310.c3494,199310.c3808,199310.c3821,199310.c3929,199310.c3933,199310.c3984,199310.c3…	leuD,leuC,leuB,leuA,dapD,yaeD,thiL,ybaK,leuS,aspC,pncB,fabF,pth,galU,ribE,infC,msbB,ubiG,usg,lepA,rpoE,yfjG,smpB,relA,serA,ygiG,rpoD,argG,folP,rpsI,rplM,aroE,fmt,rplF,rplE,rplP,rplB,fusA,aroK,rpoH,grxC,atpA,atpH,atpF,ilvG,ilvM,ilvE,hemD,yigR,metL,metF,argC,argB,argH,coaA,rplJ,rpoB,pgi,dgkA,yjeA,purA,leuL
GO:1901576	Organic substance biosynthetic process	60	663	0.56	1.34	1.6e-17	199310.c0087,199310.c0089,199310.c0090,199310.c0091,199310.c0201,199310.c0241,199310.c0528,199310.c0601,199310.c0733,199310.c1073,199310.c1365,199310.c1662,199310.c2056,199310.c2115,199310.c2269,199310.c2774,199310.c2864,199310.c3093,199310.c3097,199310.c3141,199310.c3142,199310.c3347,199310.c3494,199310.c3808,199310.c3821,199310.c3929,199310.c3933,199310.c3984,199310.c3985,199310.c4042,199310.c4…	leuD,leuC,leuB,leuA,dapD,yaeD,thiL,ybaK,leuS,pncB,fabF,pth,ribE,infC,msbB,ubiG,usg,lepA,rpoE,yfjG,smpB,relA,serA,ygiG,rpoD,argG,folP,rpsI,rplM,aroE,fmt,rplF,rplE,rplP,rplB,fusA,aroK,rpoH,grxC,atpA,atpH,atpF,ilvG,ilvM,ilvE,hemD,yigR,metL,metF,argC,argB,argH,coaA,rplJ,rpoB,pgi,dgkA,yjeA,purA,leuL
GO:0034654	Nucleobase-containing compound biosynthetic process	13	145	0.56	0.52	0.0029	199310.c0241,199310.c1073,199310.c3097,199310.c3347,199310.c3821,199310.c4254,199310.c4433,199310.c4660,199310.c4662,199310.c4664,199310.c4933,199310.c4944,199310.c5261	yaeD,pncB,rpoE,relA,rpoD,rpoH,grxC,atpA,atpH,atpF,coaA,rpoB,purA
GO:0009059	Macromolecule biosynthetic process	22	251	0.55	0.76	2.25e-05	199310.c0241,199310.c0601,199310.c0733,199310.c1662,199310.c2115,199310.c2269,199310.c3093,199310.c3097,199310.c3142,199310.c3821,199310.c3984,199310.c3985,199310.c4048,199310.c4068,199310.c4072,199310.c4079,199310.c4085,199310.c4112,199310.c4254,199310.c4941,199310.c4944,199310.c5243	yaeD,ybaK,leuS,pth,infC,msbB,lepA,rpoE,smpB,rpoD,rpsI,rplM,fmt,rplF,rplE,rplP,rplB,fusA,rpoH,rplJ,rpoB,yjeA
GO:0019438	Aromatic compound biosynthetic process	19	216	0.55	0.69	0.00013	199310.c0241,199310.c0528,199310.c1073,199310.c3097,199310.c3347,199310.c3808,199310.c3821,199310.c3933,199310.c4042,199310.c4160,199310.c4254,199310.c4433,199310.c4660,199310.c4662,199310.c4664,199310.c4723,199310.c4933,199310.c4944,199310.c5261	yaeD,thiL,pncB,rpoE,relA,ygiG,rpoD,folP,aroE,aroK,rpoH,grxC,atpA,atpH,atpF,hemD,coaA,rpoB,purA
GO:0034645	Cellular macromolecule biosynthetic process	18	210	0.54	0.64	0.00031	199310.c0241,199310.c0601,199310.c0733,199310.c1662,199310.c2115,199310.c2269,199310.c3093,199310.c3142,199310.c3984,199310.c3985,199310.c4048,199310.c4068,199310.c4072,199310.c4079,199310.c4085,199310.c4112,199310.c4941,199310.c5243	yaeD,ybaK,leuS,pth,infC,msbB,lepA,smpB,rpsI,rplM,fmt,rplF,rplE,rplP,rplB,fusA,rplJ,yjeA
GO:0055086	Nucleobase-containing small molecule metabolic process	15	172	0.54	0.57	0.0013	199310.c0241,199310.c1073,199310.c1700,199310.c2071,199310.c3347,199310.c3504,199310.c4433,199310.c4660,199310.c4662,199310.c4664,199310.c4708,199310.c4867,199310.c4933,199310.c4991,199310.c5261	yaeD,pncB,galU,pykF,relA,pgk,grxC,atpA,atpH,atpF,rffG,pfkA,coaA,pgi,purA
GO:0043412	Macromolecule modification	13	149	0.54	0.5	0.0037	199310.c0064,199310.c1670,199310.c2876,199310.c3116,199310.c3348,199310.c3479,199310.c3815,199310.c4048,199310.c4117,199310.c4428,199310.c4630,199310.c4669,199310.c5243	ksgA,hemK,yfcB,sfhB,ygcA,ygfZ,ygjD,fmt,yheL,yibK,thdF,gidA,yjeA
GO:0044281	Small molecule metabolic process	53	637	0.52	1.16	1.51e-13	199310.c0087,199310.c0089,199310.c0090,199310.c0091,199310.c0201,199310.c0241,199310.c0528,199310.c0733,199310.c1070,199310.c1073,199310.c1365,199310.c1635,199310.c1700,199310.c2056,199310.c2071,199310.c2269,199310.c2774,199310.c2864,199310.c3141,199310.c3347,199310.c3494,199310.c3504,199310.c3742,199310.c3808,199310.c3929,199310.c3933,199310.c4042,199310.c4156,199310.c4160,199310.c4417,199310.c4…	leuD,leuC,leuB,leuA,dapD,yaeD,thiL,leuS,aspC,pncB,fabF,fadR,galU,ribE,pykF,msbB,ubiG,usg,yfjG,relA,serA,pgk,metC,ygiG,argG,folP,aroE,rpe,aroK,mtlD,grxC,atpA,atpH,atpF,ilvG,ilvM,ilvE,rffG,hemD,yigR,yihZ,pfkA,metB,metL,metF,argC,argB,argH,coaA,pgi,yjeA,purA,leuL
GO:1901564	Organonitrogen compound metabolic process	59	755	0.5	1.13	2.42e-14	199310.c0087,199310.c0089,199310.c0090,199310.c0091,199310.c0201,199310.c0528,199310.c0601,199310.c0733,199310.c1070,199310.c1073,199310.c1662,199310.c1670,199310.c2056,199310.c2071,199310.c2115,199310.c2864,199310.c2876,199310.c3093,199310.c3142,199310.c3347,199310.c3494,199310.c3504,199310.c3742,199310.c3808,199310.c3929,199310.c3933,199310.c3984,199310.c3985,199310.c3990,199310.c4042,199310.c4…	leuD,leuC,leuB,leuA,dapD,thiL,ybaK,leuS,aspC,pncB,pth,hemK,ribE,pykF,infC,usg,yfcB,lepA,smpB,relA,serA,pgk,metC,ygiG,argG,folP,rpsI,rplM,degS,aroE,fmt,rplF,rplE,rplP,rplB,fusA,aroK,atpA,atpH,atpF,ilvG,ilvM,ilvE,hemD,yihZ,pfkA,metB,metL,metF,argC,argB,argH,coaA,rplJ,pgi,lexA,yjeA,purA,leuL
GO:1901362	Organic cyclic compound biosynthetic process	20	251	0.5	0.63	0.00027	199310.c0241,199310.c0528,199310.c1073,199310.c2056,199310.c3097,199310.c3347,199310.c3808,199310.c3821,199310.c3933,199310.c4042,199310.c4160,199310.c4254,199310.c4433,199310.c4660,199310.c4662,199310.c4664,199310.c4723,199310.c4933,199310.c4944,199310.c5261	yaeD,thiL,pncB,ribE,rpoE,relA,ygiG,rpoD,folP,aroE,aroK,rpoH,grxC,atpA,atpH,atpF,hemD,coaA,rpoB,purA
GO:0034641	Cellular nitrogen compound metabolic process	57	750	0.48	1.09	3.06e-13	199310.c0020,199310.c0064,199310.c0241,199310.c0528,199310.c0601,199310.c0733,199310.c1073,199310.c1662,199310.c1700,199310.c2056,199310.c2071,199310.c2115,199310.c2876,199310.c3093,199310.c3097,199310.c3116,199310.c3142,199310.c3347,199310.c3348,199310.c3414,199310.c3479,199310.c3504,199310.c3806,199310.c3808,199310.c3815,199310.c3821,199310.c3933,199310.c3984,199310.c3985,199310.c4001,199310.c4…	dnaJ,ksgA,yaeD,thiL,ybaK,leuS,pncB,pth,galU,ribE,pykF,infC,yfcB,lepA,rpoE,sfhB,smpB,relA,ygcA,recB,ygfZ,pgk,cca,ygiG,ygjD,rpoD,folP,rpsI,rplM,cafA,yrdD,fmt,rplF,rplE,rplP,rplB,fusA,yheL,rpoH,yibK,grxC,thdF,atpA,atpH,atpF,gidA,rffG,hemD,yihZ,pfkA,coaA,rplJ,rpoB,pgi,lexA,yjeA,purA
GO:0006725	Cellular aromatic compound metabolic process	47	620	0.48	0.99	2.41e-10	199310.c0020,199310.c0064,199310.c0241,199310.c0528,199310.c0601,199310.c0733,199310.c1073,199310.c1700,199310.c2071,199310.c2876,199310.c3097,199310.c3116,199310.c3347,199310.c3348,199310.c3414,199310.c3479,199310.c3504,199310.c3806,199310.c3808,199310.c3815,199310.c3821,199310.c3933,199310.c4001,199310.c4042,199310.c4044,199310.c4048,199310.c4117,199310.c4160,199310.c4254,199310.c4428,199310.c4…	dnaJ,ksgA,yaeD,thiL,ybaK,leuS,pncB,galU,pykF,yfcB,rpoE,sfhB,relA,ygcA,recB,ygfZ,pgk,cca,ygiG,ygjD,rpoD,folP,cafA,aroE,yrdD,fmt,yheL,aroK,rpoH,yibK,grxC,thdF,atpA,atpH,atpF,gidA,rffG,hemD,yihZ,pfkA,metF,coaA,rpoB,pgi,lexA,yjeA,purA
GO:0018130	Heterocycle biosynthetic process	18	237	0.48	0.54	0.0012	199310.c0241,199310.c0528,199310.c1073,199310.c2056,199310.c3097,199310.c3347,199310.c3808,199310.c3821,199310.c3933,199310.c4254,199310.c4433,199310.c4660,199310.c4662,199310.c4664,199310.c4723,199310.c4933,199310.c4944,199310.c5261	yaeD,thiL,pncB,ribE,rpoE,relA,ygiG,rpoD,folP,rpoH,grxC,atpA,atpH,atpF,hemD,coaA,rpoB,purA
GO:1901360	Organic cyclic compound metabolic process	48	655	0.47	0.96	3.89e-10	199310.c0020,199310.c0064,199310.c0241,199310.c0528,199310.c0601,199310.c0733,199310.c1073,199310.c1700,199310.c2056,199310.c2071,199310.c2876,199310.c3097,199310.c3116,199310.c3347,199310.c3348,199310.c3414,199310.c3479,199310.c3504,199310.c3806,199310.c3808,199310.c3815,199310.c3821,199310.c3933,199310.c4001,199310.c4042,199310.c4044,199310.c4048,199310.c4117,199310.c4160,199310.c4254,199310.c4…	dnaJ,ksgA,yaeD,thiL,ybaK,leuS,pncB,galU,ribE,pykF,yfcB,rpoE,sfhB,relA,ygcA,recB,ygfZ,pgk,cca,ygiG,ygjD,rpoD,folP,cafA,aroE,yrdD,fmt,yheL,aroK,rpoH,yibK,grxC,thdF,atpA,atpH,atpF,gidA,rffG,hemD,yihZ,pfkA,metF,coaA,rpoB,pgi,lexA,yjeA,purA
GO:0006139	Nucleobase-containing compound metabolic process	40	543	0.47	0.89	2.82e-08	199310.c0020,199310.c0064,199310.c0241,199310.c0601,199310.c0733,199310.c1073,199310.c1700,199310.c2071,199310.c2876,199310.c3097,199310.c3116,199310.c3347,199310.c3348,199310.c3414,199310.c3479,199310.c3504,199310.c3806,199310.c3815,199310.c3821,199310.c4001,199310.c4044,199310.c4048,199310.c4117,199310.c4254,199310.c4428,199310.c4433,199310.c4630,199310.c4660,199310.c4662,199310.c4664,199310.c4…	dnaJ,ksgA,yaeD,ybaK,leuS,pncB,galU,pykF,yfcB,rpoE,sfhB,relA,ygcA,recB,ygfZ,pgk,cca,ygjD,rpoD,cafA,yrdD,fmt,yheL,rpoH,yibK,grxC,thdF,atpA,atpH,atpF,gidA,rffG,yihZ,pfkA,coaA,rpoB,pgi,lexA,yjeA,purA
GO:0046483	Heterocycle metabolic process	46	641	0.46	0.92	2.02e-09	199310.c0020,199310.c0064,199310.c0241,199310.c0528,199310.c0601,199310.c0733,199310.c1073,199310.c1700,199310.c2056,199310.c2071,199310.c2876,199310.c3097,199310.c3116,199310.c3347,199310.c3348,199310.c3414,199310.c3479,199310.c3504,199310.c3806,199310.c3808,199310.c3815,199310.c3821,199310.c3933,199310.c4001,199310.c4044,199310.c4048,199310.c4117,199310.c4254,199310.c4428,199310.c4433,199310.c4…	dnaJ,ksgA,yaeD,thiL,ybaK,leuS,pncB,galU,ribE,pykF,yfcB,rpoE,sfhB,relA,ygcA,recB,ygfZ,pgk,cca,ygiG,ygjD,rpoD,folP,cafA,yrdD,fmt,yheL,rpoH,yibK,grxC,thdF,atpA,atpH,atpF,gidA,rffG,hemD,yihZ,pfkA,metF,coaA,rpoB,pgi,lexA,yjeA,purA
GO:0006807	Nitrogen compound metabolic process	81	1152	0.45	1.13	3.5e-19	199310.c0020,199310.c0064,199310.c0087,199310.c0089,199310.c0090,199310.c0091,199310.c0201,199310.c0241,199310.c0528,199310.c0601,199310.c0733,199310.c1070,199310.c1073,199310.c1662,199310.c1670,199310.c1700,199310.c2056,199310.c2071,199310.c2115,199310.c2864,199310.c2876,199310.c3093,199310.c3097,199310.c3116,199310.c3142,199310.c3347,199310.c3348,199310.c3414,199310.c3479,199310.c3494,199310.c3…	dnaJ,ksgA,leuD,leuC,leuB,leuA,dapD,yaeD,thiL,ybaK,leuS,aspC,pncB,pth,hemK,galU,ribE,pykF,infC,usg,yfcB,lepA,rpoE,sfhB,smpB,relA,ygcA,recB,ygfZ,serA,pgk,metC,cca,ygiG,ygjD,rpoD,argG,folP,rpsI,rplM,degS,cafA,aroE,yrdD,fmt,rplF,rplE,rplP,rplB,fusA,yheL,aroK,rpoH,yibK,grxC,thdF,atpA,atpH,atpF,gidA,ilvG,ilvM,ilvE,rffG,hemD,yihZ,pfkA,metB,metL,metF,argC,argB,argH,coaA,rplJ,rpoB,pgi,lexA,yjeA,purA,leuL
GO:0019637	Organophosphate metabolic process	16	227	0.45	0.44	0.0061	199310.c0528,199310.c1073,199310.c2071,199310.c2269,199310.c3347,199310.c3504,199310.c4156,199310.c4433,199310.c4660,199310.c4662,199310.c4664,199310.c4867,199310.c4933,199310.c4991,199310.c5013,199310.c5261	thiL,pncB,pykF,msbB,relA,pgk,rpe,grxC,atpA,atpH,atpF,pfkA,coaA,pgi,dgkA,purA
GO:0016310	Phosphorylation	12	170	0.45	0.33	0.0309	199310.c0528,199310.c2071,199310.c3347,199310.c3504,199310.c4160,199310.c4784,199310.c4867,199310.c4893,199310.c4918,199310.c4933,199310.c4991,199310.c5013	thiL,pykF,relA,pgk,aroK,yigR,pfkA,metL,argB,coaA,pgi,dgkA
GO:0019538	Protein metabolic process	20	289	0.44	0.51	0.0015	199310.c0601,199310.c0733,199310.c1662,199310.c1670,199310.c2115,199310.c2876,199310.c3093,199310.c3142,199310.c3984,199310.c3985,199310.c3990,199310.c4048,199310.c4068,199310.c4072,199310.c4079,199310.c4085,199310.c4112,199310.c4941,199310.c5014,199310.c5243	ybaK,leuS,pth,hemK,infC,yfcB,lepA,smpB,rpsI,rplM,degS,fmt,rplF,rplE,rplP,rplB,fusA,rplJ,lexA,yjeA
GO:0044238	Primary metabolic process	86	1297	0.43	1.08	2.77e-19	199310.c0020,199310.c0064,199310.c0087,199310.c0089,199310.c0090,199310.c0091,199310.c0201,199310.c0241,199310.c0601,199310.c0733,199310.c0803,199310.c0815,199310.c1070,199310.c1073,199310.c1365,199310.c1635,199310.c1662,199310.c1670,199310.c1700,199310.c2071,199310.c2072,199310.c2115,199310.c2269,199310.c2864,199310.c2876,199310.c3093,199310.c3097,199310.c3116,199310.c3142,199310.c3347,199310.c3…	dnaJ,ksgA,leuD,leuC,leuB,leuA,dapD,yaeD,ybaK,leuS,sucA,ybgC,aspC,pncB,fabF,fadR,pth,hemK,galU,pykF,lpp,infC,msbB,usg,yfcB,lepA,rpoE,sfhB,smpB,relA,ygcA,recB,ygfZ,serA,pgk,metC,cca,ygjD,rpoD,argG,yhbH,rpsI,rplM,degS,cafA,aroE,yrdD,fmt,rplF,rplE,rplP,rplB,fusA,yheL,rpe,aroK,rpoH,mtlD,yibK,grxC,thdF,atpA,atpH,atpF,gidA,ilvG,ilvM,ilvE,rffG,yihZ,pfkA,metB,metL,metF,argC,argB,argH,coaA,rplJ,rpoB,pgi,dg…
GO:0090304	Nucleic acid metabolic process	25	372	0.43	0.58	0.0003	199310.c0020,199310.c0064,199310.c0601,199310.c0733,199310.c2876,199310.c3097,199310.c3116,199310.c3348,199310.c3414,199310.c3479,199310.c3806,199310.c3815,199310.c3821,199310.c4001,199310.c4044,199310.c4048,199310.c4117,199310.c4254,199310.c4428,199310.c4630,199310.c4669,199310.c4834,199310.c4944,199310.c5014,199310.c5243	dnaJ,ksgA,ybaK,leuS,yfcB,rpoE,sfhB,ygcA,recB,ygfZ,cca,ygjD,rpoD,cafA,yrdD,fmt,yheL,rpoH,yibK,thdF,gidA,yihZ,rpoB,lexA,yjeA
GO:0044237	Cellular metabolic process	94	1452	0.41	1.09	1.38e-21	199310.c0020,199310.c0064,199310.c0087,199310.c0089,199310.c0090,199310.c0091,199310.c0191,199310.c0201,199310.c0241,199310.c0528,199310.c0601,199310.c0733,199310.c0771,199310.c0803,199310.c1070,199310.c1073,199310.c1365,199310.c1635,199310.c1662,199310.c1670,199310.c1700,199310.c2050,199310.c2056,199310.c2071,199310.c2072,199310.c2115,199310.c2269,199310.c2774,199310.c2864,199310.c2876,199310.c3…	dnaJ,ksgA,leuD,leuC,leuB,leuA,yadR,dapD,yaeD,thiL,ybaK,leuS,fldA,sucA,aspC,pncB,fabF,fadR,pth,hemK,galU,sodB,ribE,pykF,lpp,infC,msbB,ubiG,usg,yfcB,lepA,rpoE,sfhB,yfjG,smpB,relA,ygcA,recB,ygfZ,serA,pgk,metC,cca,ygiG,ygjD,rpoD,argG,folP,rpsI,rplM,cafA,aroE,yrdD,fmt,rplF,rplE,rplP,rplB,fusA,yheL,rpe,aroK,rpoH,mtlD,yibK,grxC,thdF,atpA,atpH,atpF,gidA,ilvG,ilvM,ilvE,rffG,hemD,yigR,yihZ,pfkA,metB,metL,m…
GO:0071704	Organic substance metabolic process	92	1525	0.38	1	6.89e-19	199310.c0020,199310.c0064,199310.c0087,199310.c0089,199310.c0090,199310.c0091,199310.c0201,199310.c0241,199310.c0528,199310.c0601,199310.c0733,199310.c0815,199310.c1070,199310.c1073,199310.c1365,199310.c1635,199310.c1662,199310.c1670,199310.c1700,199310.c2056,199310.c2071,199310.c2072,199310.c2115,199310.c2269,199310.c2774,199310.c2864,199310.c2876,199310.c3093,199310.c3097,199310.c3116,199310.c3…	dnaJ,ksgA,leuD,leuC,leuB,leuA,dapD,yaeD,thiL,ybaK,leuS,ybgC,aspC,pncB,fabF,fadR,pth,hemK,galU,ribE,pykF,lpp,infC,msbB,ubiG,usg,yfcB,lepA,rpoE,sfhB,yfjG,smpB,relA,ygcA,recB,ygfZ,serA,pgk,metC,cca,ygiG,ygjD,rpoD,argG,folP,rpsI,rplM,degS,cafA,aroE,yrdD,fmt,rplF,rplE,rplP,rplB,fusA,yheL,rpe,aroK,rpoH,mtlD,yibK,grxC,thdF,atpA,atpH,atpF,gidA,ilvG,ilvM,ilvE,rffG,hemD,yigR,yihZ,pfkA,metB,metL,metF,argC,a…
GO:0006793	Phosphorus metabolic process	22	370	0.38	0.44	0.0043	199310.c0241,199310.c0528,199310.c1073,199310.c1700,199310.c2071,199310.c2269,199310.c3347,199310.c3504,199310.c4156,199310.c4160,199310.c4433,199310.c4660,199310.c4662,199310.c4664,199310.c4784,199310.c4867,199310.c4893,199310.c4918,199310.c4933,199310.c4991,199310.c5013,199310.c5261	yaeD,thiL,pncB,galU,pykF,msbB,relA,pgk,rpe,aroK,grxC,atpA,atpH,atpF,yigR,pfkA,metL,argB,coaA,pgi,dgkA,purA
GO:0044260	Cellular macromolecule metabolic process	27	476	0.36	0.47	0.0017	199310.c0020,199310.c0064,199310.c0241,199310.c0601,199310.c0733,199310.c1662,199310.c1670,199310.c2115,199310.c2269,199310.c2876,199310.c3093,199310.c3142,199310.c3348,199310.c3414,199310.c3984,199310.c3985,199310.c4044,199310.c4048,199310.c4068,199310.c4072,199310.c4079,199310.c4085,199310.c4112,199310.c4428,199310.c4941,199310.c5014,199310.c5243	dnaJ,ksgA,yaeD,ybaK,leuS,pth,hemK,infC,msbB,yfcB,lepA,smpB,ygcA,recB,rpsI,rplM,yrdD,fmt,rplF,rplE,rplP,rplB,fusA,yibK,rplJ,lexA,yjeA
GO:0006796	Phosphate-containing compound metabolic process	20	350	0.36	0.37	0.0136	199310.c0528,199310.c1073,199310.c2071,199310.c2269,199310.c3347,199310.c3504,199310.c4156,199310.c4160,199310.c4433,199310.c4660,199310.c4662,199310.c4664,199310.c4784,199310.c4867,199310.c4893,199310.c4918,199310.c4933,199310.c4991,199310.c5013,199310.c5261	thiL,pncB,pykF,msbB,relA,pgk,rpe,aroK,grxC,atpA,atpH,atpF,yigR,pfkA,metL,argB,coaA,pgi,dgkA,purA
GO:0008152	Metabolic process	97	1723	0.35	0.94	1.33e-18	199310.c0020,199310.c0064,199310.c0087,199310.c0089,199310.c0090,199310.c0091,199310.c0191,199310.c0201,199310.c0241,199310.c0528,199310.c0601,199310.c0733,199310.c0771,199310.c0803,199310.c0815,199310.c1070,199310.c1073,199310.c1365,199310.c1635,199310.c1662,199310.c1670,199310.c1700,199310.c2050,199310.c2056,199310.c2071,199310.c2072,199310.c2115,199310.c2269,199310.c2774,199310.c2864,199310.c2…	dnaJ,ksgA,leuD,leuC,leuB,leuA,yadR,dapD,yaeD,thiL,ybaK,leuS,fldA,sucA,ybgC,aspC,pncB,fabF,fadR,pth,hemK,galU,sodB,ribE,pykF,lpp,infC,msbB,ubiG,usg,yfcB,lepA,rpoE,sfhB,yfjG,smpB,relA,ygcA,recB,ygfZ,serA,pgk,metC,cca,ygiG,ygjD,rpoD,argG,folP,yhbH,rpsI,rplM,degS,cafA,aroE,yrdD,fmt,rplF,rplE,rplP,rplB,fusA,yheL,rpe,aroK,rpoH,mtlD,yibK,grxC,thdF,atpA,atpH,atpF,gidA,ilvG,ilvM,ilvE,rffG,hemD,yigR,yihZ,p…
GO:1901135	Carbohydrate derivative metabolic process	16	289	0.35	0.28	0.0479	199310.c0241,199310.c1700,199310.c2071,199310.c2269,199310.c3347,199310.c3504,199310.c4156,199310.c4433,199310.c4660,199310.c4662,199310.c4664,199310.c4708,199310.c4867,199310.c4933,199310.c4991,199310.c5261	yaeD,galU,pykF,msbB,relA,pgk,rpe,grxC,atpA,atpH,atpF,rffG,pfkA,coaA,pgi,purA
GO:0043170	Macromolecule metabolic process	41	756	0.34	0.59	4.47e-05	199310.c0020,199310.c0064,199310.c0241,199310.c0601,199310.c0733,199310.c1662,199310.c1670,199310.c2115,199310.c2269,199310.c2876,199310.c3093,199310.c3097,199310.c3116,199310.c3142,199310.c3348,199310.c3414,199310.c3479,199310.c3806,199310.c3815,199310.c3821,199310.c3984,199310.c3985,199310.c3990,199310.c4001,199310.c4044,199310.c4048,199310.c4068,199310.c4072,199310.c4079,199310.c4085,199310.c4…	dnaJ,ksgA,yaeD,ybaK,leuS,pth,hemK,infC,msbB,yfcB,lepA,rpoE,sfhB,smpB,ygcA,recB,ygfZ,cca,ygjD,rpoD,rpsI,rplM,degS,cafA,yrdD,fmt,rplF,rplE,rplP,rplB,fusA,yheL,rpoH,yibK,thdF,gidA,yihZ,rplJ,rpoB,lexA,yjeA
GO:0009987	Cellular process	118	2279	0.32	0.92	2.47e-24	199310.c0020,199310.c0064,199310.c0087,199310.c0089,199310.c0090,199310.c0091,199310.c0191,199310.c0201,199310.c0241,199310.c0528,199310.c0601,199310.c0676,199310.c0677,199310.c0694,199310.c0715,199310.c0733,199310.c0771,199310.c0803,199310.c0816,199310.c0817,199310.c0818,199310.c0819,199310.c0821,199310.c0875,199310.c1070,199310.c1073,199310.c1093,199310.c1365,199310.c1635,199310.c1662,199310.c1…	dnaJ,ksgA,leuD,leuC,leuB,leuA,yadR,dapD,yaeD,thiL,ybaK,fepG,fepD,ahpC,crcB,leuS,fldA,sucA,tolQ,tolR,tolA,tolB,pal,ybhR,aspC,pncB,ompA,fabF,fadR,pth,hemK,galU,tonB,sapB,sodB,ribE,pykF,lpp,infC,msbB,ubiG,usg,yfcB,lepA,rpoE,sfhB,yfjG,smpB,emrB,relA,ygcA,recB,ygfZ,serA,pgk,exbD,exbB,metC,tolC,cca,ygiG,ygjD,rpoD,yhbC,argG,folP,ptsN,rpsI,rplM,cafA,aroE,yrdD,fmt,trkA,rplF,rplE,rplP,rplB,fusA,yheL,rpe,ar…
