## Supplementary table 8 for "Genome-scale CRISPRi profiling reveals metabolic vulnerabilities of uropathogenic *Escherichia coli* in human urine"

### Sheet: MIC
1. concentration ranges
Antibiotic [ug/ml]	1	2	3	4	5	6	7	8	9	10	11	12
Sulfometuron-methyl	1056	528	264	132	66	33	16.5	8.25	4.125	2.0625	1.03125	0
2. MIC (visual determination)
Antibiotic	Medium	Strain	MIC [ug/ml]
Sulfometuron-methyl	MHB	E. coli CFT073 rep1	528
Sulfometuron-methyl	MHB	E. coli CFT073 rep2	528
Sulfometuron-methyl	MHB	E. coli CFT073 rep3	528
Sulfometuron-methyl	MHB	E. coi CFT073 ilvG S100P rep1	528
Sulfometuron-methyl	MHB	E. coi CFT073 ilvG S100P rep1	528
Sulfometuron-methyl	MHB	E. coi CFT073 ilvG S100P rep1	528
Sulfometuron-methyl	urine	E. coli CFT073 rep1	528
Sulfometuron-methyl	urine	E. coli CFT073 rep2	528
Sulfometuron-methyl	urine	E. coli CFT073 rep3	528
Sulfometuron-methyl	urine	E. coi CFT073 ilvG S100P rep1	8.25
Sulfometuron-methyl	urine	E. coi CFT073 ilvG S100P rep1	8.25
Sulfometuron-methyl	urine	E. coi CFT073 ilvG S100P rep1	16.5
