## Supplementary table 9 for "Genome-scale CRISPRi profiling reveals metabolic vulnerabilities of uropathogenic *Escherichia coli* in human urine"

### Sheet: strains
Strain name	plasmid	resistance	source
E. coli CFT073	-	-	14
E. coli MFDpir			Christoph Dehio lab private collection
E. coli CFT073 + pKM208	pKM208	Ap 30 µg/ml	this study
E. coli CFT073 + rpsL sgRNA	pMO064	Cm 20 µg/ml,	this study
E. coli K12 MG1655* CH-E02			David Bikard lab private collection
E. coli K12 MG1655
E. coli K12 MG1655 ilvG restored			this study
E. coli CFT073 ΔilvG			this study
E. coli CFT073 ΔilvB			this study
E. coli CFT073 ΔilvI			this study
E. coli CFT073 ΔilvBΔilvI + ilvG sgRNA	pMO065	Cm 20 µg/ml,	this study
E. coli CFT073 ilvG S100P			this study

### Sheet: plasmids
plasmids name	Backbone	reistance	purpose	source
pFR56-ccdB	-	Cm 20 µg/ml,	generation of EcoCF073 library	20
pKM208	-	Ap 30 µg/ml	generation of KO/KI strains	65
pMO064	pFR56-ccdB	Cm 20 µg/ml,	encodes for rpsL sgRNA, optimization of library contruction	this study
pMO065	pFR56-ccdB	Cm 20 µg/ml,	encodes for ilvG sgRNA used to generate E. coli CFT073 ΔilvBΔilvI + ilvG sgRNA	this study

### Sheet: primers
primer name	sequence (5' - 3')	purpose	source
Sol70	AGCTGTCACAGGTCTCATAG	EcoCFT073 plasmid library generation	this study
Sol71	GTAGACGTAGTCGCGGTCTC	EcoCFT073 plasmid library generation	this study
prCF040	GACTCGGTGCCACTTTTTC	sequencing of sgRNAtarget region	this study
prMO028	TCGTCGGCAGCGTCAGATGTGTATAAGAGACAGGCTCAGTCCTAGGTATAATACT*A	Illumina adapter PCR primer set 1	this study
prMO029	GTCTCGTGGGCTCGGAGATGTGTATAAGAGACAGCACCGGAAAGGACCCGTAAAGTGATAATGA*T	Illumina adapter PCR primer set 1	this study
prMO030	TCGTCGGCAGCGTCAGATGTGTATAAGAGACAGTGCTCAGTCCTAGGTATAATACT*A	Illumina adapter PCR primer set 2	this study
prMO031	GTCTCGTGGGCTCGGAGATGTGTATAAGAGACAGTCACCGGAAAGGACCCGTAAAGTGATAATGA*T	Illumina adapter PCR primer set 2	this study
prMO032	TCGTCGGCAGCGTCAGATGTGTATAAGAGACAGATGCTCAGTCCTAGGTATAATACT*A	Illumina adapter PCR primer set 3	this study
prMO033	GTCTCGTGGGCTCGGAGATGTGTATAAGAGACAGATCACCGGAAAGGACCCGTAAAGTGATAATGA*T	Illumina adapter PCR primer set 3	this study
prMO034	TCGTCGGCAGCGTCAGATGTGTATAAGAGACAGGATGCTCAGTCCTAGGTATAATACT*A	Illumina adapter PCR primer set 4	this study
prMO035	GTCTCGTGGGCTCGGAGATGTGTATAAGAGACAGGATCACCGGAAAGGACCCGTAAAGTGATAATGA*T	Illumina adapter PCR primer set 4	this study
prMO214	AATAACAGCACAAAATTCTGTTTCTCAAGATTCAGGACGGGGAACTAACTCTGGTGTCCCTGTTGATACC	ilvG gene deletion (cassette aplification)	this study
prMO215	TTCTAAGGTTTCCGGATTGAAGCGAGCCGATACATTGACCTGATGTTGCAGGAAAACTGTCCATATGCAC	ilvG gene deletion (cassette aplification)	this study
prMO216	T*C*C*G*GATTGAAGCGAGCCGATACATTGACCTGATGTTGCAAGTTAGTTCCCCGTCCTGAATCTTGAGAAACAGAATTTTG	ilvG gene deletion	this study
prMO217	TGATTAGCGTGGTGGTGA	sequencing primer to check for ilvG deletion	this study
prMO218	ATGCACCTTCGCGTCT	sequencing primer to check for ilvG deletion	this study
prMO247	CGAACGGTGAGTTCCAGAATCACGTTATCATGAGTTGTGTTTTGCATGGCCTGGTGTCCCTGTTGATACC	ilvB gene deletion (cassette aplification)	this study
prMO248	TTCGTTTAAGCTCCTCCCGGAAAGTCGGCCCAGAAGAAAAGGACTGGAGCGGAAAACTGTCCATATGCAC	ilvB gene deletion (cassette aplification)	this study
prMO249	C*T*C*C*TCCCGGAAAGTCGGCCCAGAAGAAAAGGACTGGAGCGCCATGCAAAACACAACTCATGATAACGTGATTCTGGAAC	ilvB gene deletion	this study
prMO250	AAACATCGTCGGATCGGA	sequencing primer to check for ilvB deletion	this study
prMO251	TTCCATTGTCTCCCCTGTAAA	sequencing primer to check for ilvB deletion	this study
prMO252	GACGGTTAATGTGTTTTACACATTTTTTCCGTCAAACAGTGAGGCAGGCCCTGGTGTCCCTGTTGATACC	ilvI gene deletion (cassette aplification)	this study
prMO253	TAACGCGCCTGATTCATTTTCGAGTAAGACTGATAATATCCGGCGCATAAGGAAAACTGTCCATATGCAC	ilvI gene deletion (cassette aplification)	this study
prMO254	G*A*T*T*CATTTTCGAGTAAGACTGATAATATCCGGCGCATAAGGCCTGCCTCACTGTTTGACGGAAAAAATGTGTAAAACAC	ilvI gene deletion	this study
prMO255	CCTGTTATCTCTCCTGGCATG	sequencing primer to check for ilvI deletion	this study
prMO256	GATAATTTGCCCACGGAATATTT	sequencing primer to check for ilvI deletion	this study
prMO241	ATGAATGGCGCACAGTGG	ilvG site directed mutagenesis	this study
prMO242	GTGCCGATAAACGGTGCCGGTACCTGACCGGTGATAGCAAC	ilvG site directed mutagenesis	this study
prMO244	TCATGATAATTTCTCCAACATTTCAG	ilvG site directed mutagenesis	this study
prMO243	CTATCACCGGTCAGGTACCGGCACCGTTTATCGGCACT	ilvG site directed mutagenesis	this study
prMO245	AATAACAGCACAAAATTCTGTTTCTCAAGATTCAGGACGGGGAACTAACTATGAATGGCGCACAGTGG	ilvG P192S chromosomal insertion	this study
prMO246	TTCTAAGGTTTCCGGATTGAAGCGAGCCGATACATTGACCTGATGTTGCATCATGATAATTTCTCCAACATTTCAG	ilvG P192S chromosomal insertion	this study
20495-ilvG-cats-F	ACAATGAATAACAGCACAAAATTCTGTTTCTCAAGATTCAGGACGGGGAACTAACTCTGGTGTCCCTGTTGATACC	ilvG gene deletion MG1655 (cassette amplification)	this study
20496-ilvG-cats-R	TTCTAAGGTTTCTGGATTGAAGCGAGCCGATACATTGACCTGATGTTGCAGGAAAACTGTCCATATGCAC	ilvG gene deletion MG1655 (cassette amplification)	this study
20497-ilvG-SOE5	TTAGCCAGCGGTGACC	intact ilvG chromosomal insertion MG1655	this study
20498-ilvG-SOER	ATTGATATTTAACGGCTGCTGTAATGC	intact ilvG chromosomal insertion MG1655	this study
20499-ilvG-SOEF	TTACAGCAGCCGTTAAATATCAATGACTGGCAGCAACAC	intact ilvG chromosomal insertion MG1655	this study
20500-ilvG-SOE3	ATCGGGGTTATCAGTAAGGG	intact ilvG chromosomal insertion MG1655	this study
20756-ilvG-nseqF	AAGCCCACCATCGTTAAGC	sequencing primer to check for ilvG integration MG1655	this study
20760-ilvG-nseqR2	ACTTCAAACAGGTTTTCGCC	sequencing primer to check for ilvG integration MG1655	this study
ilvG sgRNA	GTCGAACCATCCCTAACCGT	generation of pMO064	this study
rpsL sgRNA	ACGGCATACTTTACGCAGCG	generation of pMO065	this study
