## Supplementary table 10 for "Genome-scale CRISPRi profiling reveals metabolic vulnerabilities of uropathogenic *Escherichia coli* in human urine"

### Sheet: Foglio1
Strain ID	Origin/Pathotype	Host	Species/Phylogenetic group	ST	Accession number	ilvG protein_ID
CFT073	Urine/ExPEC	Human	E. coli/ B2	73	GCA_000007445.1	c4690
SE15	Faeces/Commensal	Human	E. coli/ B2	131	GCA_000010485.1	BAI57149.1
12009	Faeces/InPEC (EHEC)	Human	E. coli/ B1	17	GCA_000010745.1	ECO103_4396
536	Urine/ExPEC	Human	E. coli/ B2	127	GCA_000013305.1	ECP_3962
E24377A	Faeces/InPEC (ETEC)	Human	E. coli/ B1	1132	GCA_000017745.1	EcE24377A_4279
HS	Faeces/Commensal	Human	E. coli/ A	46	GCA_000017765.1	EcHS_A3985
SMS-3-5	Water	Environment	E. coli/ F	354	GCA_000019645.1	EcSMS35_4134
ATCC35469T	Faeces/Unknown	Human	E. fergusonii	5298	GCA_000026225.1	EFER_3734
55989	Faeces/InPEC (EAEC)	Human	E. coli/ B1	678	GCA_000026245.1	EC55989_4240
S88	Cerebrospinal fluid/ExPEC	Human	E. coli/ B2	95	GCA_000026285.2	ECS88_4191
ED1a	Faeces/Commensal	Human	E. coli/ B2	452	GCA_000026305.1	ECED1_4454
UMN026	Urine/ExPEC	Human	E. coli/ D	597	GCA_000026325.2	ECUMN_4294
IAI39	Urine/ExPEC	Human	E. coli/ F	62	GCA_000026345.1	ECIAI39_3018
E2348/69	Faeces/InPEC (EPEC)	Human	E. coli/ B2	15	GCA_000026545.1	E2348C_4070
042	Faeces/InPEC (EAEC)	Human	E. coli/ D	414	GCA_000027125.1	EC042_4146
11368	Faeces/InPEC (EHEC)	Human	E. coli/ B1	21	GCA_000091005.1	ECO26_4818
E110019	Faeces/InPEC (EPEC)	Human	E. coli/ B1	381	GCA_000167875.2	WP_001012598.1
53638	Faeces/InPEC (EIEC)	Human	E. coli/ A	6	GCA_000167915.2	Ec53638_2068
101-1	Faeces/InPEC (EAEC)	Human	E. coli/ A	5655	GCA_000168095.1	EC1011_0609
H299	Faeces/Commensal	Human	E. coli/ G	117	GCA_000176695.2	EGI48404.1
B253	Faeces/Commensal	Bird	E. fergusonii	4419	GCA_000190495.1	EGC04984.1
TW09231	Water	Environment	Clade III	5433	GCA_000208465.2	WP_001012643.1
H10407	Faeces/InPEC (ETEC)	Human	E. coli/ A	48	GCA_000210475.1	ETEC_4051
NA114	Urine/ExPEC	Human	E. coli/ B2	131	GCA_000214765.3	ECNA114_021000
LF82	Faeces/InPEC (AIEC)	Human	E. coli/ B2	135	GCA_000284495.1	LF82_1106
APECO78	Lung/ExPEC	Bird	E. coli/ C	23	GCA_000332755.1	APECO78_22685
B7A	Faeces/InPEC (ETEC)	Human	E. coli/ B1	94	GCA_000725265.1	L960_3093c
4608-58	Faeces/InPEC (EIEC)	Human	E. coli/ E	280	GCA_000805835.1	WP_001012598.1
94389	Faeces/Unknown	Human	E. albertii/ Group 2	3762	GCA_001514625.1	WP_059236207.1
HIPH08472	Faeces/InPEC	Human	E. albertii/ Group 5	8691	GCA_001514985.1	WP_059257008.1
B1147	Faeces/Commensal	Bird	Clade II	5615	GCA_001660175.1	WP_064530518.1
ECOR31	Faeces/Commensal	Non human mammal	E. coli/ E	57	GCA_001865905.1	BHF03_11860
E1118	Water	Environment	Clade V	2721	GCA_002109985.1	OSL95946.1
H223	Urine/ExPEC	Human	E. coli/ B2	141	GCA_002110555.1	WP_097336087.1
ECOR60	Urine/ExPEC	Human	E. coli/ B2	12	GCA_002189835.1	A8M69_20105
ECOR63	Faeces/Commensal	Human	E. coli/ B2	80	GCA_002189905.1	A8M79_08175
ECOR64	Urine/ExPEC	Human	E. coli/ B2	14	GCA_002189945.1	A8M65_21210
ECOR01	Faeces/Commensal	Human	E. coli/ A	10	GCA_002190105.1	A8C68_06300
ECOR24	Faeces/Commensal	Human	E. coli/ A	52	GCA_002190595.1	A8F87_20910
ECOR37	Faeces/Commensal	Non human mammal	E. coli/ E	61	GCA_002190835.1	A8G17_16210
ECOR42	Faeces/Commensal	Human	E. coli/ E	64	GCA_002190935.1	A8M43_04875
ECOR49	Faeces/Commensal	Human	E. coli/ D	405	GCA_002190975.1	A8M48_09430
SAKAI	Faeces/InPEC (EHEC)	Human	E. coli/ E	11	GCA_003028755.1	WP_001012633.1
RDEx444	Faeces/ExPEC-InPEC (EHEC)	Human	E. coli/ A	301	GCA_003123505.1	WP_001012608.1
S286	Cerebrospinal fluid/ExPEC	Human	E. coli/ C	23	GCA_013363015.1	WP_001012619.1
CIP61.11	Faeces/Commensal	Human	E. coli/ A	10	GCA_900236115.1	CIP61R_1420030
FN-B26	Faeces/Commensal	Human	E. coli/ B2	25	GCA_902505495.1	WP_024234911.1
MG1655	Lab reference strain	Human	E. coli/ A	10	GCA_000005845.2	AAC77489.1
ATCC BAA2146	Urine	Human	K. pneumoniae	-	CP006659.2	AHI33620.2
LT2	Lab reference strain	Multiple	S. enterica	-	CP014051.2	AMG25691.1
S.flexneri	-	Human	S.flexneri	-	GCA_000006925.2	WP_001012613.1
