## Supplementary material for "Genome-scale CRISPRi profiling reveals metabolic vulnerabilities of uropathogenic *Escherichia coli* in human urine": Source Data Figure 3

### Sheet: Fig3a
time	urine ctrl	CFT073 rep1	CFT073 rep2	CFT073 rep3	CFT073	SD1	ΔilvG rep1	ΔilvG rep2	ΔilvG rep3	ΔilvG	SD2	MG1655 ilvG restored rep1	MG1655 ilvG restored rep2	MG1655 ilvG restored rep3	ilvG restored	SD3	MG1655 rep1	MG1655 rep2	MG1655 rep3	MG1655	SD4
0	0.105	0.095	0.095	0.094	0.0116667	0.000471	0.096	0.096	0.097	0.013333	0.000471	0.096	0.096	0.096	0.013	1.39e-17	0.094	0.093	0.094	0.0931957	0.000471405
15	0.103	0.096	0.095	0.094	0.012	0.000816	0.096	0.096	0.096	0.013	1.39e-17	0.096	0.096	0.096	0.013	1.39e-17	0.095	0.094	0.094	0.0943333	0.000471405
30	0.102	0.096	0.096	0.095	0.0126667	0.000471	0.096	0.096	0.096	0.013	1.39e-17	0.096	0.097	0.097	0.013667	0.000471	0.095	0.095	0.094	0.0946667	0.000471405
45	0.101	0.098	0.097	0.096	0.015	0.000816	0.097	0.097	0.097	0.015	1.39e-17	0.098	0.098	0.098	0.016	1.39e-17	0.095	0.095	0.095	0.095	1.38778e-17
60	0.1	0.099	0.099	0.098	0.0156667	0.000471	0.098	0.098	0.098	0.015	1.39e-17	0.1	0.1	0.1	0.017	1.39e-17	0.096	0.096	0.096	0.096	1.38778e-17
75	0.1	0.103	0.103	0.102	0.0206667	0.000471	0.1	0.1	0.1	0.018	1.39e-17	0.103	0.103	0.102	0.020667	0.000471	0.097	0.099	0.099	0.0983333	0.000942809
90	0.1	0.109	0.108	0.107	0.026	0.000816	0.103	0.103	0.103	0.021	0	0.108	0.108	0.108	0.026	0	0.1	0.102	0.103	0.101667	0.00124722
105	0.1	0.112	0.112	0.111	0.0286667	0.000471	0.108	0.108	0.108	0.025	0	0.113	0.113	0.113	0.03	0	0.104	0.107	0.108	0.106333	0.00169967
120	0.1	0.12	0.119	0.119	0.0363333	0.000471	0.11	0.11	0.11	0.027	0	0.118	0.119	0.118	0.035333	0.000471	0.108	0.109	0.11	0.109	0.000816497
135	0.1	0.128	0.128	0.127	0.0446667	0.000471	0.114	0.113	0.113	0.030333	0.000471	0.126	0.126	0.126	0.043	0	0.111	0.114	0.113	0.112196	0.00124722
150	0.1	0.14	0.139	0.139	0.0563333	0.000471	0.114	0.114	0.114	0.031	0	0.136	0.136	0.136	0.053	0	0.114	0.114	0.113	0.113667	0.000471405
165	0.1	0.151	0.15	0.15	0.0683333	0.000471	0.115	0.114	0.115	0.032667	0.000471	0.149	0.149	0.148	0.066667	0.000471	0.114	0.115	0.114	0.113862	0.000471405
180	0.1	0.161	0.161	0.161	0.078	0	0.116	0.115	0.116	0.032667	0.000471	0.154	0.154	0.153	0.070667	0.000471	0.115	0.116	0.116	0.115196	0.000471405
195	0.1	0.173	0.172	0.172	0.0893333	0.000471	0.116	0.115	0.116	0.032667	0.000471	0.166	0.166	0.164	0.082333	0.000943	0.116	0.117	0.117	0.116196	0.000471405
210	0.1	0.181	0.18	0.18	0.0973333	0.000471	0.116	0.115	0.116	0.032667	0.000471	0.176	0.176	0.174	0.092333	0.000943	0.117	0.118	0.118	0.117196	0.000471405
225	0.1	0.189	0.189	0.188	0.105667	0.000471	0.117	0.115	0.117	0.033333	0.000943	0.184	0.184	0.182	0.100333	0.000943	0.118	0.119	0.119	0.117724	0.000471405
240	0.1	0.197	0.196	0.196	0.113333	0.000471	0.117	0.116	0.117	0.033667	0.000471	0.191	0.191	0.187	0.106667	0.001886	0.12	0.12	0.12	0.119529	0
255	0.1	0.204	0.203	0.203	0.120333	0.000471	0.117	0.116	0.117	0.033667	0.000471	0.196	0.196	0.192	0.111667	0.001886	0.121	0.121	0.121	0.120529	0
270	0.1	0.21	0.21	0.21	0.127	0	0.117	0.116	0.117	0.033667	0.000471	0.201	0.202	0.197	0.117	0.00216	0.122	0.122	0.122	0.121529	0
285	0.1	0.216	0.215	0.215	0.132333	0.000471	0.118	0.117	0.118	0.034667	0.000471	0.205	0.206	0.202	0.121333	0.0017	0.122	0.123	0.122	0.121862	0.000471405
300	0.1	0.22	0.219	0.219	0.136333	0.000471	0.118	0.117	0.118	0.034667	0.000471	0.21	0.211	0.205	0.125667	0.002625	0.124	0.124	0.123	0.123196	0.000471405
315	0.1	0.223	0.222	0.222	0.139333	0.000471	0.118	0.117	0.118	0.034667	0.000471	0.214	0.214	0.209	0.129333	0.002357	0.124	0.124	0.124	0.123529	0
330	0.1	0.226	0.225	0.225	0.142333	0.000471	0.119	0.117	0.119	0.035333	0.000943	0.217	0.218	0.212	0.132667	0.002625	0.125	0.125	0.124	0.123724	0.000471405
345	0.1	0.228	0.227	0.227	0.144333	0.000471	0.119	0.118	0.119	0.035667	0.000471	0.22	0.221	0.215	0.135667	0.002625	0.126	0.126	0.125	0.125196	0.000471405
360	0.1	0.23	0.228	0.228	0.145667	0.000943	0.119	0.118	0.119	0.035667	0.000471	0.223	0.223	0.217	0.138	0.002828	0.127	0.127	0.125	0.125862	0.000942809
375	0.1	0.231	0.229	0.229	0.146667	0.000943	0.12	0.118	0.12	0.036333	0.000943	0.225	0.225	0.218	0.139667	0.0033	0.127	0.127	0.126	0.125724	0.000471405
390	0.1	0.232	0.23	0.23	0.147667	0.000943	0.12	0.119	0.12	0.036667	0.000471	0.226	0.226	0.22	0.141	0.002828	0.128	0.128	0.126	0.126862	0.000942809
405	0.1	0.233	0.231	0.231	0.148667	0.000943	0.12	0.119	0.121	0.037	0.000816	0.227	0.227	0.22	0.141667	0.0033	0.129	0.128	0.127	0.127184	0.000816497
420	0.1	0.233	0.231	0.231	0.148667	0.000943	0.121	0.12	0.121	0.037667	0.000471	0.228	0.228	0.221	0.142667	0.0033	0.129	0.129	0.128	0.128196	0.000471405
435	0.1	0.234	0.232	0.232	0.149667	0.000943	0.121	0.12	0.121	0.037667	0.000471	0.228	0.228	0.221	0.142667	0.0033	0.13	0.129	0.128	0.128529	0.000816497
450	0.1	0.234	0.232	0.232	0.149667	0.000943	0.122	0.12	0.122	0.038333	0.000943	0.228	0.228	0.221	0.142667	0.0033	0.129	0.129	0.128	0.127724	0.000471405
465	0.1	0.234	0.233	0.232	0.15	0.000816	0.122	0.121	0.122	0.038667	0.000471	0.229	0.229	0.222	0.143667	0.0033	0.13	0.13	0.129	0.129196	0.000471405
480	0.1	0.234	0.233	0.232	0.151	0.000816	0.122	0.121	0.122	0.039667	0.000471	0.229	0.228	0.222	0.144333	0.003091	0.131	0.13	0.129	0.129529	0.000816497
495	0.1	0.235	0.233	0.232	0.150333	0.001247	0.122	0.121	0.123	0.039	0.000816	0.229	0.228	0.222	0.143333	0.003091	0.131	0.131	0.129	0.129517	0.000942809
510	0.1	0.235	0.233	0.232	0.151333	0.001247	0.123	0.122	0.123	0.040667	0.000471	0.229	0.228	0.222	0.144333	0.003091	0.132	0.131	0.13	0.130529	0.000816497
525	0.1	0.235	0.233	0.232	0.151333	0.001247	0.123	0.122	0.124	0.041	0.000816	0.229	0.228	0.222	0.144333	0.003091	0.132	0.131	0.13	0.130184	0.000816497
540	0.1	0.235	0.233	0.233	0.150667	0.000943	0.123	0.122	0.124	0.04	0.000816	0.228	0.228	0.221	0.142667	0.0033	0.132	0.132	0.13	0.130517	0.000942809
555	0.1	0.235	0.233	0.232	0.150333	0.001247	0.123	0.122	0.124	0.04	0.000816	0.228	0.228	0.221	0.142667	0.0033	0.133	0.132	0.13	0.130851	0.00124722
570	0.1	0.235	0.233	0.232	0.150333	0.001247	0.124	0.123	0.124	0.040667	0.000471	0.228	0.228	0.221	0.142667	0.0033	0.133	0.132	0.13	0.131196	0.00124722
585	0.1	0.235	0.233	0.232	0.150333	0.001247	0.124	0.123	0.125	0.041	0.000816	0.228	0.228	0.221	0.142667	0.0033	0.133	0.132	0.13	0.130851	0.00124722
600	0.1	0.235	0.233	0.232	0.150333	0.001247	0.124	0.123	0.126	0.041333	0.001247	0.228	0.228	0.221	0.142667	0.0033	0.134	0.132	0.129	0.13042	0.0020548
615	0.1	0.235	0.233	0.232	0.150333	0.001247	0.125	0.123	0.126	0.041667	0.001247	0.228	0.227	0.22	0.142	0.003559	0.133	0.132	0.13	0.13042	0.00124722
630	0.1	0.235	0.233	0.232	0.150333	0.001247	0.124	0.124	0.126	0.041667	0.000943	0.227	0.227	0.22	0.141667	0.0033	0.134	0.131	0.129	0.13039	0.0020548
645	0.1	0.235	0.233	0.232	0.150333	0.001247	0.125	0.124	0.126	0.042	0.000816	0.227	0.227	0.22	0.141667	0.0033	0.133	0.131	0.129	0.130184	0.00163299
660	0.1	0.235	0.233	0.232	0.150333	0.001247	0.125	0.123	0.127	0.042	0.001633	0.227	0.226	0.22	0.141333	0.003091	0.133	0.131	0.129	0.129367	0.00163299
675	0.1	0.235	0.233	0.232	0.150333	0.001247	0.125	0.123	0.128	0.042333	0.002055	0.226	0.226	0.219	0.140667	0.0033	0.134	0.131	0.129	0.129278	0.0020548
690	0.1	0.235	0.233	0.232	0.150333	0.001247	0.125	0.123	0.128	0.042333	0.002055	0.226	0.225	0.219	0.140333	0.003091	0.133	0.131	0.129	0.128945	0.00163299
705	0.1	0.235	0.233	0.232	0.150333	0.001247	0.125	0.123	0.129	0.042667	0.002494	0.226	0.225	0.219	0.140333	0.003091	0.133	0.131	0.129	0.128506	0.00163299
720	0.1	0.235	0.233	0.232	0.150333	0.001247	0.125	0.123	0.13	0.043	0.002944	0.225	0.225	0.218	0.139667	0.0033	0.133	0.13	0.129	0.127723	0.00169967
																	0.133	0.131	0.129	0.131	0.00163299

### Sheet: Fig3b
time	urine ctrl	MG1655 rep1	MG1655 rep2	MG1655 rep3	MG1655	SD1	ilvG restored rep1	ilvG restored rep2	ilvG restored rep3	ilvG_av	SD2	ile 1.07 uM rep1	ile 1.07 uM rep2	ile 1.07 uM rep3	ile_1.07	SD3	ile 2.15 rep1	ile 2.15 rep2	ile 2.15 rep3	ile_2.15	SD4	ile 4.3 rep1	ile 4.3 rep2	ile 4.3 rep3	ile_4.3	SD5	ile 12.9 rep1	ile 12.9 rep2	ile 12.9 rep3	ile_12.9	SD6	ile 25.8 rep1	ile 25.8 rep2	ile 25.8 rep3	ile_25.8	SD7
0	0.105	0.107	0.11	0.112	0.00466667	0.0020548	0.11	0.111	0.11	0.00533333	0.000471405	0.111	0.109	0.107	0.004	0.00163299	0.109	0.108	0.109	0.00366667	0.000471405	0.105	0.106	0.108	0.00133333	0.00124722	0.107	0.107	0.109	0.00266667	0.000942809	0.108	0.106	0.108	0.00233333	0.000942809
15	0.103	0.105	0.109	0.111	0.00533333	0.00249444	0.109	0.109	0.109	0.006	0	0.111	0.108	0.107	0.00566667	0.00169967	0.108	0.106	0.107	0.004	0.000816497	0.104	0.104	0.107	0.002	0.00141421	0.105	0.106	0.107	0.003	0.000816497	0.107	0.105	0.107	0.00333333	0.000942809
30	0.102	0.103	0.107	0.109	0.00433333	0.00249444	0.107	0.107	0.108	0.00533333	0.000471405	0.109	0.106	0.106	0.005	0.00141421	0.107	0.105	0.106	0.004	0.000816497	0.102	0.103	0.106	0.00166667	0.00169967	0.104	0.104	0.106	0.00266667	0.000942809	0.105	0.104	0.106	0.003	0.000816497
45	0.101	0.103	0.106	0.109	0.005	0.00244949	0.107	0.106	0.107	0.00566667	0.000471405	0.109	0.105	0.105	0.00533333	0.00188562	0.105	0.104	0.105	0.00366667	0.000471405	0.101	0.102	0.105	0.00166667	0.00169967	0.103	0.103	0.105	0.00266667	0.000942809	0.105	0.103	0.105	0.00333333	0.000942809
60	0.1	0.103	0.106	0.11	0.00633333	0.00286744	0.108	0.106	0.108	0.00733333	0.000942809	0.109	0.105	0.106	0.00666667	0.00169967	0.105	0.104	0.106	0.005	0.000816497	0.101	0.101	0.106	0.00266667	0.00235702	0.103	0.104	0.106	0.00433333	0.00124722	0.105	0.103	0.106	0.00466667	0.00124722
75	0.1	0.104	0.108	0.111	0.00766667	0.00286744	0.11	0.108	0.11	0.00933333	0.000942809	0.111	0.106	0.107	0.008	0.00216025	0.106	0.104	0.107	0.00566667	0.00124722	0.101	0.102	0.108	0.00366667	0.00309121	0.104	0.104	0.108	0.00533333	0.00188562	0.106	0.104	0.108	0.006	0.00163299
90	0.1	0.107	0.11	0.115	0.0106667	0.00329983	0.114	0.11	0.114	0.0126667	0.00188562	0.115	0.107	0.111	0.011	0.00326599	0.107	0.106	0.111	0.008	0.00216025	0.102	0.103	0.111	0.00533333	0.00402768	0.106	0.106	0.111	0.00766667	0.00235702	0.107	0.106	0.112	0.00833333	0.00262467
105	0.1	0.11	0.113	0.119	0.014	0.00374166	0.12	0.113	0.12	0.0176667	0.00329983	0.121	0.11	0.116	0.0156667	0.00449691	0.11	0.109	0.117	0.012	0.00355903	0.104	0.105	0.117	0.00866667	0.00590668	0.109	0.109	0.116	0.0113333	0.00329983	0.11	0.109	0.117	0.012	0.00355903
120	0.1	0.116	0.118	0.128	0.0206667	0.00524934	0.129	0.118	0.129	0.0253333	0.00518545	0.13	0.114	0.124	0.0226667	0.00659966	0.114	0.113	0.126	0.0176667	0.00590668	0.108	0.108	0.125	0.0136667	0.00801388	0.115	0.113	0.125	0.0176667	0.00524934	0.115	0.113	0.126	0.018	0.00571548
135	0.1	0.124	0.126	0.132	0.0273333	0.00339935	0.131	0.126	0.132	0.0296667	0.00262467	0.133	0.119	0.128	0.0266667	0.00579272	0.119	0.119	0.129	0.0223333	0.00471405	0.112	0.113	0.129	0.018	0.00778888	0.122	0.119	0.13	0.0236667	0.0046428	0.122	0.119	0.13	0.0236667	0.0046428
150	0.1	0.127	0.129	0.136	0.0306667	0.00385861	0.14	0.13	0.14	0.0366667	0.00471405	0.139	0.127	0.134	0.0333333	0.00492161	0.128	0.126	0.136	0.03	0.00432049	0.12	0.12	0.136	0.0253333	0.00754247	0.127	0.127	0.135	0.0296667	0.00377124	0.128	0.127	0.137	0.0306667	0.00449691
165	0.1	0.13	0.133	0.136	0.033	0.00244949	0.153	0.137	0.153	0.0476667	0.00754247	0.139	0.13	0.134	0.0343333	0.00368179	0.131	0.129	0.141	0.0336667	0.00524934	0.124	0.124	0.145	0.031	0.00989949	0.133	0.13	0.147	0.0366667	0.0074087	0.132	0.13	0.149	0.037	0.00852447
180	0.1	0.13	0.133	0.136	0.033	0.00244949	0.164	0.148	0.164	0.0586667	0.00754247	0.14	0.135	0.134	0.0363333	0.00262467	0.138	0.138	0.141	0.039	0.00141421	0.13	0.13	0.145	0.035	0.00707107	0.144	0.139	0.158	0.047	0.00804156	0.143	0.139	0.159	0.047	0.00864099
195	0.1	0.131	0.134	0.137	0.034	0.00244949	0.181	0.158	0.181	0.0733333	0.0108423	0.14	0.135	0.135	0.0366667	0.00235702	0.141	0.138	0.142	0.0403333	0.00169967	0.142	0.14	0.146	0.0426667	0.00249444	0.155	0.151	0.161	0.0556667	0.00410961	0.155	0.152	0.162	0.0563333	0.00418994
210	0.1	0.131	0.135	0.137	0.0343333	0.00249444	0.195	0.174	0.195	0.088	0.00989949	0.141	0.136	0.136	0.0376667	0.00235702	0.142	0.14	0.144	0.042	0.00163299	0.146	0.146	0.147	0.0463333	0.000471405	0.158	0.157	0.17	0.0616667	0.00590668	0.159	0.157	0.171	0.0623333	0.00618241
225	0.1	0.132	0.135	0.138	0.035	0.00244949	0.206	0.187	0.205	0.0993333	0.00873053	0.142	0.137	0.137	0.0386667	0.00235702	0.142	0.14	0.144	0.042	0.00163299	0.147	0.146	0.148	0.047	0.000816497	0.167	0.163	0.182	0.0706667	0.00817856	0.165	0.163	0.184	0.0706667	0.00946338
240	0.1	0.133	0.136	0.139	0.036	0.00244949	0.215	0.198	0.215	0.109333	0.00801388	0.142	0.138	0.137	0.039	0.00216025	0.143	0.141	0.145	0.043	0.00163299	0.148	0.147	0.149	0.048	0.000816497	0.179	0.174	0.197	0.0833333	0.00987702	0.177	0.175	0.199	0.0836667	0.010873
255	0.1	0.134	0.137	0.139	0.0366667	0.0020548	0.224	0.207	0.223	0.118	0.00778888	0.143	0.139	0.138	0.04	0.00216025	0.144	0.142	0.146	0.044	0.00163299	0.148	0.148	0.149	0.0483333	0.000471405	0.193	0.187	0.208	0.096	0.00883176	0.191	0.189	0.212	0.0973333	0.010403
270	0.1	0.134	0.137	0.14	0.037	0.00244949	0.231	0.214	0.23	0.125	0.00778888	0.144	0.14	0.139	0.041	0.00216025	0.145	0.143	0.147	0.045	0.00163299	0.15	0.149	0.15	0.0496667	0.000471405	0.204	0.2	0.218	0.107333	0.00771722	0.203	0.202	0.222	0.109	0.00920145
285	0.1	0.135	0.138	0.141	0.038	0.00244949	0.238	0.222	0.237	0.132333	0.00731817	0.144	0.14	0.139	0.041	0.00216025	0.146	0.144	0.148	0.046	0.00163299	0.151	0.151	0.151	0.051	0	0.213	0.209	0.226	0.116	0.00725718	0.212	0.212	0.231	0.118333	0.00895669
300	0.1	0.135	0.138	0.141	0.038	0.00244949	0.245	0.228	0.244	0.139	0.00778888	0.145	0.141	0.14	0.042	0.00216025	0.147	0.145	0.148	0.0466667	0.00124722	0.152	0.151	0.152	0.0516667	0.000471405	0.221	0.218	0.229	0.122667	0.0046428	0.221	0.221	0.238	0.126667	0.00801388
315	0.1	0.136	0.139	0.142	0.039	0.00244949	0.251	0.235	0.25	0.145333	0.00731817	0.145	0.142	0.14	0.0423333	0.0020548	0.148	0.145	0.149	0.0473333	0.00169967	0.153	0.153	0.153	0.053	0	0.226	0.224	0.232	0.127333	0.00339935	0.228	0.229	0.243	0.133333	0.00684755
330	0.1	0.136	0.14	0.143	0.0396667	0.00286744	0.256	0.24	0.255	0.150333	0.00731817	0.146	0.142	0.141	0.043	0.00216025	0.148	0.146	0.15	0.048	0.00163299	0.153	0.153	0.153	0.053	0	0.228	0.226	0.234	0.129333	0.00339935	0.235	0.235	0.246	0.138667	0.00518545
345	0.1	0.137	0.14	0.142	0.0396667	0.0020548	0.261	0.245	0.26	0.155333	0.00731817	0.146	0.143	0.141	0.0433333	0.0020548	0.149	0.147	0.15	0.0486667	0.00124722	0.154	0.154	0.154	0.054	0	0.23	0.228	0.236	0.131333	0.00339935	0.238	0.237	0.249	0.141333	0.0054365
360	0.1	0.138	0.141	0.144	0.041	0.00244949	0.266	0.25	0.264	0.16	0.00711805	0.147	0.144	0.142	0.0443333	0.0020548	0.15	0.148	0.151	0.0496667	0.00124722	0.155	0.155	0.155	0.055	0	0.233	0.231	0.239	0.134333	0.00339935	0.241	0.239	0.25	0.143333	0.00478423
375	0.1	0.138	0.141	0.143	0.0406667	0.0020548	0.269	0.254	0.267	0.163333	0.00664998	0.148	0.144	0.142	0.0446667	0.00249444	0.15	0.149	0.152	0.0503333	0.00124722	0.156	0.156	0.155	0.0556667	0.000471405	0.236	0.234	0.242	0.137333	0.00339935	0.243	0.242	0.252	0.145667	0.00449691
390	0.1	0.139	0.142	0.144	0.0416667	0.0020548	0.272	0.258	0.27	0.166667	0.00618241	0.148	0.145	0.143	0.0453333	0.0020548	0.151	0.149	0.152	0.0506667	0.00124722	0.157	0.157	0.156	0.0566667	0.000471405	0.239	0.237	0.245	0.140333	0.00339935	0.245	0.244	0.254	0.147667	0.00449691
405	0.1	0.139	0.142	0.144	0.0416667	0.0020548	0.274	0.261	0.272	0.169	0.00571548	0.149	0.146	0.144	0.0463333	0.0020548	0.152	0.15	0.153	0.0516667	0.00124722	0.157	0.158	0.157	0.0573333	0.000471405	0.241	0.239	0.247	0.142333	0.00339935	0.247	0.246	0.257	0.15	0.00496655
420	0.1	0.139	0.142	0.144	0.0416667	0.0020548	0.275	0.263	0.273	0.170333	0.00524934	0.149	0.146	0.144	0.0463333	0.0020548	0.153	0.15	0.153	0.052	0.00141421	0.158	0.159	0.157	0.058	0.000816497	0.244	0.242	0.249	0.145	0.00294392	0.249	0.249	0.258	0.152	0.00424264
435	0.1	0.14	0.143	0.145	0.0426667	0.0020548	0.277	0.265	0.274	0.172	0.00509902	0.149	0.147	0.144	0.0466667	0.0020548	0.153	0.151	0.154	0.0526667	0.00124722	0.159	0.16	0.158	0.059	0.000816497	0.246	0.244	0.252	0.147333	0.00339935	0.251	0.251	0.26	0.154	0.00424264
450	0.1	0.141	0.143	0.146	0.0433333	0.0020548	0.278	0.266	0.275	0.173	0.00509902	0.15	0.147	0.145	0.0473333	0.0020548	0.154	0.151	0.154	0.053	0.00141421	0.159	0.16	0.158	0.059	0.000816497	0.248	0.246	0.253	0.149	0.00294392	0.253	0.252	0.261	0.155333	0.00402768
465	0.1	0.141	0.144	0.146	0.0436667	0.0020548	0.278	0.267	0.276	0.173667	0.00478423	0.15	0.148	0.145	0.0476667	0.0020548	0.154	0.152	0.155	0.0536667	0.00124722	0.16	0.161	0.159	0.06	0.000816497	0.249	0.247	0.254	0.15	0.00294392	0.254	0.254	0.262	0.156667	0.00377124
480	0.1	0.141	0.144	0.146	0.0436667	0.0020548	0.278	0.268	0.276	0.174	0.00432049	0.151	0.148	0.146	0.0483333	0.0020548	0.155	0.153	0.155	0.0543333	0.000942809	0.161	0.162	0.159	0.0606667	0.00124722	0.251	0.249	0.255	0.151667	0.00249444	0.256	0.255	0.263	0.158	0.00355903
495	0.1	0.142	0.144	0.146	0.044	0.00163299	0.278	0.268	0.275	0.173667	0.00418994	0.151	0.149	0.146	0.0486667	0.0020548	0.155	0.153	0.156	0.0546667	0.00124722	0.161	0.162	0.16	0.061	0.000816497	0.252	0.25	0.256	0.152667	0.00249444	0.257	0.256	0.264	0.159	0.00355903
510	0.1	0.142	0.145	0.148	0.045	0.00244949	0.278	0.268	0.275	0.173667	0.00418994	0.151	0.149	0.146	0.0486667	0.0020548	0.156	0.154	0.156	0.0553333	0.000942809	0.162	0.163	0.16	0.0616667	0.00124722	0.252	0.25	0.256	0.152667	0.00249444	0.258	0.257	0.264	0.159667	0.00309121
525	0.1	0.143	0.145	0.147	0.045	0.00163299	0.278	0.268	0.275	0.173667	0.00418994	0.152	0.15	0.146	0.0493333	0.00249444	0.156	0.154	0.157	0.0556667	0.00124722	0.162	0.163	0.16	0.0616667	0.00124722	0.253	0.251	0.257	0.153667	0.00249444	0.259	0.258	0.265	0.160667	0.00309121
540	0.1	0.143	0.146	0.147	0.0453333	0.00169967	0.277	0.267	0.274	0.172667	0.00418994	0.152	0.15	0.147	0.0496667	0.0020548	0.157	0.155	0.157	0.0563333	0.000942809	0.163	0.164	0.161	0.0626667	0.00124722	0.253	0.251	0.257	0.153667	0.00249444	0.259	0.259	0.265	0.161	0.00282843
555	0.1	0.143	0.146	0.147	0.0453333	0.00169967	0.277	0.267	0.274	0.172667	0.00418994	0.153	0.15	0.147	0.05	0.00244949	0.158	0.155	0.158	0.057	0.00141421	0.163	0.164	0.161	0.0626667	0.00124722	0.253	0.251	0.257	0.153667	0.00249444	0.259	0.259	0.265	0.161	0.00282843
570	0.1	0.144	0.147	0.148	0.0463333	0.00169967	0.276	0.267	0.274	0.172333	0.00385861	0.153	0.151	0.147	0.0503333	0.00249444	0.158	0.155	0.158	0.057	0.00141421	0.164	0.165	0.162	0.0636667	0.00124722	0.253	0.252	0.257	0.154	0.00216025	0.259	0.259	0.265	0.161	0.00282843
585	0.1	0.145	0.147	0.148	0.0466667	0.00124722	0.276	0.266	0.273	0.171667	0.00418994	0.154	0.151	0.148	0.051	0.00244949	0.159	0.156	0.158	0.0576667	0.00124722	0.165	0.166	0.162	0.0643333	0.00169967	0.254	0.251	0.257	0.154	0.00244949	0.26	0.259	0.265	0.161333	0.00262467
600	0.1	0.145	0.147	0.148	0.0466667	0.00124722	0.275	0.265	0.272	0.170667	0.00418994	0.154	0.151	0.148	0.051	0.00244949	0.159	0.156	0.159	0.058	0.00141421	0.165	0.166	0.163	0.0646667	0.00124722	0.253	0.251	0.257	0.153667	0.00249444	0.26	0.26	0.265	0.161667	0.00235702
615	0.1	0.146	0.147	0.149	0.0473333	0.00124722	0.274	0.264	0.271	0.169667	0.00418994	0.154	0.152	0.148	0.0513333	0.00249444	0.159	0.157	0.159	0.0583333	0.000942809	0.166	0.166	0.163	0.065	0.00141421	0.253	0.251	0.257	0.153667	0.00249444	0.26	0.259	0.265	0.161333	0.00262467
630	0.1	0.147	0.148	0.149	0.048	0.000816497	0.273	0.264	0.27	0.169	0.00374166	0.155	0.152	0.149	0.052	0.00244949	0.16	0.157	0.159	0.0586667	0.00124722	0.166	0.167	0.163	0.0653333	0.00169967	0.253	0.251	0.257	0.153667	0.00249444	0.26	0.259	0.265	0.161333	0.00262467
645	0.1	0.148	0.148	0.15	0.0486667	0.000942809	0.272	0.263	0.269	0.168	0.00374166	0.155	0.153	0.149	0.0523333	0.00249444	0.161	0.158	0.16	0.0596667	0.00124722	0.167	0.167	0.164	0.066	0.00141421	0.253	0.251	0.257	0.153667	0.00249444	0.26	0.259	0.264	0.161	0.00216025
660	0.1	0.149	0.148	0.15	0.049	0.000816497	0.27	0.262	0.268	0.166667	0.00339935	0.156	0.152	0.149	0.0523333	0.00286744	0.161	0.158	0.16	0.0596667	0.00124722	0.168	0.168	0.164	0.0666667	0.00188562	0.252	0.25	0.256	0.152667	0.00249444	0.259	0.259	0.263	0.160333	0.00188562
675	0.1	0.151	0.149	0.15	0.05	0.000816497	0.269	0.261	0.267	0.165667	0.00339935	0.157	0.153	0.149	0.053	0.00326599	0.162	0.158	0.16	0.06	0.00163299	0.169	0.168	0.164	0.067	0.00216025	0.252	0.25	0.256	0.152667	0.00249444	0.259	0.259	0.263	0.160333	0.00188562
690	0.1	0.153	0.15	0.15	0.051	0.00141421	0.268	0.26	0.266	0.164667	0.00339935	0.158	0.153	0.15	0.0536667	0.00329983	0.162	0.159	0.161	0.0606667	0.00124722	0.169	0.168	0.165	0.0673333	0.00169967	0.252	0.249	0.256	0.152333	0.00286744	0.259	0.258	0.263	0.16	0.00216025
705	0.1	0.155	0.15	0.151	0.052	0.00216025	0.267	0.259	0.264	0.163333	0.00329983	0.159	0.154	0.15	0.0543333	0.00368179	0.164	0.16	0.161	0.0616667	0.00169967	0.17	0.169	0.165	0.068	0.00216025	0.251	0.249	0.255	0.151667	0.00249444	0.258	0.258	0.262	0.159333	0.00188562
720	0.1	0.157	0.151	0.151	0.053	0.00282843	0.265	0.258	0.263	0.162	0.00294392	0.161	0.154	0.15	0.055	0.00454606	0.164	0.16	0.161	0.0616667	0.00169967	0.172	0.169	0.165	0.0686667	0.00286744	0.25	0.248	0.254	0.150667	0.00249444	0.259	0.258	0.262	0.159667	0.00169967
735	0.1	0.161	0.152	0.152	0.055	0.00424264	0.264	0.257	0.262	0.161	0.00294392	0.162	0.154	0.15	0.0553333	0.00498888	0.165	0.161	0.161	0.0623333	0.00188562	0.173	0.169	0.165	0.069	0.00326599	0.25	0.247	0.254	0.150333	0.00286744	0.257	0.257	0.262	0.158667	0.00235702
