## Supplementary material for "Genome-scale CRISPRi profiling reveals metabolic vulnerabilities of uropathogenic *Escherichia coli* in human urine": Source Data Figure 4

### Sheet: Fig4b
Strain	CFU/ml	replicate	time
CFT073	350000000	1	6
CFT073	330000000	2	6
CFT073	210000000	3	6
CFT073 KO	47000000	1	6
CFT073 KO	38000000	2	6
CFT073 KO	43000000	3	6
CFT073	170000	1	3
CFT073	280000	2	3
CFT073	280000	3	3
CFT073 KO	200000	1	3
CFT073 KO	140000	2	3
CFT073 KO	140000	3	3
CFT073	530000000	1	12
CFT073	480000000	2	12
CFT073	680000000	3	12
CFT073 KO	75000000	1	12
CFT073 KO	79000000	2	12
CFT073 KO	48000000	3	12

### Sheet: Fig4c
Strain	CFU/ml	replicate	time
CFT073	420000	1	3
CFT073	410000	2	3
CFT073	460000	3	3
CFT073 KO	320000	1	3
CFT073 KO	270000	2	3
CFT073 KO	170000	3	3
CFT073	410000000	1	6
CFT073	450000000	2	6
CFT073	490000000	3	6
CFT073 KO	210000000	1	6
CFT073 KO	140000000	2	6
CFT073 KO	260000000	3	6
CFT073	550000000	1	12
CFT073	420000000	2	12
CFT073	390000000	3	12
CFT073 KO	370000000	1	12
CFT073 KO	380000000	2	12
CFT073 KO	330000000	3	12

### Sheet: Fig4b statistic
group1	group2	meandiff	p_adj	lower	upper	reject
CFT073 KO_12	CFT073 KO_3	-2.6202	0	-2.8962	-2.3442	TRUE
CFT073 KO_12	CFT073 KO_6	-0.1895	0.2629	-0.4655	0.0865	FALSE
CFT073 KO_12	CFT073_12	0.928	0	0.652	1.204	TRUE
CFT073 KO_12	CFT073_3	-2.4431	0	-2.719	-2.1671	TRUE
CFT073 KO_12	CFT073_6	0.6436	0.0001	0.3676	0.9196	TRUE
CFT073 KO_3	CFT073 KO_6	2.4307	0	2.1547	2.7067	TRUE
CFT073 KO_3	CFT073_12	3.5482	0	3.2723	3.8242	TRUE
CFT073 KO_3	CFT073_3	0.1772	0.3234	-0.0988	0.4531	FALSE
CFT073 KO_3	CFT073_6	3.2638	0	2.9879	3.5398	TRUE
CFT073 KO_6	CFT073_12	1.1176	0	0.8416	1.3935	TRUE
CFT073 KO_6	CFT073_3	-2.2535	0	-2.5295	-1.9775	TRUE
CFT073 KO_6	CFT073_6	0.8332	0	0.5572	1.1091	TRUE
CFT073_12	CFT073_3	-3.3711	0	-3.6471	-3.0951	TRUE
CFT073_12	CFT073_6	-0.2844	0.0421	-0.5604	-0.0084	TRUE
CFT073_3	CFT073_6	3.0867	0	2.8107	3.3627	TRUE

### Sheet: Fig4c statistic
group1	group2	meandiff	p_adj	lower	upper	reject
CFT073 KO_12	CFT073 KO_3	-3.1665	0	-3.4125	-2.9205	TRUE
CFT073 KO_12	CFT073 KO_6	-0.2611	0.0354	-0.5071	-0.015	TRUE
CFT073 KO_12	CFT073_12	0.0961	0.774	-0.15	0.3421	FALSE
CFT073 KO_12	CFT073_3	-2.9226	0	-3.1686	-2.6765	TRUE
CFT073 KO_12	CFT073_6	0.0966	0.7704	-0.1495	0.3426	FALSE
CFT073 KO_3	CFT073 KO_6	2.9055	0	2.6594	3.1515	TRUE
CFT073 KO_3	CFT073_12	3.2626	0	3.0165	3.5086	TRUE
CFT073 KO_3	CFT073_3	0.2439	0.0524	-0.0021	0.49	FALSE
CFT073 KO_3	CFT073_6	3.2631	0	3.017	3.5091	TRUE
CFT073 KO_6	CFT073_12	0.3571	0.004	0.1111	0.6032	TRUE
CFT073 KO_6	CFT073_3	-2.6615	0	-2.9075	-2.4155	TRUE
CFT073 KO_6	CFT073_6	0.3576	0.0039	0.1116	0.6037	TRUE
CFT073_12	CFT073_3	-3.0186	0	-3.2647	-2.7726	TRUE
CFT073_12	CFT073_6	0.0005	1	-0.2455	0.2465	FALSE
CFT073_3	CFT073_6	3.0191	0	2.7731	3.2652	TRUE
