## Supplementary material for "Genome-scale CRISPRi profiling reveals metabolic vulnerabilities of uropathogenic *Escherichia coli* in human urine": Source Data Extended Data Figure 3

### Sheet: SuppFig3b
time	urine	CFT073 rep1	CFT073 rep1	CFT073 rep1	CFT073	SD1	ΔilvG rep1	ΔilvG rep2	ΔilvG rep2	ΔilvG	SD2	ilvGS100P rep1	ilvGS100P rep2	ilvGS100P rep3	ilvGS100P	SD3	ilvGS100P + Sm 8.24 rep1	ilvGS100P + Sm 8.24 rep2	ilvGS100P + Sm 8.24 rep3	ilvGS100P + Sm 8.24	SD4	ilvGS100P + Sm 8.24 + ile 1.07 rep1	ilvGS100P + Sm 8.24 + ile 1.07 rep2	ilvGS100P + Sm 8.24 + ile 1.07 rep3	ilvGS100P + Sm 8.24 + ile 1.07	SD5	ilvGS100P + Sm 8.24 + ile 2.15 rep1	ilvGS100P + Sm 8.24 + ile 2.15 rep2	ilvGS100P + Sm 8.24 + ile 2.15 rep3	ilvGS100P + Sm 8.24 + ile 2.15	SD6	ilvGS100P + Sm 8.24 + ile 6.4 rep1	ilvGS100P + Sm 8.24 + ile 6.4 rep2	ilvGS100P + Sm 8.24 + ile 6.4 rep3	ilvGS100P + Sm 8.24 + ile 6.4	SD7	ilvGS100P + Sm 8.24 + ile 12.9 rep1	ilvGS100P + Sm 8.24 + ile 12.9 rep3	ilvGS100P + Sm 8.24 + ile 12.9 rep3	ilvGS100P + Sm 8.24 + ile 12.9	SD8	ilvGS100P + Sm 8.24 + ile 25.8 rep1	ilvGS100P + Sm 8.24 + ile 25.8 rep2	ilvGS100P + Sm 8.24 + ile 25.8 rep3	ilvGS100P + Sm 8.24 + ile 25.8	SD9
0	0.091	0.093	0.1	0.094	0.00466667	0.00309121	0.094	0.096	0.094	0.00366667	0.000942809	0.095	0.093	0.094	0.003	0.000816497	0.095	0.094	0.093	0.003	0.000816497	0.095	0.09	0.094	0.002	0.00216025	0.093	0.093	0.096	0.003	0.00141421	0.094	0.097	0.093	0.00366667	0.00169967	0.091	0.091	0.094	0.001	0.00141421	0.093	0.09	0.092	0.000666667	0.00124722
15	0.091	0.093	0.092	0.091	0.001	0.000816497	0.094	0.094	0.093	0.00266667	0.000471405	0.096	0.094	0.095	0.004	0.000816497	0.096	0.094	0.093	0.00333333	0.00124722	0.095	0.092	0.095	0.003	0.00141421	0.092	0.093	0.092	0.00133333	0.000471405	0.094	0.096	0.093	0.00333333	0.00124722	0.092	0.092	0.093	0.00133333	0.000471405	0.093	0.091	0.093	0.00133333	0.000942809
30	0.091	0.093	0.092	0.091	0.001	0.000816497	0.094	0.095	0.093	0.003	0.000816497	0.096	0.094	0.095	0.004	0.000816497	0.096	0.094	0.093	0.00333333	0.00124722	0.095	0.092	0.095	0.003	0.00141421	0.092	0.093	0.092	0.00133333	0.000471405	0.094	0.097	0.093	0.00366667	0.00169967	0.092	0.092	0.093	0.00133333	0.000471405	0.093	0.091	0.092	0.001	0.000816497
45	0.091	0.094	0.092	0.092	0.00166667	0.000942809	0.095	0.096	0.094	0.004	0.000816497	0.097	0.095	0.096	0.005	0.000816497	0.097	0.095	0.094	0.00433333	0.00124722	0.095	0.092	0.096	0.00333333	0.00169967	0.092	0.094	0.093	0.002	0.000816497	0.095	0.097	0.094	0.00433333	0.00124722	0.093	0.092	0.093	0.00166667	0.000471405	0.094	0.091	0.094	0.002	0.00141421
60	0.091	0.095	0.094	0.092	0.00266667	0.00124722	0.096	0.097	0.095	0.005	0.000816497	0.098	0.095	0.097	0.00566667	0.00124722	0.098	0.096	0.095	0.00533333	0.00124722	0.096	0.093	0.097	0.00433333	0.00169967	0.093	0.095	0.094	0.003	0.000816497	0.096	0.098	0.095	0.00533333	0.00124722	0.093	0.093	0.095	0.00266667	0.000942809	0.095	0.092	0.094	0.00266667	0.00124722
75	0.091	0.096	0.095	0.094	0.004	0.000816497	0.098	0.098	0.097	0.00666667	0.000471405	0.099	0.097	0.098	0.007	0.000816497	0.099	0.097	0.097	0.00666667	0.000942809	0.097	0.094	0.098	0.00533333	0.00169967	0.094	0.096	0.095	0.004	0.000816497	0.097	0.099	0.096	0.00633333	0.00124722	0.094	0.094	0.096	0.00366667	0.000942809	0.096	0.093	0.096	0.004	0.00141421
90	0.091	0.098	0.097	0.095	0.00566667	0.00124722	0.1	0.101	0.1	0.00933333	0.000471405	0.101	0.099	0.1	0.009	0.000816497	0.101	0.099	0.099	0.00866667	0.000942809	0.099	0.096	0.1	0.00733333	0.00169967	0.096	0.097	0.097	0.00566667	0.000471405	0.098	0.101	0.098	0.008	0.00141421	0.096	0.096	0.098	0.00566667	0.000942809	0.098	0.095	0.098	0.006	0.00141421
105	0.091	0.1	0.098	0.098	0.00766667	0.000942809	0.102	0.102	0.101	0.0106667	0.000471405	0.103	0.101	0.102	0.011	0.000816497	0.104	0.101	0.102	0.0113333	0.00124722	0.102	0.098	0.103	0.01	0.00216025	0.098	0.1	0.1	0.00833333	0.000942809	0.1	0.103	0.101	0.0103333	0.00124722	0.098	0.098	0.1	0.00766667	0.000942809	0.1	0.098	0.101	0.00866667	0.00124722
120	0.091	0.101	0.1	0.099	0.009	0.000816497	0.104	0.104	0.103	0.0126667	0.000471405	0.104	0.102	0.103	0.012	0.000816497	0.105	0.103	0.103	0.0126667	0.000942809	0.104	0.101	0.104	0.012	0.00141421	0.1	0.102	0.101	0.01	0.000816497	0.102	0.104	0.102	0.0116667	0.000942809	0.1	0.101	0.102	0.01	0.000816497	0.102	0.099	0.102	0.01	0.00141421
135	0.091	0.104	0.104	0.101	0.012	0.00141421	0.107	0.107	0.107	0.016	0	0.107	0.105	0.106	0.015	0.000816497	0.108	0.104	0.106	0.015	0.00163299	0.105	0.102	0.106	0.0133333	0.00169967	0.101	0.103	0.103	0.0113333	0.000942809	0.103	0.106	0.105	0.0136667	0.00124722	0.101	0.102	0.104	0.0113333	0.00124722	0.104	0.101	0.105	0.0123333	0.00169967
150	0.091	0.108	0.108	0.105	0.016	0.00141421	0.109	0.108	0.108	0.0173333	0.000471405	0.111	0.108	0.11	0.0186667	0.00124722	0.111	0.107	0.109	0.018	0.00163299	0.109	0.105	0.11	0.017	0.00216025	0.104	0.106	0.107	0.0146667	0.00124722	0.106	0.11	0.109	0.0173333	0.00169967	0.104	0.106	0.108	0.015	0.00163299	0.107	0.105	0.109	0.016	0.00163299
165	0.091	0.113	0.112	0.11	0.0206667	0.00124722	0.109	0.108	0.108	0.0173333	0.000471405	0.116	0.113	0.115	0.0236667	0.00124722	0.112	0.11	0.11	0.0196667	0.000942809	0.113	0.11	0.115	0.0216667	0.0020548	0.108	0.111	0.112	0.0193333	0.00169967	0.111	0.114	0.114	0.022	0.00141421	0.108	0.11	0.113	0.0193333	0.0020548	0.112	0.109	0.115	0.021	0.00244949
180	0.091	0.118	0.117	0.115	0.0256667	0.00124722	0.11	0.109	0.109	0.0183333	0.000471405	0.121	0.119	0.121	0.0293333	0.000942809	0.112	0.111	0.11	0.02	0.000816497	0.116	0.113	0.117	0.0243333	0.00169967	0.114	0.116	0.117	0.0246667	0.00124722	0.115	0.119	0.119	0.0266667	0.00188562	0.114	0.116	0.119	0.0253333	0.0020548	0.117	0.115	0.12	0.0263333	0.0020548
195	0.091	0.123	0.123	0.12	0.031	0.00141421	0.11	0.11	0.11	0.019	0	0.125	0.123	0.125	0.0333333	0.000942809	0.113	0.111	0.111	0.0206667	0.000942809	0.116	0.113	0.117	0.0243333	0.00169967	0.117	0.118	0.118	0.0266667	0.000471405	0.121	0.124	0.123	0.0316667	0.00124722	0.119	0.121	0.123	0.03	0.00163299	0.122	0.12	0.126	0.0316667	0.00249444
210	0.091	0.131	0.13	0.127	0.0383333	0.00169967	0.111	0.11	0.11	0.0193333	0.000471405	0.132	0.13	0.132	0.0403333	0.000942809	0.113	0.112	0.111	0.021	0.000816497	0.117	0.114	0.117	0.025	0.00141421	0.118	0.119	0.119	0.0276667	0.000471405	0.124	0.129	0.129	0.0363333	0.00235702	0.123	0.125	0.129	0.0346667	0.00249444	0.129	0.126	0.133	0.0383333	0.00286744
225	0.091	0.139	0.139	0.135	0.0466667	0.00188562	0.111	0.11	0.11	0.0193333	0.000471405	0.141	0.138	0.141	0.049	0.00141421	0.114	0.113	0.112	0.022	0.000816497	0.117	0.114	0.118	0.0253333	0.00169967	0.119	0.12	0.12	0.0286667	0.000471405	0.131	0.136	0.138	0.044	0.00294392	0.13	0.134	0.137	0.0426667	0.00286744	0.137	0.134	0.142	0.0466667	0.00329983
240	0.091	0.15	0.146	0.144	0.0556667	0.00249444	0.111	0.111	0.111	0.02	0	0.15	0.148	0.151	0.0586667	0.00124722	0.114	0.113	0.112	0.022	0.000816497	0.118	0.115	0.118	0.026	0.00141421	0.119	0.121	0.12	0.029	0.000816497	0.14	0.145	0.148	0.0533333	0.00329983	0.138	0.143	0.147	0.0516667	0.00368179	0.146	0.144	0.152	0.0563333	0.00339935
255	0.091	0.158	0.152	0.154	0.0636667	0.00249444	0.112	0.111	0.111	0.0203333	0.000471405	0.158	0.155	0.158	0.066	0.00141421	0.114	0.113	0.113	0.0223333	0.000471405	0.118	0.115	0.119	0.0263333	0.00169967	0.12	0.121	0.121	0.0296667	0.000471405	0.15	0.153	0.154	0.0613333	0.00169967	0.149	0.153	0.155	0.0613333	0.00249444	0.154	0.151	0.158	0.0633333	0.00286744
270	0.091	0.165	0.16	0.16	0.0706667	0.00235702	0.112	0.111	0.111	0.0203333	0.000471405	0.165	0.163	0.167	0.074	0.00163299	0.115	0.114	0.113	0.023	0.000816497	0.118	0.115	0.119	0.0263333	0.00169967	0.12	0.122	0.121	0.03	0.000816497	0.155	0.16	0.162	0.068	0.00294392	0.156	0.159	0.162	0.068	0.00244949	0.16	0.158	0.166	0.0703333	0.00339935
285	0.091	0.173	0.166	0.169	0.0783333	0.00286744	0.112	0.111	0.112	0.0206667	0.000471405	0.173	0.171	0.174	0.0816667	0.00124722	0.115	0.114	0.113	0.023	0.000816497	0.118	0.116	0.119	0.0266667	0.00124722	0.121	0.122	0.122	0.0306667	0.000471405	0.163	0.168	0.17	0.076	0.00294392	0.164	0.168	0.172	0.077	0.00326599	0.169	0.166	0.173	0.0783333	0.00286744
300	0.091	0.179	0.17	0.176	0.084	0.00374166	0.113	0.112	0.112	0.0213333	0.000471405	0.179	0.177	0.18	0.0876667	0.00124722	0.115	0.114	0.114	0.0233333	0.000471405	0.119	0.116	0.12	0.0273333	0.00169967	0.121	0.122	0.122	0.0306667	0.000471405	0.17	0.174	0.175	0.082	0.00216025	0.172	0.175	0.178	0.084	0.00244949	0.175	0.172	0.178	0.084	0.00244949
315	0.091	0.184	0.174	0.18	0.0883333	0.00410961	0.113	0.112	0.112	0.0213333	0.000471405	0.184	0.181	0.184	0.092	0.00141421	0.116	0.115	0.114	0.024	0.000816497	0.119	0.116	0.12	0.0273333	0.00169967	0.121	0.122	0.122	0.0306667	0.000471405	0.175	0.178	0.179	0.0863333	0.00169967	0.177	0.18	0.182	0.0886667	0.0020548	0.179	0.176	0.182	0.088	0.00244949
330	0.091	0.189	0.177	0.185	0.0926667	0.00498888	0.113	0.112	0.112	0.0213333	0.000471405	0.188	0.186	0.189	0.0966667	0.00124722	0.116	0.115	0.114	0.024	0.000816497	0.119	0.116	0.12	0.0273333	0.00169967	0.121	0.123	0.122	0.031	0.000816497	0.179	0.182	0.183	0.0903333	0.00169967	0.182	0.184	0.186	0.093	0.00163299	0.183	0.18	0.185	0.0916667	0.0020548
345	0.091	0.193	0.18	0.189	0.0963333	0.0054365	0.114	0.112	0.113	0.022	0.000816497	0.192	0.189	0.192	0.1	0.00141421	0.116	0.115	0.114	0.024	0.000816497	0.12	0.117	0.12	0.028	0.00141421	0.122	0.123	0.122	0.0313333	0.000471405	0.182	0.185	0.185	0.093	0.00141421	0.186	0.188	0.189	0.0966667	0.00124722	0.186	0.183	0.188	0.0946667	0.0020548
360	0.091	0.196	0.183	0.193	0.0996667	0.00555778	0.114	0.113	0.113	0.0223333	0.000471405	0.195	0.192	0.195	0.103	0.00141421	0.116	0.116	0.115	0.0246667	0.000471405	0.12	0.117	0.121	0.0283333	0.00169967	0.122	0.123	0.123	0.0316667	0.000471405	0.185	0.188	0.188	0.096	0.00141421	0.189	0.191	0.192	0.0996667	0.00124722	0.189	0.186	0.192	0.098	0.00244949
375	0.091	0.2	0.186	0.196	0.103	0.00588784	0.114	0.113	0.113	0.0223333	0.000471405	0.198	0.195	0.198	0.106	0.00141421	0.117	0.116	0.115	0.025	0.000816497	0.12	0.117	0.121	0.0283333	0.00169967	0.122	0.123	0.123	0.0316667	0.000471405	0.187	0.191	0.191	0.0986667	0.00188562	0.192	0.194	0.195	0.102667	0.00124722	0.192	0.189	0.195	0.101	0.00244949
390	0.091	0.203	0.189	0.199	0.106	0.00588784	0.115	0.113	0.114	0.023	0.000816497	0.201	0.198	0.201	0.109	0.00141421	0.117	0.116	0.115	0.025	0.000816497	0.121	0.117	0.121	0.0286667	0.00188562	0.123	0.124	0.124	0.0326667	0.000471405	0.19	0.193	0.194	0.101333	0.00169967	0.195	0.197	0.198	0.105667	0.00124722	0.195	0.192	0.198	0.104	0.00244949
405	0.091	0.206	0.192	0.202	0.109	0.00588784	0.115	0.114	0.114	0.0233333	0.000471405	0.204	0.201	0.204	0.112	0.00141421	0.117	0.117	0.116	0.0256667	0.000471405	0.121	0.118	0.122	0.0293333	0.00169967	0.123	0.124	0.124	0.0326667	0.000471405	0.193	0.196	0.197	0.104333	0.00169967	0.197	0.199	0.201	0.108	0.00163299	0.198	0.195	0.201	0.107	0.00244949
420	0.091	0.209	0.194	0.205	0.111667	0.0063421	0.115	0.114	0.114	0.0233333	0.000471405	0.207	0.204	0.207	0.115	0.00141421	0.118	0.117	0.116	0.026	0.000816497	0.121	0.118	0.122	0.0293333	0.00169967	0.123	0.125	0.124	0.033	0.000816497	0.195	0.199	0.199	0.106667	0.00188562	0.2	0.202	0.203	0.110667	0.00124722	0.201	0.198	0.204	0.11	0.00244949
435	0.091	0.212	0.197	0.208	0.114667	0.0063421	0.115	0.114	0.114	0.0233333	0.000471405	0.21	0.207	0.21	0.118	0.00141421	0.118	0.117	0.116	0.026	0.000816497	0.122	0.119	0.122	0.03	0.00141421	0.124	0.125	0.125	0.0336667	0.000471405	0.199	0.201	0.202	0.109667	0.00124722	0.203	0.204	0.206	0.113333	0.00124722	0.204	0.201	0.207	0.113	0.00244949
450	0.091	0.214	0.199	0.211	0.117	0.00648074	0.116	0.115	0.115	0.0243333	0.000471405	0.212	0.21	0.213	0.120667	0.00124722	0.118	0.117	0.117	0.0263333	0.000471405	0.122	0.119	0.123	0.0303333	0.00169967	0.125	0.126	0.126	0.0346667	0.000471405	0.201	0.204	0.205	0.112333	0.00169967	0.205	0.207	0.209	0.116	0.00163299	0.206	0.203	0.209	0.115	0.00244949
465	0.091	0.216	0.2	0.213	0.118667	0.00694422	0.116	0.115	0.115	0.0243333	0.000471405	0.214	0.211	0.214	0.122	0.00141421	0.119	0.118	0.117	0.027	0.000816497	0.122	0.119	0.123	0.0303333	0.00169967	0.126	0.126	0.126	0.035	0	0.204	0.207	0.207	0.115	0.00141421	0.208	0.21	0.212	0.119	0.00163299	0.208	0.205	0.21	0.116667	0.0020548
480	0.091	0.218	0.201	0.214	0.12	0.00725718	0.116	0.115	0.115	0.0243333	0.000471405	0.216	0.213	0.216	0.124	0.00141421	0.119	0.118	0.117	0.027	0.000816497	0.123	0.12	0.123	0.031	0.00141421	0.127	0.127	0.126	0.0356667	0.000471405	0.205	0.208	0.208	0.116	0.00141421	0.21	0.211	0.212	0.12	0.000816497	0.21	0.207	0.212	0.118667	0.0020548
495	0.091	0.219	0.202	0.216	0.121333	0.0074087	0.117	0.116	0.116	0.0253333	0.000471405	0.217	0.214	0.217	0.125	0.00141421	0.119	0.118	0.117	0.027	0.000816497	0.123	0.12	0.124	0.0313333	0.00169967	0.13	0.127	0.127	0.037	0.00141421	0.206	0.209	0.21	0.117333	0.00169967	0.211	0.213	0.214	0.121667	0.00124722	0.211	0.208	0.213	0.119667	0.0020548
510	0.091	0.22	0.203	0.217	0.122333	0.0074087	0.117	0.116	0.116	0.0253333	0.000471405	0.218	0.215	0.218	0.126	0.00141421	0.12	0.119	0.118	0.028	0.000816497	0.124	0.121	0.124	0.032	0.00141421	0.134	0.128	0.128	0.039	0.00282843	0.208	0.21	0.211	0.118667	0.00124722	0.213	0.214	0.215	0.123	0.000816497	0.212	0.209	0.214	0.120667	0.0020548
525	0.091	0.221	0.204	0.218	0.123333	0.0074087	0.117	0.116	0.116	0.0253333	0.000471405	0.219	0.216	0.219	0.127	0.00141421	0.12	0.119	0.118	0.028	0.000816497	0.124	0.121	0.125	0.0323333	0.00169967	0.138	0.128	0.13	0.041	0.00432049	0.209	0.211	0.212	0.119667	0.00124722	0.214	0.215	0.216	0.124	0.000816497	0.213	0.21	0.215	0.121667	0.0020548
540	0.091	0.222	0.204	0.219	0.124	0.00787401	0.118	0.117	0.117	0.0263333	0.000471405	0.22	0.217	0.22	0.128	0.00141421	0.12	0.12	0.119	0.0286667	0.000471405	0.124	0.121	0.125	0.0323333	0.00169967	0.143	0.128	0.132	0.0433333	0.0063421	0.21	0.212	0.213	0.120667	0.00124722	0.215	0.216	0.217	0.125	0.000816497	0.214	0.211	0.216	0.122667	0.0020548
555	0.091	0.222	0.205	0.219	0.124333	0.0074087	0.118	0.117	0.117	0.0263333	0.000471405	0.22	0.217	0.221	0.128333	0.00169967	0.121	0.12	0.119	0.029	0.000816497	0.125	0.122	0.125	0.033	0.00141421	0.148	0.129	0.134	0.046	0.00804156	0.21	0.213	0.213	0.121	0.00141421	0.215	0.217	0.218	0.125667	0.00124722	0.215	0.212	0.217	0.123667	0.0020548
570	0.091	0.223	0.206	0.22	0.125333	0.0074087	0.118	0.117	0.117	0.0263333	0.000471405	0.221	0.218	0.221	0.129	0.00141421	0.121	0.12	0.119	0.029	0.000816497	0.125	0.122	0.126	0.0333333	0.00169967	0.153	0.129	0.138	0.049	0.00989949	0.211	0.214	0.214	0.122	0.00141421	0.216	0.218	0.219	0.126667	0.00124722	0.215	0.213	0.217	0.124	0.00163299
585	0.091	0.223	0.206	0.221	0.125667	0.00758654	0.118	0.117	0.118	0.0266667	0.000471405	0.222	0.219	0.222	0.13	0.00141421	0.121	0.12	0.119	0.029	0.000816497	0.125	0.122	0.126	0.0333333	0.00169967	0.156	0.13	0.141	0.0513333	0.0106562	0.212	0.214	0.215	0.122667	0.00124722	0.217	0.219	0.22	0.127667	0.00124722	0.216	0.213	0.218	0.124667	0.0020548
600	0.091	0.224	0.206	0.221	0.126	0.00787401	0.119	0.117	0.118	0.027	0.000816497	0.222	0.219	0.223	0.130333	0.00169967	0.122	0.121	0.12	0.03	0.000816497	0.126	0.123	0.126	0.034	0.00141421	0.159	0.131	0.146	0.0543333	0.0114407	0.213	0.215	0.216	0.123667	0.00124722	0.218	0.22	0.221	0.128667	0.00124722	0.216	0.214	0.218	0.125	0.00163299
615	0.091	0.224	0.206	0.221	0.126	0.00787401	0.119	0.117	0.118	0.027	0.000816497	0.223	0.219	0.223	0.130667	0.00188562	0.122	0.121	0.12	0.03	0.000816497	0.126	0.123	0.127	0.0343333	0.00169967	0.162	0.131	0.15	0.0566667	0.0127628	0.213	0.216	0.216	0.124	0.00141421	0.218	0.22	0.221	0.128667	0.00124722	0.217	0.214	0.219	0.125667	0.0020548
630	0.091	0.225	0.207	0.222	0.127	0.00787401	0.119	0.118	0.118	0.0273333	0.000471405	0.223	0.22	0.223	0.131	0.00141421	0.123	0.121	0.12	0.0303333	0.00124722	0.127	0.123	0.127	0.0346667	0.00188562	0.167	0.131	0.153	0.0593333	0.0148174	0.214	0.216	0.216	0.124333	0.000942809	0.219	0.222	0.221	0.129667	0.00124722	0.217	0.215	0.219	0.126	0.00163299
645	0.091	0.225	0.207	0.222	0.127	0.00787401	0.119	0.118	0.118	0.0273333	0.000471405	0.223	0.22	0.223	0.131	0.00141421	0.122	0.122	0.121	0.0306667	0.000471405	0.127	0.123	0.127	0.0346667	0.00188562	0.17	0.132	0.155	0.0613333	0.0156276	0.214	0.216	0.217	0.124667	0.00124722	0.219	0.222	0.222	0.13	0.00141421	0.218	0.215	0.22	0.126667	0.0020548
660	0.091	0.225	0.207	0.223	0.127333	0.00805536	0.12	0.118	0.119	0.028	0.000816497	0.224	0.22	0.224	0.131667	0.00188562	0.123	0.122	0.121	0.031	0.000816497	0.127	0.124	0.128	0.0353333	0.00169967	0.174	0.133	0.158	0.064	0.0168721	0.214	0.217	0.217	0.125	0.00141421	0.219	0.222	0.222	0.13	0.00141421	0.218	0.215	0.22	0.126667	0.0020548
675	0.091	0.225	0.207	0.222	0.127	0.00787401	0.12	0.118	0.119	0.028	0.000816497	0.224	0.221	0.224	0.132	0.00141421	0.123	0.122	0.121	0.031	0.000816497	0.127	0.124	0.128	0.0353333	0.00169967	0.176	0.134	0.161	0.066	0.0173781	0.214	0.217	0.217	0.125	0.00141421	0.22	0.223	0.223	0.131	0.00141421	0.218	0.215	0.22	0.126667	0.0020548
690	0.091	0.226	0.207	0.222	0.127333	0.00817856	0.12	0.119	0.119	0.0283333	0.000471405	0.224	0.22	0.224	0.131667	0.00188562	0.123	0.122	0.121	0.031	0.000816497	0.128	0.124	0.128	0.0356667	0.00188562	0.179	0.135	0.165	0.0686667	0.0183545	0.214	0.217	0.217	0.125	0.00141421	0.22	0.224	0.223	0.131333	0.00169967	0.218	0.215	0.22	0.126667	0.0020548
705	0.091	0.226	0.207	0.223	0.127667	0.00834	0.121	0.119	0.12	0.029	0.000816497	0.224	0.221	0.224	0.132	0.00141421	0.124	0.123	0.122	0.032	0.000816497	0.128	0.125	0.129	0.0363333	0.00169967	0.182	0.137	0.169	0.0716667	0.0189091	0.215	0.217	0.217	0.125333	0.000942809	0.22	0.224	0.223	0.131333	0.00169967	0.218	0.215	0.22	0.126667	0.0020548
720	0.091	0.226	0.207	0.223	0.127667	0.00834	0.121	0.119	0.12	0.029	0.000816497	0.224	0.221	0.224	0.132	0.00141421	0.124	0.123	0.122	0.032	0.000816497	0.128	0.125	0.129	0.0363333	0.00169967	0.185	0.139	0.171	0.074	0.0192527	0.215	0.217	0.217	0.125333	0.000942809	0.22	0.224	0.224	0.131667	0.00188562	0.218	0.216	0.22	0.127	0.00163299

### Sheet: SuppFig3a
time	MHB	ilvGS100P rep1	ilvGS100P rep2	ilvGS100P rep3	ilvGS100P	SD1	ilvGS100P + Sm 8.24 rep1	ilvGS100P + Sm 8.24 rep2	ilvGS100P + Sm 8.24 rep3	ilvGS100P + Sm 8.24	SD2
0	0.082	0.088	0.089	0.088	0.00633333	0.000471405	0.088	0.088	0.087	0.00566667	0.000471405
15	0.082	0.088	0.089	0.088	0.00633333	0.000471405	0.088	0.088	0.087	0.00566667	0.000471405
30	0.082	0.089	0.09	0.089	0.00733333	0.000471405	0.089	0.088	0.088	0.00633333	0.000471405
45	0.082	0.09	0.091	0.091	0.00866667	0.000471405	0.09	0.09	0.089	0.00766667	0.000471405
60	0.082	0.093	0.094	0.093	0.0113333	0.000471405	0.093	0.092	0.092	0.0103333	0.000471405
75	0.082	0.097	0.098	0.098	0.0156667	0.000471405	0.096	0.096	0.095	0.0136667	0.000471405
90	0.082	0.103	0.105	0.105	0.0223333	0.000942809	0.103	0.103	0.101	0.0203333	0.000942809
105	0.082	0.115	0.116	0.117	0.034	0.000816497	0.114	0.114	0.11	0.0306667	0.00188562
120	0.082	0.132	0.134	0.135	0.0516667	0.00124722	0.131	0.13	0.126	0.047	0.00216025
135	0.082	0.159	0.161	0.165	0.0796667	0.00249444	0.157	0.156	0.149	0.072	0.00355903
150	0.082	0.202	0.205	0.211	0.124	0.00374166	0.2	0.198	0.188	0.113333	0.00524934
165	0.082	0.239	0.243	0.25	0.162	0.00454606	0.237	0.236	0.228	0.151667	0.00402768
180	0.082	0.313	0.317	0.329	0.237667	0.00679869	0.308	0.306	0.289	0.219	0.00852447
195	0.082	0.386	0.392	0.401	0.311	0.00616441	0.382	0.383	0.369	0.296	0.00637704
210	0.082	0.438	0.448	0.445	0.361667	0.00418994	0.438	0.445	0.445	0.360667	0.00329983
225	0.082	0.457	0.467	0.467	0.381667	0.00471405	0.457	0.463	0.462	0.378667	0.00262467
240	0.082	0.517	0.527	0.537	0.445	0.00816497	0.515	0.518	0.504	0.430333	0.00601849
255	0.082	0.608	0.619	0.628	0.536333	0.00817856	0.606	0.609	0.593	0.520667	0.00694422
270	0.082	0.695	0.705	0.714	0.622667	0.0077603	0.692	0.695	0.68	0.607	0.00648074
285	0.082	0.764	0.775	0.779	0.690667	0.0063421	0.763	0.767	0.759	0.681	0.00326599
300	0.082	0.811	0.822	0.824	0.737	0.00571548	0.811	0.816	0.811	0.730667	0.00235702
315	0.082	0.853	0.865	0.865	0.779	0.00565685	0.852	0.858	0.853	0.772333	0.00262467
330	0.082	0.895	0.907	0.907	0.821	0.00565685	0.894	0.9	0.891	0.813	0.00374166
345	0.082	0.928	0.94	0.939	0.853667	0.0054365	0.927	0.934	0.93	0.848333	0.00286744
360	0.082	0.957	0.968	0.966	0.881667	0.00478423	0.955	0.962	0.959	0.876667	0.00286744
375	0.082	0.982	0.994	0.991	0.907	0.00509902	0.981	0.989	0.985	0.903	0.00326599
390	0.082	1.006	1.018	1.014	0.930667	0.00498888	1.005	1.013	1.008	0.926667	0.00329983
405	0.082	1.027	1.04	1.034	0.951667	0.00531246	1.026	1.035	1.03	0.948333	0.00368179
420	0.082	1.046	1.059	1.054	0.971	0.00535413	1.046	1.055	1.05	0.968333	0.00368179
435	0.082	1.065	1.077	1.072	0.989333	0.00492161	1.064	1.073	1.069	0.986667	0.00368179
450	0.082	1.08	1.094	1.088	1.00533	0.00573488	1.08	1.09	1.087	1.00367	0.00418994
465	0.082	1.095	1.108	1.102	1.01967	0.00531246	1.094	1.104	1.101	1.01767	0.00418994
480	0.082	1.109	1.121	1.115	1.033	0.00489898	1.108	1.118	1.115	1.03167	0.00418994
495	0.082	1.121	1.134	1.127	1.04533	0.00531246	1.12	1.13	1.128	1.044	0.00432049
510	0.082	1.133	1.145	1.138	1.05667	0.00492161	1.131	1.141	1.139	1.055	0.00432049
525	0.082	1.143	1.155	1.148	1.06667	0.00492161	1.143	1.152	1.15	1.06633	0.00385861
540	0.082	1.154	1.166	1.159	1.07767	0.00492161	1.153	1.162	1.16	1.07633	0.00385861
555	0.082	1.164	1.175	1.168	1.087	0.00454606	1.163	1.171	1.17	1.086	0.00355903
570	0.082	1.174	1.184	1.177	1.09633	0.00418994	1.172	1.181	1.179	1.09533	0.00385861
585	0.082	1.183	1.192	1.185	1.10467	0.00385861	1.181	1.19	1.188	1.10433	0.00385861
600	0.082	1.192	1.201	1.194	1.11367	0.00385861	1.19	1.198	1.196	1.11267	0.00339935
615	0.082	1.2	1.208	1.201	1.121	0.00355903	1.198	1.206	1.204	1.12067	0.00339935
630	0.082	1.208	1.216	1.209	1.129	0.00355903	1.206	1.214	1.212	1.12867	0.00339935
645	0.082	1.216	1.223	1.216	1.13633	0.00329983	1.213	1.221	1.218	1.13533	0.00329983
660	0.082	1.224	1.23	1.223	1.14367	0.00309121	1.22	1.228	1.225	1.14233	0.00329983
675	0.082	1.231	1.236	1.229	1.15	0.00294392	1.227	1.234	1.232	1.149	0.00294392
690	0.082	1.238	1.241	1.235	1.156	0.00244949	1.233	1.24	1.238	1.155	0.00294392
705	0.082	1.244	1.247	1.241	1.162	0.00244949	1.239	1.246	1.244	1.161	0.00294392
720	0.082	1.25	1.252	1.246	1.16733	0.00249444	1.244	1.252	1.249	1.16633	0.00329983
