## Supplementary material for "Genome-scale CRISPRi profiling reveals metabolic vulnerabilities of uropathogenic *Escherichia coli* in human urine": Source Data Figure 2

### Sheet: fig2b
time	urine ctrl	CFT073 rep1	CFT073 rep2	CFT073 rep3	CFT073	SD1	ΔilvG rep1	ΔilvG rep2	ΔilvG rep2	ΔilvG	SD2	ΔilvB rep1	ΔilvB rep2	ΔilvB rep3	ΔilvB	SD3	ΔilvI rep1	ΔilvI rep2	ΔilvI rep3	ΔilvI	SD4
0	0.092	0.096	0.096	0.1	0.00533333	0.00188562	0.097	0.097	0.097	0.005	1.38778e-17	0.097	0.096	0.097	0.00466667	0.000471405	0.101	0.096	0.095	0.00533333	0.00262467
15	0.092	0.096	0.096	0.1	0.00533333	0.00188562	0.097	0.097	0.098	0.00533333	0.000471405	0.097	0.097	0.097	0.005	1.38778e-17	0.101	0.096	0.096	0.00566667	0.00235702
30	0.092	0.097	0.096	0.1	0.00566667	0.00169967	0.097	0.098	0.098	0.00566667	0.000471405	0.097	0.097	0.097	0.005	1.38778e-17	0.101	0.097	0.096	0.006	0.00216025
45	0.092	0.098	0.097	0.101	0.00666667	0.00169967	0.099	0.099	0.099	0.007	1.38778e-17	0.099	0.099	0.099	0.007	1.38778e-17	0.103	0.098	0.097	0.00733333	0.00262467
60	0.092	0.1	0.099	0.102	0.00833333	0.00124722	0.1	0.101	0.101	0.00866667	0.000471405	0.101	0.101	0.101	0.009	1.38778e-17	0.105	0.1	0.099	0.00933333	0.00262467
75	0.092	0.103	0.101	0.105	0.011	0.00163299	0.103	0.104	0.104	0.0116667	0.000471405	0.104	0.104	0.104	0.012	0	0.109	0.102	0.102	0.0123333	0.00329983
90	0.092	0.108	0.104	0.108	0.0146667	0.00188562	0.107	0.108	0.108	0.0156667	0.000471405	0.11	0.108	0.109	0.017	0.000816497	0.113	0.106	0.105	0.016	0.00355903
105	0.092	0.112	0.108	0.113	0.019	0.00216025	0.111	0.112	0.112	0.0196667	0.000471405	0.113	0.112	0.112	0.0203333	0.000471405	0.118	0.111	0.11	0.021	0.00355903
120	0.092	0.119	0.112	0.117	0.024	0.00294392	0.117	0.118	0.118	0.0256667	0.000471405	0.122	0.119	0.12	0.0283333	0.00124722	0.128	0.117	0.115	0.028	0.00571548
135	0.092	0.13	0.12	0.125	0.033	0.00408248	0.124	0.125	0.125	0.0326667	0.000471405	0.134	0.131	0.131	0.04	0.00141421	0.14	0.127	0.125	0.0386667	0.00664998
150	0.092	0.143	0.132	0.137	0.0453333	0.00449691	0.125	0.127	0.126	0.034	0.000816497	0.146	0.144	0.144	0.0526667	0.000942809	0.152	0.141	0.138	0.0516667	0.00601849
165	0.092	0.16	0.144	0.149	0.059	0.00668331	0.127	0.128	0.128	0.0356667	0.000471405	0.158	0.156	0.156	0.0646667	0.000942809	0.171	0.154	0.151	0.0666667	0.00880656
180	0.092	0.183	0.162	0.166	0.0783333	0.00910433	0.128	0.129	0.129	0.0366667	0.000471405	0.174	0.171	0.17	0.0796667	0.00169967	0.193	0.176	0.171	0.088	0.0094163
195	0.092	0.199	0.185	0.189	0.099	0.00588784	0.128	0.13	0.13	0.0373333	0.000942809	0.184	0.182	0.182	0.0906667	0.000942809	0.208	0.194	0.191	0.105667	0.0074087
210	0.092	0.218	0.2	0.204	0.115333	0.00771722	0.129	0.131	0.131	0.0383333	0.000942809	0.197	0.195	0.194	0.103333	0.00124722	0.225	0.212	0.207	0.122667	0.00758654
225	0.092	0.23	0.218	0.222	0.131333	0.00498888	0.13	0.131	0.132	0.039	0.000816497	0.21	0.208	0.207	0.116333	0.00124722	0.237	0.227	0.222	0.136667	0.0062361
240	0.092	0.24	0.231	0.233	0.142667	0.00385861	0.131	0.132	0.133	0.04	0.000816497	0.219	0.218	0.217	0.126	0.000816497	0.243	0.236	0.232	0.145	0.00454606
255	0.092	0.248	0.24	0.241	0.151	0.00355903	0.132	0.133	0.133	0.0406667	0.000471405	0.223	0.223	0.221	0.130333	0.000942809	0.249	0.243	0.238	0.151333	0.00449691
270	0.092	0.255	0.247	0.247	0.157667	0.00377124	0.132	0.134	0.134	0.0413333	0.000942809	0.224	0.226	0.223	0.132333	0.00124722	0.255	0.25	0.243	0.157333	0.00492161
285	0.092	0.261	0.255	0.255	0.165	0.00282843	0.133	0.134	0.135	0.042	0.000816497	0.227	0.228	0.225	0.134667	0.00124722	0.261	0.256	0.249	0.163333	0.00492161
300	0.092	0.268	0.263	0.261	0.172	0.00294392	0.134	0.135	0.136	0.043	0.000816497	0.228	0.229	0.226	0.135667	0.00124722	0.267	0.262	0.255	0.169333	0.00492161
315	0.092	0.274	0.27	0.267	0.178333	0.00286744	0.134	0.136	0.136	0.0433333	0.000942809	0.23	0.231	0.228	0.137667	0.00124722	0.273	0.268	0.26	0.175	0.00535413
330	0.092	0.279	0.277	0.274	0.184667	0.0020548	0.135	0.136	0.137	0.044	0.000816497	0.232	0.233	0.23	0.139667	0.00124722	0.278	0.274	0.267	0.181	0.00454606
345	0.092	0.282	0.282	0.279	0.189	0.00141421	0.136	0.137	0.138	0.045	0.000816497	0.234	0.236	0.232	0.142	0.00163299	0.281	0.279	0.272	0.185333	0.00385861
360	0.092	0.285	0.285	0.282	0.192	0.00141421	0.136	0.138	0.139	0.0456667	0.00124722	0.236	0.237	0.233	0.143333	0.00169967	0.284	0.281	0.274	0.187667	0.00418994
375	0.092	0.286	0.288	0.284	0.194	0.00163299	0.137	0.139	0.139	0.0463333	0.000942809	0.237	0.238	0.235	0.144667	0.00124722	0.286	0.284	0.277	0.190333	0.00385861
390	0.092	0.288	0.29	0.288	0.196667	0.000942809	0.138	0.139	0.14	0.047	0.000816497	0.239	0.24	0.236	0.146333	0.00169967	0.287	0.286	0.279	0.192	0.00355903
405	0.092	0.29	0.292	0.29	0.198667	0.000942809	0.139	0.14	0.141	0.048	0.000816497	0.24	0.241	0.238	0.147667	0.00124722	0.289	0.287	0.281	0.193667	0.00339935
420	0.092	0.291	0.293	0.291	0.199667	0.000942809	0.139	0.141	0.141	0.0483333	0.000942809	0.241	0.242	0.239	0.148667	0.00124722	0.29	0.288	0.282	0.194667	0.00339935
435	0.092	0.291	0.294	0.293	0.200667	0.00124722	0.14	0.142	0.142	0.0493333	0.000942809	0.242	0.244	0.24	0.15	0.00163299	0.29	0.289	0.284	0.195667	0.00262467
450	0.092	0.292	0.295	0.294	0.201667	0.00124722	0.14	0.142	0.143	0.0496667	0.00124722	0.243	0.244	0.242	0.151	0.000816497	0.291	0.29	0.285	0.196667	0.00262467
465	0.092	0.292	0.296	0.295	0.202333	0.00169967	0.141	0.142	0.143	0.05	0.000816497	0.244	0.246	0.243	0.152333	0.00124722	0.291	0.29	0.285	0.196667	0.00262467
480	0.092	0.292	0.296	0.297	0.203	0.00216025	0.141	0.143	0.144	0.0506667	0.00124722	0.245	0.247	0.244	0.153333	0.00124722	0.291	0.29	0.286	0.197	0.00216025
495	0.092	0.292	0.296	0.298	0.203333	0.00249444	0.142	0.144	0.144	0.0513333	0.000942809	0.246	0.248	0.245	0.154333	0.00124722	0.29	0.29	0.286	0.196667	0.00188562
510	0.092	0.292	0.296	0.299	0.203667	0.00286744	0.142	0.144	0.144	0.0513333	0.000942809	0.247	0.248	0.246	0.155	0.000816497	0.29	0.29	0.286	0.196667	0.00188562
525	0.092	0.292	0.296	0.299	0.203667	0.00286744	0.143	0.144	0.145	0.052	0.000816497	0.247	0.249	0.247	0.155667	0.000942809	0.29	0.29	0.286	0.196667	0.00188562
540	0.092	0.291	0.296	0.299	0.203333	0.00329983	0.143	0.145	0.145	0.0523333	0.000942809	0.248	0.249	0.248	0.156333	0.000471405	0.29	0.289	0.286	0.196333	0.00169967
555	0.092	0.292	0.296	0.3	0.204	0.00326599	0.143	0.145	0.146	0.0526667	0.00124722	0.248	0.25	0.248	0.156667	0.000942809	0.289	0.289	0.286	0.196	0.00141421
570	0.092	0.291	0.296	0.3	0.203667	0.00368179	0.143	0.145	0.146	0.0526667	0.00124722	0.248	0.25	0.249	0.157	0.000816497	0.289	0.289	0.286	0.196	0.00141421
585	0.092	0.291	0.296	0.3	0.203667	0.00368179	0.144	0.146	0.146	0.0533333	0.000942809	0.248	0.25	0.249	0.157	0.000816497	0.289	0.289	0.285	0.195667	0.00188562
600	0.092	0.291	0.295	0.3	0.203333	0.00368179	0.144	0.146	0.146	0.0533333	0.000942809	0.248	0.251	0.25	0.157667	0.00124722	0.289	0.289	0.285	0.195667	0.00188562
615	0.092	0.291	0.295	0.301	0.203667	0.00410961	0.144	0.146	0.147	0.0536667	0.00124722	0.248	0.251	0.25	0.157667	0.00124722	0.288	0.288	0.285	0.195	0.00141421
630	0.092	0.291	0.296	0.301	0.204	0.00408248	0.144	0.146	0.147	0.0536667	0.00124722	0.248	0.251	0.25	0.157667	0.00124722	0.288	0.288	0.285	0.195	0.00141421
645	0.092	0.29	0.295	0.301	0.203333	0.00449691	0.144	0.146	0.147	0.0536667	0.00124722	0.248	0.251	0.25	0.157667	0.00124722	0.288	0.287	0.285	0.194667	0.00124722
660	0.092	0.29	0.295	0.302	0.203667	0.00492161	0.145	0.147	0.147	0.0543333	0.000942809	0.248	0.251	0.25	0.157667	0.00124722	0.287	0.287	0.285	0.194333	0.000942809
675	0.092	0.29	0.295	0.301	0.203333	0.00449691	0.145	0.147	0.147	0.0543333	0.000942809	0.249	0.251	0.25	0.158	0.000816497	0.287	0.287	0.284	0.194	0.00141421
690	0.092	0.29	0.294	0.301	0.203	0.00454606	0.145	0.147	0.148	0.0546667	0.00124722	0.249	0.251	0.25	0.158	0.000816497	0.287	0.287	0.284	0.194	0.00141421
705	0.092	0.289	0.295	0.301	0.203	0.00489898	0.145	0.147	0.148	0.0546667	0.00124722	0.249	0.251	0.25	0.158	0.000816497	0.287	0.287	0.284	0.194	0.00141421
720	0.092	0.289	0.294	0.302	0.203	0.00535413	0.145	0.147	0.148	0.0546667	0.00124722	0.249	0.251	0.249	0.157667	0.000942809	0.286	0.286	0.284	0.193333	0.000942809
735	0.093	0.289	0.294	0.302	0.202	0.00535413	0.145	0.147	0.148	0.0536667	0.00124722	0.249	0.251	0.249	0.156667	0.000942809	0.286	0.286	0.284	0.192333	0.000942809

### Sheet: fig2c
time	MHB ctrl	ΔilvB rep1	ΔilvB rep2	ΔilvB rep3	ΔilvB	SD1	ΔilvI rep1	ΔilvI rep2	ΔilvI rep3	ΔilvI	SD2	CFT073 rep1	CFT073 rep2	CFT073 rep3	CFT073	SD3	ΔilvG rep1	ΔilvG rep2	ΔilvG rep3	ΔilvG	SD4
0	0.083	0.087	0.088	0.089	0.005	0.000816497	0.089	0.087	0.088	0.005	0.000816497	0.109	0.088	0.086	0.0103333	0.010403	0.086	0.087	0.087	0.00266667	0.000471405
15	0.084	0.088	0.088	0.089	0.00433333	0.000471405	0.09	0.088	0.089	0.005	0.000816497	0.09	0.087	0.086	0.00466667	0.00169967	0.086	0.087	0.087	0.00366667	0.000471405
30	0.084	0.089	0.089	0.09	0.00533333	0.000471405	0.091	0.089	0.09	0.006	0.000816497	0.089	0.087	0.086	0.00433333	0.00124722	0.086	0.087	0.087	0.00366667	0.000471405
45	0.084	0.09	0.09	0.091	0.00633333	0.000471405	0.092	0.09	0.092	0.00733333	0.000942809	0.09	0.088	0.086	0.005	0.00163299	0.087	0.088	0.088	0.00466667	0.000471405
60	0.084	0.093	0.093	0.094	0.00933333	0.000471405	0.095	0.093	0.094	0.01	0.000816497	0.091	0.09	0.088	0.00666667	0.00124722	0.089	0.089	0.089	0.006	1.38778e-17
75	0.084	0.097	0.096	0.098	0.013	0.000816497	0.1	0.097	0.099	0.0146667	0.00124722	0.093	0.092	0.09	0.00866667	0.00124722	0.091	0.091	0.091	0.008	1.38778e-17
90	0.084	0.104	0.103	0.105	0.02	0.000816497	0.107	0.104	0.106	0.0216667	0.00124722	0.096	0.096	0.093	0.012	0.00141421	0.094	0.095	0.095	0.0116667	0.000471405
105	0.084	0.116	0.115	0.117	0.032	0.000816497	0.12	0.115	0.119	0.034	0.00216025	0.102	0.102	0.098	0.0176667	0.00188562	0.1	0.101	0.101	0.0176667	0.000471405
120	0.084	0.132	0.131	0.134	0.0483333	0.00124722	0.138	0.132	0.137	0.0516667	0.00262467	0.111	0.112	0.108	0.0273333	0.00169967	0.109	0.111	0.111	0.0273333	0.000942809
135	0.084	0.161	0.158	0.162	0.0763333	0.00169967	0.168	0.159	0.166	0.0803333	0.00385861	0.125	0.126	0.121	0.041	0.00216025	0.123	0.125	0.125	0.0413333	0.000942809
150	0.084	0.205	0.202	0.207	0.120667	0.0020548	0.215	0.202	0.213	0.126	0.00571548	0.148	0.151	0.143	0.0643333	0.00329983	0.146	0.149	0.15	0.0653333	0.00169967
165	0.084	0.244	0.241	0.247	0.16	0.00244949	0.254	0.241	0.253	0.165333	0.00590668	0.185	0.189	0.178	0.101	0.00454606	0.184	0.188	0.188	0.103667	0.00188562
180	0.084	0.319	0.313	0.323	0.234333	0.00410961	0.33	0.313	0.33	0.240333	0.00801388	0.222	0.229	0.215	0.139	0.00571548	0.22	0.226	0.229	0.142	0.00374166
195	0.084	0.376	0.372	0.382	0.292667	0.00410961	0.384	0.373	0.385	0.296667	0.0054365	0.281	0.29	0.271	0.197667	0.0077603	0.28	0.286	0.287	0.201333	0.00309121
210	0.084	0.432	0.428	0.439	0.349	0.00454606	0.435	0.428	0.437	0.349333	0.00385861	0.346	0.359	0.336	0.264	0.0094163	0.343	0.354	0.357	0.268333	0.00601849
225	0.084	0.453	0.452	0.461	0.371333	0.00402768	0.458	0.451	0.459	0.372	0.00355903	0.431	0.448	0.417	0.349	0.0126754	0.428	0.44	0.443	0.354	0.00648074
240	0.084	0.504	0.5	0.513	0.421667	0.0054365	0.511	0.498	0.511	0.422667	0.00612826	0.529	0.546	0.513	0.446333	0.0134743	0.523	0.537	0.54	0.450333	0.0074087
255	0.084	0.564	0.559	0.575	0.482	0.00668331	0.576	0.561	0.577	0.487333	0.00731817	0.597	0.614	0.57	0.510667	0.0181169	0.598	0.607	0.604	0.52	0.00374166
270	0.084	0.633	0.629	0.644	0.551333	0.0063421	0.647	0.632	0.648	0.558333	0.00731817	0.643	0.662	0.62	0.558667	0.0171723	0.641	0.652	0.652	0.565333	0.00518545
285	0.084	0.702	0.698	0.712	0.62	0.00588784	0.718	0.702	0.717	0.628333	0.00731817	0.691	0.709	0.666	0.605667	0.017632	0.688	0.698	0.697	0.611333	0.00449691
300	0.084	0.768	0.764	0.778	0.686	0.00588784	0.785	0.77	0.784	0.695667	0.00684755	0.743	0.764	0.72	0.659333	0.0179691	0.74	0.752	0.752	0.665	0.00565685
315	0.084	0.83	0.826	0.84	0.748	0.00588784	0.848	0.834	0.847	0.759	0.00637704	0.793	0.814	0.772	0.71	0.0171464	0.79	0.802	0.802	0.715	0.00565685
330	0.085	0.889	0.886	0.9	0.806667	0.00601849	0.905	0.893	0.904	0.815667	0.0054365	0.837	0.859	0.814	0.753667	0.0183727	0.835	0.847	0.846	0.759667	0.0054365
345	0.085	0.931	0.929	0.942	0.849	0.00571548	0.941	0.932	0.942	0.853333	0.00449691	0.874	0.895	0.849	0.789667	0.0188031	0.872	0.883	0.883	0.796333	0.00518545
360	0.085	0.963	0.962	0.973	0.881	0.00496655	0.972	0.963	0.972	0.884	0.00424264	0.906	0.928	0.881	0.822	0.0192007	0.904	0.916	0.915	0.828667	0.0054365
375	0.085	0.988	0.988	1	0.907	0.00565685	0.997	0.99	0.998	0.91	0.00355903	0.936	0.957	0.91	0.851333	0.0192238	0.934	0.945	0.945	0.858333	0.00518545
390	0.085	1.011	1.01	1.022	0.929333	0.0054365	1.02	1.013	1.02	0.932667	0.00329983	0.962	0.984	0.935	0.877333	0.0200389	0.96	0.972	0.971	0.884667	0.0054365
405	0.085	1.032	1.031	1.043	0.950333	0.0054365	1.041	1.034	1.041	0.953667	0.00329983	0.986	1.008	0.959	0.901333	0.0200389	0.985	0.996	0.995	0.909	0.00496655
420	0.085	1.051	1.05	1.061	0.969	0.00496655	1.059	1.053	1.06	0.972333	0.00309121	1.009	1.03	0.982	0.924	0.0196469	1.007	1.019	1.018	0.931667	0.0054365
435	0.085	1.067	1.066	1.078	0.985333	0.0054365	1.076	1.069	1.076	0.988667	0.00329983	1.029	1.051	1.002	0.944333	0.0200389	1.028	1.039	1.038	0.952	0.00496655
450	0.085	1.082	1.081	1.093	1.00033	0.0054365	1.09	1.084	1.091	1.00333	0.00309121	1.048	1.07	1.021	0.963333	0.0200389	1.047	1.059	1.057	0.971333	0.00524934
465	0.086	1.096	1.095	1.107	1.01333	0.0054365	1.105	1.098	1.105	1.01667	0.00329983	1.066	1.087	1.039	0.981	0.0196469	1.065	1.077	1.075	0.989333	0.00524934
480	0.085	1.11	1.109	1.12	1.028	0.00496655	1.118	1.111	1.118	1.03067	0.00329983	1.082	1.103	1.055	0.997	0.0196469	1.082	1.093	1.091	1.00567	0.00478423
495	0.085	1.123	1.122	1.133	1.041	0.00496655	1.131	1.125	1.132	1.04433	0.00309121	1.097	1.119	1.07	1.01233	0.0200389	1.097	1.109	1.106	1.021	0.00509902
510	0.085	1.135	1.134	1.145	1.053	0.00496655	1.143	1.137	1.143	1.056	0.00282843	1.112	1.133	1.084	1.02667	0.0200721	1.111	1.123	1.12	1.035	0.00509902
525	0.085	1.146	1.145	1.156	1.064	0.00496655	1.155	1.148	1.155	1.06767	0.00329983	1.125	1.146	1.097	1.03967	0.0200721	1.124	1.136	1.133	1.048	0.00509902
540	0.086	1.157	1.155	1.167	1.07367	0.00524934	1.165	1.159	1.165	1.077	0.00282843	1.137	1.158	1.11	1.052	0.0196469	1.137	1.149	1.146	1.061	0.00509902
555	0.086	1.167	1.166	1.177	1.084	0.00496655	1.176	1.168	1.175	1.087	0.00355903	1.149	1.169	1.121	1.06333	0.0196864	1.148	1.16	1.157	1.072	0.00509902
570	0.086	1.177	1.175	1.186	1.09333	0.00478423	1.186	1.178	1.185	1.097	0.00355903	1.159	1.179	1.132	1.07367	0.0192585	1.158	1.17	1.167	1.082	0.00509902
585	0.086	1.186	1.184	1.196	1.10267	0.00524934	1.195	1.187	1.194	1.106	0.00355903	1.17	1.189	1.144	1.08467	0.0184451	1.168	1.18	1.177	1.092	0.00509902
600	0.085	1.195	1.192	1.204	1.112	0.00509902	1.204	1.196	1.203	1.116	0.00355903	1.18	1.198	1.153	1.094	0.0184932	1.18	1.19	1.187	1.10267	0.00418994
615	0.085	1.203	1.2	1.212	1.12	0.00509902	1.213	1.203	1.212	1.12433	0.00449691	1.188	1.21	1.159	1.10267	0.0208859	1.188	1.201	1.197	1.11233	0.0054365
630	0.086	1.211	1.208	1.22	1.127	0.00509902	1.221	1.211	1.219	1.131	0.00432049	1.194	1.216	1.165	1.10867	0.0208859	1.194	1.208	1.205	1.11933	0.00601849
645	0.086	1.218	1.215	1.228	1.13433	0.00555778	1.228	1.218	1.227	1.13833	0.00449691	1.199	1.223	1.171	1.11467	0.0212498	1.2	1.215	1.212	1.126	0.00648074
660	0.086	1.225	1.222	1.235	1.14133	0.00555778	1.236	1.225	1.234	1.14567	0.00478423	1.205	1.228	1.176	1.12	0.021276	1.205	1.22	1.217	1.131	0.00648074
675	0.086	1.233	1.229	1.241	1.14833	0.00498888	1.242	1.231	1.24	1.15167	0.00478423	1.209	1.233	1.18	1.12433	0.0216692	1.21	1.225	1.222	1.136	0.00648074
690	0.086	1.239	1.235	1.248	1.15467	0.0054365	1.249	1.238	1.247	1.15867	0.00478423	1.214	1.237	1.185	1.129	0.021276	1.214	1.23	1.226	1.14033	0.00679869
705	0.086	1.245	1.241	1.254	1.16067	0.0054365	1.255	1.244	1.252	1.16433	0.0046428	1.218	1.241	1.189	1.133	0.021276	1.218	1.234	1.231	1.14467	0.00694422
720	0.087	1.251	1.246	1.259	1.165	0.00535413	1.261	1.249	1.258	1.169	0.00509902	1.222	1.246	1.193	1.13733	0.0216692	1.222	1.238	1.235	1.14867	0.00694422
735	0.087	1.256	1.251	1.265	1.17033	0.00579272	1.266	1.254	1.264	1.17433	0.00524934	1.225	1.249	1.196	1.14033	0.0216692	1.225	1.241	1.238	1.15167	0.00694422

### Sheet: fig2d
time	urine ctrl	CFT073 rep1	CFT073 rep2	CFT073 rep3	CFT073	SD1	ΔilvG rep1	ΔilvG rep2	ΔilvG rep3	ΔilvG	SD2	ΔilvBΔilvI + ilvG sgRNA rep1	ΔilvBΔilvI + ilvG sgRNA rep2	ΔilvBΔilvI + ilvG sgRNA rep3	ΔilvBΔilvI + ilvG sgRNA	SD3
0	0.093	0.095	0.096	0.096	0.00266667	0.000471405	0.096	0.096	0.096	0.003	1.38778e-17	0.094	0.094	0.093	0.000666667	0.000471405
15	0.093	0.094	0.095	0.095	0.00166667	0.000471405	0.095	0.095	0.096	0.00233333	0.000471405	0.094	0.093	0.092	0	0.000816497
30	0.092	0.095	0.095	0.095	0.003	1.38778e-17	0.095	0.095	0.096	0.00333333	0.000471405	0.094	0.093	0.092	0.001	0.000816497
45	0.092	0.095	0.096	0.096	0.00366667	0.000471405	0.096	0.096	0.097	0.00433333	0.000471405	0.095	0.094	0.093	0.002	0.000816497
60	0.092	0.097	0.097	0.098	0.00533333	0.000471405	0.097	0.098	0.098	0.00566667	0.000471405	0.096	0.095	0.094	0.003	0.000816497
75	0.092	0.099	0.1	0.1	0.00766667	0.000471405	0.1	0.1	0.101	0.00833333	0.000471405	0.097	0.097	0.096	0.00466667	0.000471405
90	0.092	0.103	0.104	0.104	0.0116667	0.000471405	0.104	0.104	0.105	0.0123333	0.000471405	0.101	0.1	0.099	0.008	0.000816497
105	0.092	0.105	0.106	0.106	0.0136667	0.000471405	0.106	0.107	0.107	0.0146667	0.000471405	0.104	0.103	0.103	0.0113333	0.000471405
120	0.092	0.111	0.112	0.113	0.02	0.000816497	0.112	0.113	0.113	0.0206667	0.000471405	0.107	0.106	0.106	0.0143333	0.000471405
135	0.093	0.119	0.121	0.121	0.0273333	0.000942809	0.115	0.117	0.117	0.0233333	0.000942809	0.113	0.112	0.112	0.0193333	0.000471405
150	0.092	0.129	0.131	0.132	0.0386667	0.00124722	0.116	0.118	0.118	0.0253333	0.000942809	0.113	0.113	0.113	0.021	0
165	0.093	0.14	0.143	0.143	0.049	0.00141421	0.117	0.119	0.119	0.0253333	0.000942809	0.114	0.113	0.113	0.0203333	0.000471405
180	0.092	0.155	0.159	0.16	0.066	0.00216025	0.118	0.12	0.12	0.0273333	0.000942809	0.114	0.114	0.113	0.0216667	0.000471405
195	0.092	0.173	0.177	0.178	0.084	0.00216025	0.119	0.12	0.12	0.0276667	0.000471405	0.114	0.114	0.113	0.0216667	0.000471405
210	0.093	0.186	0.191	0.192	0.0966667	0.00262467	0.119	0.121	0.121	0.0273333	0.000942809	0.115	0.114	0.114	0.0213333	0.000471405
225	0.093	0.2	0.205	0.206	0.110667	0.00262467	0.12	0.122	0.121	0.028	0.000816497	0.115	0.114	0.114	0.0213333	0.000471405
240	0.093	0.209	0.215	0.216	0.120333	0.00309121	0.12	0.122	0.122	0.0283333	0.000942809	0.115	0.114	0.114	0.0213333	0.000471405
255	0.093	0.217	0.223	0.223	0.128	0.00282843	0.121	0.123	0.123	0.0293333	0.000942809	0.115	0.114	0.114	0.0213333	0.000471405
270	0.092	0.224	0.23	0.23	0.136	0.00282843	0.122	0.124	0.123	0.031	0.000816497	0.115	0.114	0.114	0.0223333	0.000471405
285	0.093	0.23	0.236	0.236	0.141	0.00282843	0.122	0.124	0.124	0.0303333	0.000942809	0.115	0.114	0.114	0.0213333	0.000471405
300	0.093	0.235	0.242	0.242	0.146667	0.00329983	0.123	0.124	0.124	0.0306667	0.000471405	0.115	0.114	0.114	0.0213333	0.000471405
315	0.093	0.241	0.248	0.248	0.152667	0.00329983	0.123	0.125	0.125	0.0313333	0.000942809	0.115	0.114	0.114	0.0213333	0.000471405
330	0.093	0.246	0.253	0.253	0.157667	0.00329983	0.124	0.126	0.126	0.0323333	0.000942809	0.115	0.114	0.114	0.0213333	0.000471405
345	0.093	0.25	0.256	0.257	0.161333	0.00309121	0.124	0.127	0.127	0.033	0.00141421	0.115	0.114	0.114	0.0213333	0.000471405
360	0.093	0.252	0.259	0.259	0.163667	0.00329983	0.125	0.127	0.127	0.0333333	0.000942809	0.116	0.115	0.115	0.0223333	0.000471405
375	0.092	0.254	0.261	0.261	0.166667	0.00329983	0.126	0.128	0.128	0.0353333	0.000942809	0.116	0.115	0.115	0.0233333	0.000471405
390	0.093	0.255	0.262	0.263	0.167	0.00355903	0.126	0.129	0.128	0.0346667	0.00124722	0.116	0.115	0.115	0.0223333	0.000471405
405	0.092	0.257	0.264	0.264	0.169667	0.00329983	0.127	0.129	0.129	0.0363333	0.000942809	0.116	0.115	0.115	0.0233333	0.000471405
420	0.093	0.258	0.265	0.266	0.17	0.00355903	0.128	0.13	0.13	0.0363333	0.000942809	0.117	0.116	0.116	0.0233333	0.000471405
435	0.093	0.258	0.265	0.267	0.170333	0.00385861	0.128	0.13	0.13	0.0363333	0.000942809	0.117	0.116	0.116	0.0233333	0.000471405
450	0.093	0.259	0.266	0.267	0.171	0.00355903	0.129	0.131	0.131	0.0373333	0.000942809	0.117	0.116	0.116	0.0233333	0.000471405
465	0.093	0.259	0.267	0.268	0.171667	0.00402768	0.129	0.131	0.131	0.0373333	0.000942809	0.117	0.116	0.116	0.0233333	0.000471405
480	0.093	0.259	0.267	0.268	0.171667	0.00402768	0.13	0.132	0.132	0.0383333	0.000942809	0.117	0.117	0.117	0.024	0
495	0.093	0.26	0.267	0.268	0.172	0.00355903	0.13	0.132	0.132	0.0383333	0.000942809	0.118	0.117	0.117	0.0243333	0.000471405
510	0.093	0.259	0.267	0.269	0.172	0.00432049	0.131	0.133	0.132	0.039	0.000816497	0.118	0.117	0.117	0.0243333	0.000471405
525	0.093	0.26	0.267	0.269	0.172333	0.00385861	0.131	0.133	0.133	0.0393333	0.000942809	0.118	0.117	0.117	0.0243333	0.000471405
540	0.092	0.26	0.267	0.269	0.173333	0.00385861	0.131	0.134	0.133	0.0406667	0.00124722	0.118	0.117	0.118	0.0256667	0.000471405
555	0.093	0.26	0.267	0.269	0.172333	0.00385861	0.132	0.134	0.134	0.0403333	0.000942809	0.119	0.118	0.118	0.0253333	0.000471405
570	0.093	0.26	0.267	0.269	0.172333	0.00385861	0.132	0.134	0.134	0.0403333	0.000942809	0.119	0.118	0.118	0.0253333	0.000471405
585	0.092	0.259	0.267	0.269	0.173	0.00432049	0.132	0.135	0.134	0.0416667	0.00124722	0.119	0.118	0.118	0.0263333	0.000471405
600	0.093	0.26	0.267	0.269	0.172333	0.00385861	0.133	0.135	0.134	0.041	0.000816497	0.119	0.118	0.118	0.0253333	0.000471405
615	0.093	0.26	0.267	0.269	0.172333	0.00385861	0.133	0.135	0.135	0.0413333	0.000942809	0.12	0.118	0.119	0.026	0.000816497
630	0.093	0.259	0.267	0.269	0.172	0.00432049	0.133	0.136	0.135	0.0416667	0.00124722	0.12	0.119	0.119	0.0263333	0.000471405
645	0.093	0.259	0.267	0.268	0.171667	0.00402768	0.133	0.136	0.135	0.0416667	0.00124722	0.12	0.119	0.119	0.0263333	0.000471405
660	0.093	0.259	0.267	0.268	0.171667	0.00402768	0.134	0.136	0.135	0.042	0.000816497	0.12	0.119	0.119	0.0263333	0.000471405
675	0.093	0.259	0.267	0.268	0.171667	0.00402768	0.134	0.136	0.136	0.0423333	0.000942809	0.121	0.119	0.119	0.0266667	0.000942809
690	0.093	0.259	0.267	0.269	0.172	0.00432049	0.134	0.138	0.136	0.043	0.00163299	0.121	0.119	0.12	0.027	0.000816497
705	0.093	0.259	0.266	0.268	0.171333	0.00385861	0.134	0.137	0.136	0.0426667	0.00124722	0.121	0.119	0.12	0.027	0.000816497
720	0.093	0.259	0.266	0.268	0.171333	0.00385861	0.134	0.137	0.136	0.0426667	0.00124722	0.122	0.119	0.12	0.0273333	0.00124722
735	0.093	0.258	0.266	0.268	0.171	0.00432049	0.134	0.137	0.136	0.0426667	0.00124722	0.122	0.119	0.12	0.0273333	0.00124722

### Sheet: fig2e
time	urine ctrl	CFT073 rep1	CFT073 rep2	CFT073 rep3	CFT073	SD1	CFT ΔilvG rep1	CFT ΔilvG rep2	CFT ΔilvG rep3	CFT ΔilvG	SD2	ile 1.07 reps			ilve 1.07	SD3	ile 2.15 reps			ile 2.15	SD4	ile 4.3 reps			ile 4.3	SD5	ile 12.9 reps			ile 12.9	SD6	ile 25.8 reps			ile 25.8	SD7
0	0.092	0.1	0.098	0.097	0.00633333	0.00124722	0.1	0.1	0.099	0.00766667	0.000471405	0.097	0.1	0.099	0.00666667	0.00124722	0.098	0.098	0.097	0.00566667	0.000471405	0.1	0.098	0.097	0.00633333	0.00124722	0.099	0.098	0.098	0.00633333	0.000471405	0.099	0.099	0.101	0.00766667	0.000942809
15	0.091	0.099	0.098	0.097	0.007	0.000816497	0.1	0.1	0.099	0.00866667	0.000471405	0.098	0.1	0.1	0.00833333	0.000942809	0.098	0.098	0.098	0.007	1.38778e-17	0.099	0.097	0.097	0.00666667	0.000942809	0.099	0.097	0.098	0.007	0.000816497	0.099	0.099	0.102	0.009	0.00141421
30	0.091	0.1	0.098	0.097	0.00733333	0.00124722	0.1	0.1	0.099	0.00866667	0.000471405	0.098	0.1	0.1	0.00833333	0.000942809	0.098	0.099	0.098	0.00733333	0.000471405	0.099	0.097	0.097	0.00666667	0.000942809	0.099	0.098	0.099	0.00766667	0.000471405	0.099	0.099	0.101	0.00866667	0.000942809
45	0.091	0.1	0.099	0.097	0.00766667	0.00124722	0.101	0.1	0.099	0.009	0.000816497	0.098	0.1	0.1	0.00833333	0.000942809	0.099	0.099	0.098	0.00766667	0.000471405	0.1	0.097	0.098	0.00733333	0.00124722	0.099	0.098	0.099	0.00766667	0.000471405	0.099	0.099	0.102	0.009	0.00141421
60	0.091	0.1	0.099	0.098	0.008	0.000816497	0.101	0.101	0.099	0.00933333	0.000942809	0.099	0.1	0.1	0.00866667	0.000471405	0.099	0.099	0.098	0.00766667	0.000471405	0.1	0.098	0.098	0.00766667	0.000942809	0.1	0.098	0.099	0.008	0.000816497	0.099	0.099	0.102	0.009	0.00141421
75	0.091	0.1	0.099	0.098	0.008	0.000816497	0.101	0.101	0.1	0.00966667	0.000471405	0.099	0.101	0.1	0.009	0.000816497	0.099	0.099	0.099	0.008	1.38778e-17	0.101	0.098	0.099	0.00833333	0.00124722	0.1	0.099	0.1	0.00866667	0.000471405	0.1	0.1	0.103	0.01	0.00141421
90	0.091	0.101	0.1	0.099	0.009	0.000816497	0.102	0.102	0.101	0.0106667	0.000471405	0.1	0.102	0.101	0.01	0.000816497	0.1	0.1	0.1	0.009	1.38778e-17	0.102	0.099	0.1	0.00933333	0.00124722	0.102	0.1	0.101	0.01	0.000816497	0.101	0.101	0.104	0.011	0.00141421
105	0.091	0.103	0.102	0.101	0.011	0.000816497	0.104	0.104	0.103	0.0126667	0.000471405	0.101	0.103	0.103	0.0113333	0.000942809	0.102	0.102	0.101	0.0106667	0.000471405	0.103	0.101	0.102	0.011	0.000816497	0.104	0.102	0.103	0.012	0.000816497	0.103	0.103	0.106	0.013	0.00141421
120	0.091	0.106	0.105	0.103	0.0136667	0.00124722	0.107	0.107	0.106	0.0156667	0.000471405	0.103	0.106	0.105	0.0136667	0.00124722	0.104	0.104	0.104	0.013	0	0.106	0.104	0.105	0.014	0.000816497	0.107	0.105	0.107	0.0153333	0.000942809	0.106	0.106	0.109	0.016	0.00141421
135	0.091	0.109	0.109	0.107	0.0173333	0.000942809	0.112	0.112	0.11	0.0203333	0.000942809	0.106	0.11	0.109	0.0173333	0.00169967	0.108	0.108	0.107	0.0166667	0.000471405	0.111	0.109	0.109	0.0186667	0.000942809	0.112	0.11	0.112	0.0203333	0.000942809	0.111	0.111	0.114	0.021	0.00141421
150	0.091	0.115	0.114	0.113	0.023	0.000816497	0.117	0.117	0.116	0.0256667	0.000471405	0.111	0.115	0.114	0.0223333	0.00169967	0.113	0.113	0.113	0.022	0	0.117	0.115	0.116	0.025	0.000816497	0.118	0.116	0.117	0.026	0.000816497	0.117	0.117	0.12	0.027	0.00141421
165	0.091	0.118	0.118	0.116	0.0263333	0.000942809	0.119	0.118	0.117	0.027	0.000816497	0.115	0.119	0.118	0.0263333	0.00169967	0.117	0.117	0.117	0.026	0	0.12	0.119	0.119	0.0283333	0.000471405	0.122	0.12	0.123	0.0306667	0.00124722	0.121	0.121	0.124	0.031	0.00141421
180	0.091	0.126	0.125	0.124	0.034	0.000816497	0.119	0.118	0.117	0.027	0.000816497	0.117	0.12	0.12	0.028	0.00141421	0.124	0.124	0.124	0.033	0	0.129	0.128	0.128	0.0373333	0.000471405	0.13	0.128	0.129	0.038	0.000816497	0.128	0.128	0.131	0.038	0.00141421
195	0.091	0.134	0.134	0.132	0.0423333	0.000942809	0.119	0.119	0.117	0.0273333	0.000942809	0.117	0.12	0.12	0.028	0.00141421	0.124	0.125	0.124	0.0333333	0.000471405	0.134	0.133	0.133	0.0423333	0.000471405	0.136	0.133	0.135	0.0436667	0.00124722	0.136	0.136	0.139	0.046	0.00141421
210	0.091	0.144	0.144	0.142	0.0523333	0.000942809	0.119	0.119	0.117	0.0273333	0.000942809	0.118	0.121	0.12	0.0286667	0.00124722	0.125	0.125	0.124	0.0336667	0.000471405	0.143	0.142	0.142	0.0513333	0.000471405	0.146	0.142	0.145	0.0533333	0.00169967	0.146	0.146	0.149	0.056	0.00141421
225	0.091	0.154	0.154	0.152	0.0623333	0.000942809	0.12	0.119	0.117	0.0276667	0.00124722	0.118	0.121	0.121	0.029	0.00141421	0.125	0.126	0.125	0.0343333	0.000471405	0.152	0.151	0.151	0.0603333	0.000471405	0.153	0.15	0.152	0.0606667	0.00124722	0.153	0.153	0.157	0.0633333	0.00188562
240	0.091	0.161	0.161	0.159	0.0693333	0.000942809	0.12	0.119	0.117	0.0276667	0.00124722	0.118	0.121	0.121	0.029	0.00141421	0.125	0.126	0.125	0.0343333	0.000471405	0.159	0.159	0.159	0.068	0	0.162	0.157	0.16	0.0686667	0.0020548	0.161	0.162	0.165	0.0716667	0.00169967
255	0.091	0.171	0.171	0.169	0.0793333	0.000942809	0.12	0.119	0.117	0.0276667	0.00124722	0.118	0.121	0.121	0.029	0.00141421	0.125	0.126	0.125	0.0343333	0.000471405	0.169	0.169	0.169	0.078	0	0.172	0.168	0.171	0.0793333	0.00169967	0.172	0.172	0.175	0.082	0.00141421
270	0.091	0.181	0.181	0.179	0.0893333	0.000942809	0.12	0.119	0.117	0.0276667	0.00124722	0.118	0.122	0.121	0.0293333	0.00169967	0.125	0.126	0.125	0.0343333	0.000471405	0.178	0.178	0.178	0.087	2.77556e-17	0.183	0.177	0.18	0.089	0.00244949	0.181	0.182	0.185	0.0916667	0.00169967
285	0.091	0.189	0.188	0.184	0.096	0.00216025	0.12	0.119	0.117	0.0276667	0.00124722	0.118	0.121	0.121	0.029	0.00141421	0.125	0.126	0.125	0.0343333	0.000471405	0.183	0.183	0.183	0.092	2.77556e-17	0.186	0.18	0.183	0.092	0.00244949	0.185	0.185	0.188	0.095	0.00141421
300	0.091	0.193	0.192	0.188	0.1	0.00216025	0.12	0.119	0.117	0.0276667	0.00124722	0.118	0.121	0.121	0.029	0.00141421	0.125	0.126	0.125	0.0343333	0.000471405	0.186	0.186	0.186	0.095	2.77556e-17	0.189	0.183	0.186	0.095	0.00244949	0.188	0.189	0.192	0.0986667	0.00169967
315	0.091	0.196	0.195	0.192	0.103333	0.00169967	0.12	0.119	0.117	0.0276667	0.00124722	0.118	0.121	0.121	0.029	0.00141421	0.125	0.126	0.125	0.0343333	0.000471405	0.189	0.189	0.189	0.098	2.77556e-17	0.193	0.187	0.19	0.099	0.00244949	0.192	0.193	0.195	0.102333	0.00124722
330	0.091	0.2	0.198	0.195	0.106667	0.0020548	0.12	0.119	0.117	0.0276667	0.00124722	0.118	0.121	0.12	0.0286667	0.00124722	0.125	0.126	0.125	0.0343333	0.000471405	0.192	0.192	0.192	0.101	2.77556e-17	0.196	0.19	0.192	0.101667	0.00249444	0.195	0.196	0.199	0.105667	0.00169967
345	0.091	0.202	0.201	0.198	0.109333	0.00169967	0.12	0.119	0.117	0.0276667	0.00124722	0.118	0.121	0.12	0.0286667	0.00124722	0.126	0.126	0.125	0.0346667	0.000471405	0.194	0.194	0.194	0.103	2.77556e-17	0.198	0.192	0.194	0.103667	0.00249444	0.198	0.199	0.202	0.108667	0.00169967
360	0.091	0.205	0.203	0.2	0.111667	0.0020548	0.12	0.119	0.117	0.0276667	0.00124722	0.118	0.121	0.121	0.029	0.00141421	0.126	0.126	0.126	0.035	0	0.196	0.196	0.197	0.105333	0.000471405	0.2	0.194	0.197	0.106	0.00244949	0.201	0.202	0.204	0.111333	0.00124722
375	0.091	0.207	0.205	0.202	0.113667	0.0020548	0.12	0.119	0.117	0.0276667	0.00124722	0.118	0.122	0.121	0.0293333	0.00169967	0.126	0.126	0.126	0.035	0	0.198	0.198	0.199	0.107333	0.000471405	0.203	0.196	0.199	0.108333	0.00286744	0.203	0.204	0.207	0.113667	0.00169967
390	0.091	0.209	0.208	0.205	0.116333	0.00169967	0.12	0.119	0.117	0.0276667	0.00124722	0.118	0.121	0.121	0.029	0.00141421	0.126	0.127	0.126	0.0353333	0.000471405	0.2	0.2	0.201	0.109333	0.000471405	0.205	0.198	0.201	0.110333	0.00286744	0.206	0.207	0.21	0.116667	0.00169967
405	0.091	0.212	0.21	0.207	0.118667	0.0020548	0.12	0.119	0.117	0.0276667	0.00124722	0.118	0.122	0.121	0.0293333	0.00169967	0.127	0.128	0.126	0.036	0.000816497	0.202	0.202	0.203	0.111333	0.000471405	0.207	0.201	0.203	0.112667	0.00249444	0.207	0.208	0.211	0.117667	0.00169967
420	0.091	0.213	0.212	0.208	0.12	0.00216025	0.12	0.119	0.117	0.0276667	0.00124722	0.119	0.122	0.122	0.03	0.00141421	0.127	0.129	0.127	0.0366667	0.000942809	0.204	0.204	0.205	0.113333	0.000471405	0.208	0.202	0.204	0.113667	0.00249444	0.209	0.21	0.212	0.119333	0.00124722
435	0.091	0.215	0.214	0.21	0.122	0.00216025	0.12	0.12	0.117	0.028	0.00141421	0.119	0.122	0.122	0.03	0.00141421	0.127	0.129	0.127	0.0366667	0.000942809	0.205	0.206	0.207	0.115	0.000816497	0.21	0.203	0.206	0.115333	0.00286744	0.21	0.211	0.214	0.120667	0.00169967
450	0.091	0.216	0.215	0.211	0.123	0.00216025	0.12	0.12	0.117	0.028	0.00141421	0.119	0.122	0.122	0.03	0.00141421	0.127	0.129	0.126	0.0363333	0.00124722	0.207	0.207	0.208	0.116333	0.000471405	0.211	0.204	0.207	0.116333	0.00286744	0.211	0.213	0.216	0.122333	0.0020548
465	0.091	0.218	0.217	0.213	0.125	0.00216025	0.12	0.12	0.118	0.0283333	0.000942809	0.12	0.122	0.123	0.0306667	0.00124722	0.127	0.13	0.127	0.037	0.00141421	0.208	0.209	0.209	0.117667	0.000471405	0.213	0.206	0.209	0.118333	0.00286744	0.213	0.215	0.218	0.124333	0.0020548
480	0.091	0.22	0.218	0.215	0.126667	0.0020548	0.12	0.12	0.118	0.0283333	0.000942809	0.121	0.123	0.124	0.0316667	0.00124722	0.127	0.13	0.126	0.0366667	0.00169967	0.21	0.211	0.211	0.119667	0.000471405	0.214	0.207	0.21	0.119333	0.00286744	0.215	0.216	0.22	0.126	0.00216025
495	0.091	0.222	0.22	0.216	0.128333	0.00249444	0.121	0.12	0.118	0.0286667	0.00124722	0.122	0.124	0.124	0.0323333	0.000942809	0.128	0.131	0.127	0.0376667	0.00169967	0.211	0.213	0.212	0.121	0.000816497	0.216	0.209	0.212	0.121333	0.00286744	0.216	0.218	0.221	0.127333	0.0020548
510	0.091	0.223	0.222	0.218	0.13	0.00216025	0.121	0.12	0.118	0.0286667	0.00124722	0.123	0.124	0.125	0.033	0.000816497	0.128	0.131	0.127	0.0376667	0.00169967	0.213	0.214	0.214	0.122667	0.000471405	0.217	0.21	0.213	0.122333	0.00286744	0.218	0.219	0.223	0.129	0.00216025
525	0.091	0.224	0.223	0.219	0.131	0.00216025	0.121	0.12	0.118	0.0286667	0.00124722	0.124	0.124	0.126	0.0336667	0.000942809	0.128	0.13	0.127	0.0373333	0.00124722	0.214	0.216	0.215	0.124	0.000816497	0.218	0.211	0.214	0.123333	0.00286744	0.218	0.22	0.223	0.129333	0.0020548
540	0.091	0.225	0.223	0.22	0.131667	0.0020548	0.121	0.121	0.118	0.029	0.00141421	0.125	0.125	0.127	0.0346667	0.000942809	0.129	0.13	0.127	0.0376667	0.00124722	0.215	0.216	0.216	0.124667	0.000471405	0.219	0.212	0.214	0.124	0.00294392	0.219	0.22	0.224	0.13	0.00216025
555	0.091	0.226	0.224	0.22	0.132333	0.00249444	0.121	0.121	0.118	0.029	0.00141421	0.127	0.126	0.129	0.0363333	0.00124722	0.13	0.13	0.127	0.038	0.00141421	0.216	0.217	0.217	0.125667	0.000471405	0.22	0.212	0.215	0.124667	0.00329983	0.219	0.221	0.224	0.130333	0.0020548
570	0.091	0.226	0.224	0.221	0.132667	0.0020548	0.121	0.121	0.119	0.0293333	0.000942809	0.128	0.126	0.13	0.037	0.00163299	0.13	0.129	0.127	0.0376667	0.00124722	0.216	0.218	0.217	0.126	0.000816497	0.22	0.213	0.215	0.125	0.00294392	0.219	0.221	0.224	0.130333	0.0020548
585	0.091	0.226	0.225	0.221	0.133	0.00216025	0.122	0.121	0.119	0.0296667	0.00124722	0.13	0.127	0.132	0.0386667	0.0020548	0.131	0.129	0.127	0.038	0.00163299	0.217	0.218	0.217	0.126333	0.000471405	0.22	0.213	0.215	0.125	0.00294392	0.219	0.221	0.224	0.130333	0.0020548
600	0.091	0.226	0.225	0.221	0.133	0.00216025	0.122	0.121	0.119	0.0296667	0.00124722	0.132	0.128	0.133	0.04	0.00216025	0.132	0.129	0.127	0.0383333	0.0020548	0.217	0.218	0.216	0.126	0.000816497	0.22	0.213	0.215	0.125	0.00294392	0.219	0.221	0.223	0.13	0.00163299
615	0.091	0.227	0.225	0.221	0.133333	0.00249444	0.122	0.121	0.119	0.0296667	0.00124722	0.135	0.129	0.136	0.0423333	0.00309121	0.133	0.129	0.127	0.0386667	0.00249444	0.217	0.218	0.216	0.126	0.000816497	0.22	0.213	0.215	0.125	0.00294392	0.219	0.221	0.223	0.13	0.00163299
630	0.091	0.227	0.225	0.221	0.133333	0.00249444	0.122	0.122	0.119	0.03	0.00141421	0.139	0.131	0.138	0.045	0.00355903	0.135	0.13	0.127	0.0396667	0.00329983	0.217	0.219	0.216	0.126333	0.00124722	0.221	0.213	0.215	0.125333	0.00339935	0.219	0.221	0.223	0.13	0.00163299
645	0.091	0.227	0.225	0.221	0.133333	0.00249444	0.122	0.122	0.119	0.03	0.00141421	0.144	0.132	0.142	0.0483333	0.00524934	0.137	0.13	0.127	0.0403333	0.00418994	0.217	0.219	0.216	0.126333	0.00124722	0.221	0.214	0.215	0.125667	0.00309121	0.219	0.221	0.223	0.13	0.00163299
660	0.091	0.227	0.225	0.222	0.133667	0.0020548	0.122	0.122	0.119	0.03	0.00141421	0.15	0.134	0.146	0.0523333	0.00679869	0.14	0.131	0.127	0.0416667	0.0054365	0.218	0.219	0.216	0.126667	0.00124722	0.221	0.213	0.214	0.125	0.00355903	0.219	0.22	0.223	0.129667	0.00169967
675	0.091	0.227	0.225	0.222	0.133667	0.0020548	0.122	0.122	0.119	0.03	0.00141421	0.156	0.136	0.15	0.0563333	0.00837987	0.142	0.131	0.127	0.0423333	0.0063421	0.218	0.219	0.215	0.126333	0.00169967	0.221	0.213	0.214	0.125	0.00355903	0.218	0.22	0.223	0.129333	0.0020548
690	0.091	0.228	0.225	0.222	0.134	0.00244949	0.123	0.122	0.119	0.0303333	0.00169967	0.162	0.139	0.156	0.0613333	0.00974109	0.147	0.132	0.127	0.0443333	0.00849837	0.218	0.219	0.215	0.126333	0.00169967	0.221	0.213	0.214	0.125	0.00355903	0.218	0.22	0.226	0.130333	0.00339935
705	0.091	0.227	0.226	0.222	0.134	0.00216025	0.123	0.122	0.12	0.0306667	0.00124722	0.166	0.142	0.161	0.0653333	0.0103387	0.152	0.133	0.127	0.0463333	0.0106562	0.218	0.219	0.215	0.126333	0.00169967	0.221	0.213	0.214	0.125	0.00355903	0.218	0.22	0.228	0.131	0.00432049
720	0.091	0.228	0.226	0.222	0.134333	0.00249444	0.123	0.122	0.119	0.0303333	0.00169967	0.168	0.146	0.165	0.0686667	0.00974109	0.157	0.134	0.128	0.0486667	0.0124989	0.218	0.219	0.216	0.126667	0.00124722	0.221	0.213	0.215	0.125333	0.00339935	0.218	0.219	0.228	0.130667	0.00449691
735	0.091	0.238	0.226	0.222	0.137667	0.00679869	0.123	0.122	0.119	0.0303333	0.00169967	0.169	0.151	0.167	0.0713333	0.00805536	0.161	0.136	0.13	0.0513333	0.0134247	0.218	0.219	0.218	0.127333	0.000471405	0.221	0.213	0.217	0.126	0.00326599	0.218	0.22	0.228	0.131	0.00432049
750	0.091	0.237	0.226	0.222	0.137333	0.0063421	0.123	0.122	0.119	0.0303333	0.00169967	0.171	0.156	0.171	0.075	0.00707107	0.164	0.137	0.132	0.0533333	0.0140554	0.218	0.219	0.22	0.128	0.000816497	0.221	0.213	0.219	0.126667	0.00339935	0.218	0.22	0.228	0.131	0.00432049
765	0.091	0.237	0.226	0.222	0.137333	0.0063421	0.123	0.122	0.119	0.0303333	0.00169967	0.174	0.161	0.174	0.0786667	0.00612826	0.165	0.139	0.133	0.0546667	0.0138884	0.218	0.219	0.22	0.128	0.000816497	0.221	0.213	0.219	0.126667	0.00339935	0.217	0.223	0.228	0.131667	0.00449691
780	0.091	0.231	0.226	0.222	0.135333	0.00368179	0.123	0.122	0.119	0.0303333	0.00169967	0.176	0.165	0.174	0.0806667	0.00478423	0.167	0.141	0.132	0.0556667	0.0148399	0.218	0.219	0.219	0.127667	0.000471405	0.221	0.213	0.218	0.126333	0.00329983	0.218	0.224	0.228	0.132333	0.00410961
795	0.091	0.231	0.226	0.222	0.135333	0.00368179	0.123	0.122	0.119	0.0303333	0.00169967	0.179	0.168	0.173	0.0823333	0.00449691	0.169	0.143	0.131	0.0566667	0.0158605	0.218	0.218	0.219	0.127333	0.000471405	0.221	0.213	0.218	0.126333	0.00329983	0.217	0.224	0.228	0.132	0.00454606
810	0.091	0.232	0.226	0.222	0.135667	0.00410961	0.123	0.122	0.119	0.0303333	0.00169967	0.181	0.17	0.173	0.0836667	0.0046428	0.172	0.146	0.131	0.0586667	0.0169378	0.218	0.219	0.219	0.127667	0.000471405	0.221	0.213	0.218	0.126333	0.00329983	0.217	0.223	0.228	0.131667	0.00449691
825	0.091	0.231	0.226	0.222	0.135333	0.00368179	0.124	0.122	0.119	0.0306667	0.0020548	0.184	0.171	0.174	0.0853333	0.00555778	0.174	0.15	0.131	0.0606667	0.0175942	0.218	0.218	0.219	0.127333	0.000471405	0.22	0.213	0.218	0.126	0.00294392	0.218	0.223	0.228	0.132	0.00408248
840	0.091	0.231	0.226	0.222	0.135333	0.00368179	0.124	0.122	0.119	0.0306667	0.0020548	0.186	0.173	0.175	0.087	0.00571548	0.177	0.153	0.131	0.0626667	0.0187853	0.218	0.218	0.22	0.127667	0.000942809	0.221	0.213	0.219	0.126667	0.00339935	0.219	0.223	0.229	0.132667	0.00410961
855	0.092	0.231	0.226	0.222	0.134333	0.00368179	0.124	0.122	0.119	0.0296667	0.0020548	0.188	0.174	0.176	0.0873333	0.00618241	0.179	0.157	0.131	0.0636667	0.0196186	0.218	0.218	0.22	0.126667	0.000942809	0.22	0.212	0.219	0.125	0.00355903	0.22	0.223	0.229	0.132	0.00374166
870	0.091	0.232	0.226	0.222	0.135667	0.00410961	0.125	0.122	0.119	0.031	0.00244949	0.19	0.177	0.177	0.0903333	0.00612826	0.182	0.16	0.131	0.0666667	0.0208859	0.218	0.218	0.22	0.127667	0.000942809	0.221	0.213	0.219	0.126667	0.00339935	0.22	0.223	0.23	0.133333	0.00418994
885	0.092	0.231	0.226	0.222	0.134333	0.00368179	0.126	0.122	0.119	0.0303333	0.00286744	0.192	0.179	0.178	0.091	0.00637704	0.184	0.161	0.131	0.0666667	0.0217	0.218	0.218	0.221	0.127	0.00141421	0.221	0.213	0.22	0.126	0.00355903	0.22	0.223	0.23	0.132333	0.00418994
900	0.092	0.232	0.226	0.222	0.134667	0.00410961	0.127	0.122	0.12	0.031	0.00294392	0.193	0.181	0.179	0.0923333	0.00618241	0.186	0.162	0.132	0.068	0.0220907	0.218	0.218	0.222	0.127333	0.00188562	0.221	0.213	0.22	0.126	0.00355903	0.22	0.223	0.231	0.132667	0.0046428
915	0.092	0.232	0.226	0.222	0.134667	0.00410961	0.128	0.122	0.12	0.0313333	0.00339935	0.195	0.183	0.179	0.0936667	0.00679869	0.188	0.163	0.132	0.069	0.0229056	0.218	0.218	0.222	0.127333	0.00188562	0.221	0.213	0.221	0.126333	0.00377124	0.22	0.224	0.231	0.133	0.00454606
